# Utilizing single-cell data for per-cell type eQTL mapping in the human pancreas

**DOI:** 10.64898/2026.09.23.753551

**Authors:** Mary Ann Weidekamp, Kim Lorenz, Ruth Elgamal, HPAP Consortium, Klaus H. Kaestner, Kyle Gaulton, Struan F.A. Grant, Benjamin F. Voight

## Abstract

**Aims/hypothesis:** The human pancreas is a central organ for metabolic regulation that is comprised of diverse cell types that uniquely contribute to its function. Previous studies have performed expression quantitative trail loci (eQTL) discovery in either whole pancreas or in pancreatic islets, but due to differences between pancreatic cell types, this approach does not reveal cell type-specific effects. In this study, we sought to either implicate the cell type of action for known eQTLs or identify new eQTLs that may have been masked in bulk studies by performing eQTL discovery in individual pancreatic cell types.

**Methods:** We clustered 153,018 single-cell RNA sequencing (scRNA-seq) data from 71 pancreatic islet donors from the Human Pancreas Analysis Program (HPAP). We performed eQTL discovery in six pancreatic cell types using this resource directly. We further utilized this single cell resource as a reference to deconvolute bulk pancreatic RNA sequencing data from 305 Genotype Tissue Expression (GTEx) project donors and performed eQTL discovery in four pancreatic cell types. Finally, we performed fine-mapping and co-localization of pancreatic cell type eQTLs with metabolic GWAS to connect our findings to metabolic disease risk.

**Results:** From analyzing 71 individuals with single cell profiles, we identified 112 unique eGenes across six pancreatic cell types, 99 of which had been identified previously and 13 unique to this study. From the deconvoluted eQTLs, we identified 3,134 unique eGenes across four pancreatic cell types, 116 of which were unique to our study. Fine-mapping and co-localization of eQTLs with metabolic GWAS yielded key leads that warrant further investigation, such as the association of rs2168101 with *LMO1* expression in alpha cells.

**Conclusions/interpretation:** We identified new signals that were previously not found in bulk pancreatic eQTL studies and potential cell type of action for several signals that were identified previously. Although there are limitations to the power, and therefore, discoverability of this study, it provides insights into how individual pancreatic cells differently contribute to metabolic disease.

**RESEARCH IN CONTEXT:** *What is already known about this subject?:*

- Individual pancreatic cell types have distinct functional roles that differently contribute to metabolic traits and disease risk.
- Expression quantitative trait loci studies (eQTLs) can help connect variants to changes in gene expression, which when paired with association studies, can implicate genes with roles in metabolic disease.
- Previous pancreatic eQTL studies have been carried out in whole pancreatic tissue or whole pancreatic islets, but not at individual cell type resolution.

*What is the key question?:*

- By performing eQTL analyses at individual cell type resolution, can we map known eQTLs to putative cell types of action plus uncover new eQTLs that were previously undetected by bulk pancreatic studies?

*What are the new findings?:*

- Across two eQTL discovery experiments, consisting of single cell data directly and deconvoluted bulk expression profiles, we identified 112 and 3,134 genes associated with an eQTL, respectively.
- Of these results, 13 and 116 of these genes had not previously been associated with pancreatic eQTLs and were therefore unique to our discovery effort.
- After co-localization with metabolic trait GWAS, we observed novel variant-to-gene connections for future follow up, such as rs2168101 for *LMO1*, an eQTL we identified in alpha cells that co-localized with fasting glucose levels.

*How might this impact clinical practice in the foreseeable future?:*

- This study provides new insights into the role of individual cells in metabolic traits, informing future studies on the role of the pancreas in conferring disease susceptibility.
