## Supplementary Table 1 for "Utilizing single-cell data for per-cell type eQTL mapping in the human pancreas"

### Sheet: Supp Table 1
Description	Link
dbGAP HPAP Download	https://dbgap.ncbi.nlm.nih.gov/beta/study/phs002465.v2.p1/#study
PANC-DB HPAP Download	https://hpap.pmacs.upenn.edu/explore/download?matrix
PANC-DB HPAP Protocols	https://hpap.pmacs.upenn.edu/explore/workflow/islet-molecular-phenotyping-studies
10x Genomics CellRanger Count Protocol	https://www.10xgenomics.com/support/software/cell-ranger/latest/algorithms-overview/cr-gex-algorithm
PANC-DB HPAP Donor Metadata	https://hpap.pmacs.upenn.edu/explore/donor?by_donor
dbGAP GTEx Download	https://dbgap.ncbi.nlm.nih.gov/beta/study/phs000424.v10.p2/#study
GTEx Portal Download	https://gtexportal.org/home/downloads/adult-gtex/bulk_tissue_expression
