## Supplementary Table 2 for "Utilizing single-cell data for per-cell type eQTL mapping in the human pancreas"

### Sheet: Supp Table 2
Donor	Included_in_Analysis?	Reason_Was_Not_Included	WGS_Available	scRNAseq_Available	Sex	Age	Population	Diabetes	BMI	Aab+	HbA1c	Tissue_Source	Mean_Reads_Per_Cell	Genes_Per_Cell	Total_number_of_Cells_(Pre-Filter)	Total _Number_of_Cells_(Post-Filter)	%_Retained
HPAP_001	No	No scRNAseq Data	Yes	No	M	47	European	2	32.2	0	5.7	UPenn	.	.	.	.	.
HPAP_002	No	No scRNAseq Data	Yes	No	M	26	Hispanic	1	16.4	0	9.8	nPod	.	.	.	.	.
HPAP_003	No	No scRNAseq Data	Yes	No	M	29	European	0	24.5	1	5.6	nPod	.	.	.	.	.
HPAP_004	No	No scRNAseq Data	Yes	No	F	24	Hispanic	0	32.2	0	5.4	UPenn	.	.	.	.	.
HPAP_005	No	No scRNAseq Data	Yes	No	F	14	African American	0	24.1	0	5.4	UPenn	.	.	.	.	.
HPAP_006	No	No scRNAseq Data	Yes	No	M	46	European	0	19.1	0	5.3	UPenn	.	.	.	.	.
HPAP_007	No	No scRNAseq Data	Yes	No	F	65	European	2	42.6	-1	5.9	UPenn	.	.	.	.	.
HPAP_008	No	No scRNAseq Data	Yes	No	F	24	European	0	31.9	1	5.2	nPod	.	.	.	.	.
HPAP_009	No	No scRNAseq Data	Yes	No	M	3	African American	0	14.9	1	NA	nPod	.	.	.	.	.
HPAP_010	No	No scRNAseq Data	Yes	No	F	42	European	2	36.8	1	6	nPod	.	.	.	.	.
HPAP_011	No	No scRNAseq Data	Yes	No	M	3	African American	0	17.6	0	5.5	UPenn	.	.	.	.	.
HPAP_012	No	No scRNAseq Data	Yes	No	F	18	European	0	29.6	0	4.5	nPod	.	.	.	.	.
HPAP_013	No	No scRNAseq Data	Yes	No	F	28	European	2	41.6	0	6.3	UPenn	.	.	.	.	.
HPAP_014	No	No scRNAseq Data	Yes	No	F	43	European	0	30.9	0	5.7	UPenn	.	.	.	.	.
HPAP_015	No	No scRNAseq Data	Yes	No	M	29	European	1	22	1	NA	nPod	.	.	.	.	.
HPAP_016	No	No scRNAseq Data	Yes	No	M	30	European	0	25.2	3	5	nPod	.	.	.	.	.
HPAP_017	No	No scRNAseq Data	Yes	No	M	30	European	0	23.7	1	5.5	nPod	.	.	.	.	.
HPAP_018	No	No scRNAseq Data	Yes	No	M	31	Hispanic	0	24.5	0	5.4	UPenn	.	.	.	.	.
HPAP_019	Yes	NA	Yes	Yes	M	22	European	0	29.8	1	5.2	nPod	206955	4151	4392	1782	40.5738
HPAP_020	Yes	NA	Yes	Yes	M	14	European	1	13.2	4	NA	nPod	138115	3555	9394	5631	59.9425
HPAP_021	Yes	NA	Yes	Yes	F	13	European	1	21.4	1	NA	nPod	175028	4057	5543	2850	51.4162
HPAP_022	Yes	NA	Yes	Yes	F	39	European	0	34.7	-1	4.7	UPenn	105095	4204	4220	1411	33.436
HPAP_023	Yes	NA	Yes	Yes	F	17	European	1	21.3	1	8.9	nPod	710513	1300	943	591	62.6723
HPAP_024	Yes	NA	Yes	Yes	M	18	European	0	24.3	1	5.5	nPod	284850	2504	2360	1492	63.2203
HPAP_025	No	No scRNAseq Data	Yes	No	M	30	Hispanic	1	33.4	1	8.9	nPod	.	.	.	.	.
HPAP_026	Yes	NA	Yes	Yes	M	24	European	0	20.8	0	4.9	nPod	1267017	1712	574	372	64.8084
HPAP_027	No	Low Genes Per Cell	Yes	Yes	F	31	European	0	32.7	0	4.4	UPenn	25106	313	4376	0	0
HPAP_028	Yes	NA	Yes	Yes	M	4	European	1	17.3	-1	9.8	nPod	104923	1849	4763	4176	87.6758
HPAP_029	Yes	NA	Yes	Yes	M	23	European	0	28.6	1	5.3	nPod	155517	3319	2841	1737	61.1404
HPAP_030	No	No scRNAseq Data	Yes	No	M	18	European	1	21.3	0	12.4	nPod	.	.	.	.	.
HPAP_031	No	No scRNAseq Data	Yes	No	M	23	European	1	22.6	1	6.8	UPenn	.	.	.	.	.
HPAP_032	Yes	NA	Yes	Yes	F	10	European	1	16.3	2	9	nPod	268796	2820	2464	1901	77.151
HPAP_033	No	No scRNAseq Data	Yes	No	M	6	Hispanic	0	14.9	0	5.6	UPenn	.	.	.	.	.
HPAP_034	Yes	NA	Yes	Yes	M	13	European	0	18.6	0	5.2	UPenn	625470	3178	413	272	65.8596
HPAP_035	Yes	NA	Yes	Yes	M	35	European	0	26.9	0	5.2	UPenn	146343	3075	2104	1509	71.7205
HPAP_036	Yes	NA	Yes	Yes	F	23	European	0	16	0	5.2	nPod	155345	2730	2108	1436	68.1214
HPAP_037	Yes	NA	Yes	Yes	F	35	European	0	21.9	0	5.3	UPenn	75604	2250	4183	3118	74.5398
HPAP_038	Yes	NA	Yes	Yes	M	13	European	0	18.34	1	5.7	nPod	113952	5144	2793	639	22.8786
HPAP_039	Yes	NA	Yes	Yes	F	5	European	0	16.3	0	6.8	nPod	24760	3251	4473	3264	72.9712
HPAP_040	Yes	NA	Yes	Yes	M	35	European	0	24	0	5.4	UPenn	45946	4431	2515	663	26.3618
HPAP_041	No	No scRNAseq Data	Yes	No	F	24	European	1	20.9	0	7.6	UPenn	.	.	.	.	.
HPAP_042	Yes	NA	Yes	Yes	M	1	European	0	17.9	0	5.6	nPod	27889	2410	4240	2820	66.5094
HPAP_043	Yes	NA	Yes	Yes	M	15	Hispanic	0	24	2	5.9	nPod	56391	2309	2066	1128	54.5983
HPAP_044	Yes	NA	Yes	Yes	F	3	European	0	12	0	5.3	nPod	35090	4142	3289	1536	46.7011
HPAP_045	Yes	NA	Yes	Yes	F	27	European	0	26.2	1	5.2	nPod	29433	3266	3830	1365	35.6397
HPAP_046	No	No scRNAseq Data	Yes	No	M	19	African American	0	21	0	5.7	UPenn	.	.	.	.	.
HPAP_047	Yes	NA	Yes	Yes	M	8	European	0	16.8	0	NA	UPenn	19134	2554	2837	2388	84.1734
HPAP_048	No	No scRNAseq Data	Yes	No	M	27	Hispanic	1	25	0	10.2	nPod	.	.	.	.	.
HPAP_049	Yes	NA	Yes	Yes	M	29	European	0	37.2	1	5.4	nPod	41729	4029	3378	1338	39.6092
HPAP_050	Yes	NA	Yes	Yes	F	21	Hispanic	0	29	1	5.1	nPod	33463	2990	2722	1868	68.626
HPAP_051	Yes	NA	Yes	Yes	F	43	African American	2	45.5	0	6.7	UPenn	115123	6000	1177	179	15.2082
HPAP_052	Yes	NA	Yes	Yes	M	27	African American	0	38.7	0	5.2	UPenn	68659	5108	1519	326	21.4615
HPAP_053	Yes	NA	Yes	Yes	F	58	European	0	24.2	0	5.6	UPenn	47452	4524	1839	551	29.9619
HPAP_054	Yes	NA	Yes	Yes	F	40	European	0	30.9	0	4.8	UPenn	27502	3396	2832	1824	64.4068
HPAP_055	Yes	NA	Yes	Yes	M	24	Hispanic	1	27.9	4	10.4	UPenn	40653	4075	2252	866	38.4547
HPAP_056	Yes	NA	Yes	Yes	M	33	European	0	32.9	0	5.6	UPenn	43358	4422	1780	477	26.7978
HPAP_057	Yes	NA	Yes	Yes	F	50	European	2	30.5	0	5.8	UPenn	64751	4700	1122	244	21.7469
HPAP_058	Yes	NA	Yes	Yes	F	34	African American	2	29.3	-1	9.4	nPod	42956	3802	1583	765	48.326
HPAP_059	Yes	NA	Yes	Yes	M	35	European	0	38	0	5.1	UPenn	46416	4134	1641	636	38.7569
HPAP_060	No	No scRNAseq Data	Yes	No	M	30	African American	0	26.2	1	4.9	UPenn	.	.	.	.	.
HPAP_061	Yes	NA	Yes	Yes	F	59	African American	2	38.2	0	5.9	UPenn	41666	4238	1742	659	37.8301
HPAP_062	No	No scRNAseq Data	Yes	No	M	56	European	2	26.48	-1	NA	nPod	.	.	.	.	.
HPAP_063	Yes	NA	Yes	Yes	F	45	European	0	38.4	0	6.3	UPenn	30052	3158	2172	1460	67.2192
HPAP_064	Yes	NA	Yes	Yes	M	24	African American	1	17	1	13	UPenn	36882	4274	2272	779	34.287
HPAP_065	Yes	NA	Yes	Yes	M	40	African American	2	37.5	-1	9.5	nPod	38262	3663	1727	857	49.6236
HPAP_066	No	No scRNAseq Data	Yes	No	F	58	African American	0	31.1	0	6.2	nPod	.	.	.	.	.
HPAP_067	No	No scRNAseq Data	Yes	No	M	26	Hispanic	0	35	0	5.9	UPenn	.	.	.	.	.
HPAP_068	No	No scRNAseq Data	Yes	No	F	20	European	1	30.9	3	13.9	nPod	.	.	.	.	.
HPAP_069	No	No scRNAseq Data	Yes	No	F	47	European	0	24.9	0	6.7	UPenn	.	.	.	.	.
HPAP_070	Yes	NA	Yes	Yes	M	55	African American	2	17.1	0	7	nPod	55127	1632	1311	1026	78.2609
HPAP_071	Yes	NA	Yes	Yes	F	12	European	1	15.4	2	9.8	nPod	48547	4738	2948	723	24.5251
HPAP_072	Yes	NA	Yes	Yes	M	19	Hispanic	0	23.1	1	5.6	nPod	89713	5477	1365	274	20.0733
HPAP_073	No	No scRNAseq Data	Yes	No	M	24	Hispanic	1	25.9	0	8.2	nPod	.	.	.	.	.
HPAP_074	Yes	NA	Yes	Yes	F	40	European	0	36.9	0	6.3	UPenn	80089	5122	1324	246	18.5801
HPAP_075	Yes	NA	Yes	Yes	M	35	European	0	27.5	-1	6	UPenn	81322	5437	1770	312	17.6271
HPAP_076	No	No scRNAseq Data	No	No	F	46	African American	2	34	0	7.3	nPod	.	.	.	.	.
HPAP_077	No	No WGS Data	No	Yes	M	47	European	0	32.8	0	5.7	UPenn	81424	5078	3387	0	0
HPAP_078	No	No scRNAseq Data	Yes	No	F	1	European	1	20.5	2	10.4	nPod	.	.	.	.	.
HPAP_079	Yes	NA	Yes	Yes	F	52	Hispanic	2	28.4	0	6.8	nPod	103637	5572	1079	173	16.0334
HPAP_080	Yes	NA	Yes	Yes	M	22	African American	0	35.7	0	5.4	nPod	117280	5514	3208	898	27.9925
HPAP_081	Yes	NA	Yes	Yes	F	45	European	2	28.9	1	7.9	nPod	109642	6618	2423	333	13.7433
HPAP_082	No	Possible Sample Swap	Yes	Yes	M	25	European	0	24	0	5.6	nPod	98633	4962	2372	0	0
HPAP_083	Yes	NA	Yes	Yes	M	45	African American	2	35.6	0	5	UPenn	73518	4376	1782	560	31.4254
HPAP_084	Yes	NA	Yes	Yes	F	12	European	1	18.5	3	13.3	nPod	93602	4851	2869	735	25.6187
HPAP_085	Yes	NA	Yes	Yes	F	48	European	2	39.8	0	7.3	UPenn	119629	4851	2731	760	27.8286
HPAP_086	No	No WGS Data	No	No	M	47	African American	2	33.2	0	5.3	nPod	.	.	.	.	.
HPAP_087	Yes	NA	Yes	Yes	F	15	European	1	19.3	1	10.4	nPod	64433	5037	14256	5525	38.7556
HPAP_088	No	Possible Sample Swap	Yes	Yes	M	37	European	2	32.8	0	10.3	nPod	38851	2752	3285	0	0
HPAP_089	No	No scRNAseq Data	Yes	No	F	27	Hispanic	1	21.7	2	10.4	nPod	.	.	.	.	.
HPAP_090	No	Possible Sample Swap	Yes	Yes	F	59	European	2	32.2	1	8.7	nPod	68036	4172	9548	0	0
HPAP_091	No	Possible Sample Swap	Yes	Yes	F	50	Hispanic	2	35.6	0	6.9	nPod	99267	4094	1237	0	0
HPAP_092	Yes	NA	Yes	Yes	M	21	Hispanic	0	25.6	1	5.6	nPod	57562	5056	4401	1493	33.9241
HPAP_093	No	Low Genes Per Cell	Yes	Yes	M	50	European	0	35	0	4.9	nPod	11564	792	25007	0	0
HPAP_094	No	No scRNAseq Data	Yes	No	F	38	European	1	37.8	0	5	UPenn	.	.	.	.	.
HPAP_095	Yes	NA	Yes	Yes	F	23	African American	0	34.3	0	4.9	UPenn	54279	4655	4490	1115	24.833
HPAP_096	Yes	NA	Yes	Yes	F	56	Hispanic	2	38.7	0	7.7	nPod	66382	5074	2877	717	24.9218
HPAP_097	Yes	NA	Yes	Yes	F	54	African American	0	29.2	0	5.4	UPenn	102642	5846	6072	784	12.9117
HPAP_098	No	No scRNAseq Data	Yes	No	F	30	European	1	34.9	0	11	UPenn	.	.	.	.	.
HPAP_099	Yes	NA	Yes	Yes	F	28	Hispanic	0	24.7	0	5	UPenn	60361	4530	3433	1113	32.4206
HPAP_100	Yes	NA	Yes	Yes	M	41	European	2	28.8	0	10.7	nPod	76360	4623	10286	3149	30.6144
HPAP_101	Yes	NA	Yes	Yes	F	55	Hispanic	0	38	0	5	nPod	61823	3088	11664	7735	66.3152
HPAP_102	No	No scRNAseq Data	Yes	No	M	18	European	1	20.7	1	6.7	nPod	.	.	.	.	.
HPAP_103	Yes	NA	Yes	Yes	F	48	European	0	36.4	0	6	UPenn	62626	3570	4085	2354	57.6255
HPAP_104	Yes	NA	Yes	Yes	M	4	Hispanic	0	20.6	0	4.9	UPenn	60221	3939	7671	3297	42.9801
HPAP_105	Yes	NA	Yes	Yes	F	51	Hispanic	0	28.1	0	5.2	nPod	89887	4668	8616	2875	33.3682
HPAP_106	Yes	NA	Yes	Yes	M	55	European	2	28.1	0	5.8	UPenn	78469	2931	9053	3154	34.8393
HPAP_107	Yes	NA	Yes	Yes	M	15	European	0	23.6	3	5.3	nPod	69457	3541	11552	6016	52.0776
HPAP_108	Yes	NA	Yes	Yes	M	42	African American	2	33	1	10.8	nPod	90544	1756	4985	4308	86.4193
HPAP_109	Yes	NA	Yes	Yes	F	59	Hispanic	2	29.5	0	7.5	nPod	53942	2813	17645	6317	35.8005
HPAP_110	Yes	NA	Yes	Yes	M	31	European	0	36.3	0	5.4	UPenn	41457	3740	8100	3668	45.284
HPAP_111	Yes	NA	Yes	Yes	M	63	European	2	24.3	0	6.8	UPenn	48452	3862	10242	4577	44.6885
HPAP_112	No	No scRNAseq Data	Yes	No	F	53	European	0	29.7	0	5.6	.	.	.	.	.	.
HPAP_113	Yes	NA	Yes	Yes	M	9	European	1	15.9	1	11.1	nPod	43667	3730	9391	5373	57.2144
HPAP_114	Yes	NA	Yes	Yes	F	21	European	0	25.7	1	5.3	nPod	47002	3622	6583	3559	54.0635
HPAP_115	No	No scRNAseq Data	Yes	No	M	46	European	2	28.7	1	7.6	.	.	.	.	.	.
HPAP_116	No	No scRNAseq Data	Yes	No	F	41	Hispanic	0	31.6	0	5.3	nPod	.	.	.	.	.
HPAP_117	Yes	NA	Yes	Yes	M	64	African American	0	32.39	0	5.7	nPod	36779	3014	10297	6432	62.4648
HPAP_118	Yes	NA	Yes	Yes	F	51	European	0	33	0	5.7	UPenn	36560	2364	7531	5970	79.2723
HPAP_119	Yes	NA	Yes	Yes	F	48	Hispanic	0	29.5	0	4.8	nPod	29134	2138	11123	8683	78.0635
HPAP_120	Yes	NA	Yes	Yes	F	63	Hispanic	2	29.6	0	7.1	nPod	41313	3027	7691	5465	71.0571
HPAP_121	No	No WGS Data	No	No	M	42	Hispanic	0	28.9	0	5.3	nPod	.	.	.	.	.
HPAP_122	No	No WGS Data	No	Yes	F	21	European	0	30.1	0	5.5	Penn	57794	2932	6210	0	0
HPAP_123	No	No WGS Data	No	Yes	M	25	European	1	21.4	3	9.7	nPod	39509	1955	9894	0	0
HPAP_124	No	No WGS Data	No	Yes	M	47	European	2	31	0	5.4	nPod	55496	2065	4437	0	0
HPAP_125	No	No WGS Data	No	No	M	38	Hispanic	0	24.2	0	5.4	UPenn	.	.	.	.	.
HPAP_126	No	No WGS Data	No	Yes	F	50	Hispanic	2	31	0	6.6	UPenn	36187	2264	7441	0	0
