## Supplementary Table 4 for "Utilizing single-cell data for per-cell type eQTL mapping in the human pancreas"

### Sheet: Supp Table 4
Cell	Number_of_Individuals	Number_of_Cells	Number_of_eGenes	Total_Number_of_eVariants	eVariants_in_Open_Chromatin_Regions
Alpha	70	28417	56	4576	4576
Beta	70	31420	14	3573	3573
Delta	66	5181	5	1848	1848
Gamma	60	2389	2	1740	1740
Acinar	70	45745	55	4259	4259
Ductal	67	14059	19	3826	3826
