## Supplementary Table 5 for "Utilizing single-cell data for per-cell type eQTL mapping in the human pancreas"

### Sheet: Supp Table 5
tissue1	tissue2	eGene	GeneID	leadVariant1	leadVariant2	effectSize1	effectSize2	pp1	pp2	pp3	pp4	numsnp
Acinar	Ductal	PM20D1-AS1	ENSG00000286619	chr1:205820154:G:A	chr1:205820154:G:A	0.996522	0.941347	2.20885e-07	8.53316e-15	9.70793e-06	0.99999	3135
Acinar	Ductal	SH3YL1	ENSG00000035115	chr2:286756:C:G	chr2:239969:C:T	-0.896879	-0.778122	0.000717428	7.8033e-06	0.0569691	0.942306	2471
Acinar	Ductal	SNHG5	ENSG00000203875	chr6:85548896:G:A	chr6:85548896:G:A	0.594315	0.774462	0.000140082	0.00182997	0.0255941	0.972426	4242
Acinar	Ductal	XRRA1	ENSG00000166435	chr11:74778024:C:T	chr11:74949098:G:C	0.960446	0.925055	0.0049199	0.0001459	0.19652	0.798411	2823
Acinar	Ductal	RPS26	ENSG00000197728	chr12:56084874:A:C	chr12:56084874:A:C	-0.649298	-0.446193	4.9671e-05	4.85979e-14	0.000340574	0.99961	1706
Acinar	Ductal	DNAJC15	ENSG00000120675	chr13:43024186:C:G	chr13:43039322:A:T	-0.604403	-0.920483	0.00347431	0.0396896	0.353296	0.60315	3449
Acinar	Ductal	GPC6	ENSG00000183098	chr13:93458863:G:A	chr13:93458863:G:A	1.10623	1.0623	0.000381275	6.79011e-06	0.00528932	0.994322	2593
Acinar	Ductal	ELP5	ENSG00000170291	chr17:7230810:A:G	chr17:7230810:A:G	-1.00589	-0.904174	1.92951e-05	7.17321e-08	2.97032e-05	0.999951	2298
Acinar	Ductal	KANSL1-AS1	ENSG00000214401	chr17:45854683:C:T	chr17:46205410:G:A	1.10453	1.37317	0.00120823	0.00282148	0.603879	0.392086	2839
Acinar	Ductal	ARL17B	ENSG00000228696	chr17:46038074:T:C	chr17:45592499:G:A	1.27176	1.66386	0.00014474	2.19812e-06	0.621515	0.378338	3101
Acinar	Ductal	SNHG17	ENSG00000196756	chr20:38422361:A:G	chr20:38422106:G:A	1.40933	1.28837	0.00776517	0.00039287	0.0576903	0.9341	3170
Alpha	Acinar	PM20D1-AS1	ENSG00000286619	chr1:205820154:G:A	chr1:205820154:G:A	1.20371	0.996522	8.43574e-15	5.36588e-22	4.53639e-07	1	3189
Alpha	Acinar	SNHG5	ENSG00000203875	chr6:85479802:T:C	chr6:85548896:G:A	0.812032	0.594315	0.00154417	4.6093e-05	0.0214544	0.976952	4269
Alpha	Acinar	XRRA1	ENSG00000166435	chr11:74893549:A:G	chr11:74778024:C:T	1.24768	0.960446	1.09486e-05	3.54145e-10	0.0138365	0.986153	2894
Alpha	Acinar	RPS26	ENSG00000197728	chr12:56084874:A:C	chr12:56084874:A:C	-0.414497	-0.649298	3.64844e-14	1.48829e-05	7.20945e-06	0.999978	1719
Alpha	Acinar	DNAJC15	ENSG00000120675	chr13:43024186:C:G	chr13:43024186:C:G	-0.684827	-0.604403	0.000210836	3.02198e-06	0.00088285	0.998903	3470
Alpha	Acinar	GPC6	ENSG00000183098	chr13:93426289:A:G	chr13:93458863:G:A	0.871604	1.10623	3.78661e-05	8.00244e-06	0.0341252	0.965829	2623
Alpha	Acinar	AC051619.5	ENSG00000259520	chr15:45287040:C:T	chr15:45254895:C:T	0.951921	0.871654	1.70038e-07	2.58291e-09	0.282613	0.717387	2855
Alpha	Acinar	ELP5	ENSG00000170291	chr17:7230810:A:G	chr17:7230810:A:G	-0.847283	-1.00589	8.16593e-08	0.000689063	0.000175066	0.999136	2365
Alpha	Acinar	ARL17B	ENSG00000228696	chr17:45592499:G:A	chr17:46038074:T:C	1.68433	1.27176	1.70059e-06	1.62712e-05	0.482209	0.517773	3134
Alpha	Acinar	AC123912.1	ENSG00000268081	chr19:21598210:C:A	chr19:21597988:C:G	-0.894361	-0.753694	0.00016303	0.000418427	0.011923	0.98749	5243
Alpha	Acinar	ZNF749	ENSG00000186230	chr19:57438168:T:C	chr19:57438168:T:C	0.887774	0.955143	3.90272e-11	0.000832126	0.000385798	0.998782	2708
Alpha	Beta	PM20D1-AS1	ENSG00000286619	chr1:205820154:G:A	chr1:205790067:G:A	1.20371	1.07013	2.21967e-12	3.88086e-20	0.0714377	0.928562	3189
Alpha	Beta	MRPL21	ENSG00000197345	chr11:68943379:C:A	chr11:68918308:T:A	-0.712377	-0.653744	1.42867e-05	4.99443e-05	0.0530898	0.946846	2681
Alpha	Beta	XRRA1	ENSG00000166435	chr11:74893549:A:G	chr11:74778024:C:T	1.24768	1.07431	0.000232496	1.10582e-09	0.0453059	0.954462	2887
Alpha	Beta	RPS26	ENSG00000197728	chr12:56084874:A:C	chr12:56084874:A:C	-0.414497	-0.553397	7.11008e-06	1.92734e-05	0.000304628	0.999669	1720
Alpha	Beta	GPC6	ENSG00000183098	chr13:93426289:A:G	chr13:93453413:A:C	0.871604	1.17123	3.36714e-10	5.23318e-06	0.0219519	0.978043	2605
Alpha	Beta	KANSL1	ENSG00000120071	chr17:45760080:C:G	chr17:45773279:C:T	0.964798	0.809144	0.000408878	0.00136904	0.538897	0.459324	2913
Alpha	Beta	ARL17B	ENSG00000228696	chr17:45592499:G:A	chr17:46205410:G:A	1.68433	1.4787	0.00152814	1.76559e-05	0.523233	0.475222	3132
Alpha	Beta	ZNF667-AS1	ENSG00000166770	chr19:56452633:A:G	chr19:56482615:T:C	1.11117	0.909415	2.33391e-08	8.13114e-06	0.0077528	0.992239	3042
Alpha	Delta	GPC6	ENSG00000183098	chr13:93426289:A:G	chr13:93457001:G:A	0.871604	1.11579	4.67628e-07	4.68616e-06	0.0195622	0.980433	2573
Alpha	Delta	AC051619.5	ENSG00000259520	chr15:45287040:C:T	chr15:45278215:C:G	0.951921	0.824881	6.23344e-07	1.0858e-10	0.0109044	0.989095	2825
Alpha	Delta	ARL17B	ENSG00000228696	chr17:45592499:G:A	chr17:45736654:T:C	1.68433	1.19855	0.000451927	1.88414e-05	0.557058	0.442471	3106
Alpha	Ductal	PM20D1-AS1	ENSG00000286619	chr1:205820154:G:A	chr1:205820154:G:A	1.20371	0.941347	2.20858e-07	5.42743e-22	9.25145e-06	0.999991	3127
Alpha	Ductal	SNHG5	ENSG00000203875	chr6:85479802:T:C	chr6:85548896:G:A	0.812032	0.774462	0.000146804	5.72481e-05	0.0268682	0.972927	4233
Alpha	Ductal	TSPAN15	ENSG00000099282	chr10:69466899:G:A	chr10:69508078:T:C	0.980949	0.922931	3.96929e-10	5.31482e-07	0.999989	1.01582e-05	2528
Alpha	Ductal	XRRA1	ENSG00000166435	chr11:74893549:A:G	chr11:74949098:G:C	1.24768	0.925055	0.00437367	4.2e-09	0.174576	0.821051	2828
Alpha	Ductal	RPS26	ENSG00000197728	chr12:56084874:A:C	chr12:56084874:A:C	-0.414497	-0.446193	4.99868e-05	1.99357e-05	0.000349163	0.99958	1709
Alpha	Ductal	DNAJC15	ENSG00000120675	chr13:43024186:C:G	chr13:43039322:A:T	-0.684827	-0.920483	0.000633161	0.00010356	0.0635655	0.935697	3440
Alpha	Ductal	GPC6	ENSG00000183098	chr13:93426289:A:G	chr13:93458863:G:A	0.871604	1.0623	0.00255132	9.59981e-06	0.0410941	0.956344	2592
Alpha	Ductal	ELP5	ENSG00000170291	chr17:7230810:A:G	chr17:7230810:A:G	-0.847283	-0.904174	2.25828e-05	0.000710356	0.000205734	0.999048	2303
Alpha	Ductal	KANSL1	ENSG00000120071	chr17:45760080:C:G	chr17:46111398:T:C	0.964798	0.825765	0.0152162	0.0014156	0.556214	0.427115	2880
Alpha	Ductal	ARL17B	ENSG00000228696	chr17:45592499:G:A	chr17:45592499:G:A	1.68433	1.66386	0.000132746	1.92771e-05	0.569928	0.42992	3101
Alpha	Gamma	RPS26	ENSG00000197728	chr12:56084874:A:C	chr12:56084874:A:C	-0.414497	-0.470666	1.53315e-07	1.49096e-05	8.14408e-06	0.999977	1692
Alpha	Gamma	ARL17B	ENSG00000228696	chr17:45592499:G:A	chr17:45592513:A:G	1.68433	1.41827	6.70277e-05	1.90951e-05	0.563548	0.436366	3083
Beta	Acinar	PM20D1-AS1	ENSG00000286619	chr1:205790067:G:A	chr1:205820154:G:A	1.07013	0.996522	6.004e-13	2.18408e-12	0.0703386	0.929661	3208
Beta	Acinar	C2orf74	ENSG00000237651	chr2:61145163:C:G	chr2:61136061:C:T	0.724315	0.852834	0.000709469	8.82068e-06	0.00815652	0.991125	1772
Beta	Acinar	XRRA1	ENSG00000166435	chr11:74778024:C:T	chr11:74778024:C:T	1.07431	0.960446	1.74635e-05	0.000118806	0.0226651	0.977199	2884
Beta	Acinar	RPS26	ENSG00000197728	chr12:56084874:A:C	chr12:56084874:A:C	-0.553397	-0.649298	4.69433e-14	7.06498e-06	0.00029637	0.999697	1720
Beta	Acinar	GPC6	ENSG00000183098	chr13:93453413:A:C	chr13:93458863:G:A	1.17123	1.10623	2.9012e-05	3.94398e-10	0.0258925	0.974079	2606
Beta	Acinar	KANSL1-AS1	ENSG00000214401	chr17:46014520:C:T	chr17:45854683:C:T	0.867204	1.10453	0.00270885	0.0196529	0.580822	0.396725	2872
Beta	Acinar	ARL17B	ENSG00000228696	chr17:46205410:G:A	chr17:46038074:T:C	1.4787	1.27176	2.00404e-06	0.00165953	0.568301	0.430037	3132
Beta	Delta	GPC6	ENSG00000183098	chr13:93453413:A:C	chr13:93457001:G:A	1.17123	1.11579	8.65057e-07	5.57617e-10	0.0370385	0.962961	2573
Beta	Delta	ARL17B	ENSG00000228696	chr17:46205410:G:A	chr17:45736654:T:C	1.4787	1.19855	0.000510575	0.00184041	0.629482	0.368166	3106
Beta	Ductal	PM20D1-AS1	ENSG00000286619	chr1:205790067:G:A	chr1:205820154:G:A	1.07013	0.941347	1.56684e-05	2.1991e-12	0.0706955	0.929289	3135
Beta	Ductal	XRRA1	ENSG00000166435	chr11:74778024:C:T	chr11:74949098:G:C	1.07431	0.925055	0.00655189	0.00132161	0.262052	0.730041	2819
Beta	Ductal	RPS26	ENSG00000197728	chr12:56084874:A:C	chr12:56084874:A:C	-0.553397	-0.446193	6.00595e-05	8.83723e-06	0.00062121	0.99931	1707
Beta	Ductal	GPC6	ENSG00000183098	chr13:93453413:A:C	chr13:93458863:G:A	1.17123	1.0623	0.00122669	2.97085e-10	0.0192351	0.979538	2591
Beta	Ductal	KANSL1-AS1	ENSG00000214401	chr17:46014520:C:T	chr17:46205410:G:A	0.867204	1.37317	0.00119894	0.0203002	0.599202	0.379259	2838
Beta	Ductal	KANSL1	ENSG00000120071	chr17:45773279:C:T	chr17:46111398:T:C	0.809144	0.825765	0.0156664	0.000435424	0.572672	0.411214	2879
Beta	Ductal	ARL17B	ENSG00000228696	chr17:46205410:G:A	chr17:45592499:G:A	1.4787	1.66386	0.000137865	0.00173098	0.591853	0.406278	3099
Beta	Gamma	RPS26	ENSG00000197728	chr12:56084874:A:C	chr12:56084874:A:C	-0.553397	-0.470666	1.97289e-07	7.07659e-06	0.000297632	0.999695	1691
Beta	Gamma	ARL17B	ENSG00000228696	chr17:46205410:G:A	chr17:45592513:A:G	1.4787	1.41827	7.0201e-05	0.0017279	0.590179	0.408023	3081
Delta	Acinar	GPC6	ENSG00000183098	chr13:93457001:G:A	chr13:93458863:G:A	1.11579	1.10623	5.7283e-05	1.20816e-06	0.0521356	0.947806	2571
Delta	Acinar	AC051619.5	ENSG00000259520	chr15:45278215:C:G	chr15:45254895:C:T	0.824881	0.871654	1.26386e-07	1.1029e-05	0.209644	0.790345	2823
Delta	Acinar	ARL17B	ENSG00000228696	chr17:45736654:T:C	chr17:46038074:T:C	1.19855	1.27176	2.1777e-06	0.000499433	0.615673	0.383825	3105
Delta	Ductal	GPC6	ENSG00000183098	chr13:93457001:G:A	chr13:93458863:G:A	1.11579	1.0623	0.00313957	1.1783e-06	0.0507964	0.946063	2556
Delta	Ductal	ARL17B	ENSG00000228696	chr17:45736654:T:C	chr17:45592499:G:A	1.19855	1.66386	0.000149032	0.000519126	0.638797	0.360534	3078
Delta	Gamma	ARL17B	ENSG00000228696	chr17:45736654:T:C	chr17:45592513:A:G	1.19855	1.41827	7.47825e-05	0.000510636	0.628482	0.370933	3076
Gamma	Acinar	RPS26	ENSG00000197728	chr12:56084874:A:C	chr12:56084874:A:C	-0.470666	-0.649298	3.6309e-14	1.52252e-07	1.18237e-06	0.999999	1691
Gamma	Acinar	ARL17B	ENSG00000228696	chr17:45592513:A:G	chr17:46038074:T:C	1.41827	1.27176	2.2359e-06	7.50157e-05	0.630775	0.369148	3082
Gamma	Ductal	RPS26	ENSG00000197728	chr12:56084874:A:C	chr12:56084874:A:C	-0.470666	-0.446193	4.97361e-05	2.04017e-07	0.000341773	0.999608	1686
Gamma	Ductal	ARL17B	ENSG00000228696	chr17:45592513:A:G	chr17:45592499:G:A	1.41827	1.66386	0.000141116	7.19843e-05	0.604324	0.395463	3062
