## Supplementary Table 6 for "Utilizing single-cell data for per-cell type eQTL mapping in the human pancreas"

### Sheet: Supp Table 6
tissue1	tissue2	eGene	GeneID	leadVariant1	leadVariant2	effectSize1	effectSize2	pp1	pp2	pp3	pp4	numsnp
Acinar	GTEx	BX284668.5	ENSG00000238142	chr1:16523518:T:C	chr1:16906626:C:T	0.473335	0.792944	2.66689e-05	0.00258069	0.996752	0.000640771	1831
Acinar	GTEx	MCOLN2	ENSG00000153898	chr1:85013513:C:T	chr1:84994048:A:G	0.882203	-1.06733	2.71364e-127	0.000506396	0.479286	0.520208	3295
Acinar	GTEx	WARS2	ENSG00000116874	chr1:119265128:A:G	chr1:119031237:T:C	-1.19236	-0.612873	4.1706e-34	0.716186	0.199653	0.0841607	2829
Acinar	GTEx	ATF6	ENSG00000118217	chr1:161739329:C:T	chr1:161935989:C:T	-0.705967	0.151918	0.35446	0.00080581	0.544846	0.0993644	2680
Acinar	GTEx	SH3YL1	ENSG00000035115	chr2:286756:C:G	chr2:224919:A:G	-0.896879	-0.842307	8.75225e-91	3.83104e-05	0.287335	0.712626	2405
Acinar	GTEx	C2orf74	ENSG00000237651	chr2:61136061:C:T	chr2:61145163:C:G	0.852834	1.10498	0	0.000607901	0.00681925	0.992573	1702
Acinar	GTEx	REEP1	ENSG00000068615	chr2:86356069:T:C	chr2:86349102:A:G	-0.918604	-0.667841	2.04573e-43	0.00134881	0.00912053	0.989531	2283
Acinar	GTEx	LINC01876	ENSG00000226383	chr2:156260553:G:*	chr2:156294176:G:A	-0.781399	0.550069	0.00127629	0.135583	0.0832699	0.777811	1489
Acinar	GTEx	DNAH7	ENSG00000118997	chr2:196039422:A:C	chr2:196032317:G:A	0.70636	1.12126	1.99788e-184	0.00130666	0.281398	0.717295	2730
Acinar	GTEx	OXSM	ENSG00000151093	chr3:26212099:G:A	chr3:25790103:A:C	-1.70542	-0.674318	0.225914	0.150619	0.0629692	0.0202946	3309
Acinar	GTEx	TRAK1	ENSG00000182606	chr3:42153725:C:T	chr3:42210376:CT:C	-0.744158	0.252949	0.182425	0.1276	0.355696	0.268888	3444
Acinar	GTEx	IQCB1	ENSG00000173226	chr3:121787350:G:T	chr3:121810049:G:C	0.589687	0.78436	2.55425e-25	0.00109889	0.998755	0.000145774	3384
Acinar	GTEx	ANAPC13	ENSG00000129055	chr3:134598397:G:A	chr3:134486229:G:T	-0.507946	0.925356	2.60987e-111	0.0089806	0.197729	0.79329	2999
Acinar	GTEx	AL031963.3	ENSG00000272277	chr6:3066769:G:A	chr6:3068823:C:T	-0.673524	-0.775588	4.09903e-25	1.43514e-05	0.0684261	0.93156	4581
Acinar	GTEx	SNHG5	ENSG00000203875	chr6:85548896:G:A	chr6:85678170:G:T	0.594315	0.838065	1.553e-115	0.0150128	0.216326	0.768662	4141
Acinar	GTEx	CCZ1B	ENSG00000146574	chr7:6846984:G:C	chr7:6845133:A:C	-0.775721	-0.749464	3.32779e-20	9.79366e-05	0.00618213	0.99372	3206
Acinar	GTEx	CAV2	ENSG00000105971	chr7:116527154:C:T	chr7:116503608:C:A	0.73578	-0.909557	6.49358e-107	0.00614853	0.983073	0.0107781	1693
Acinar	GTEx	WEE2-AS1	ENSG00000228775	chr7:141779930:A:G	chr7:141738137:T:TTTCCAAACTTGAAACC	0.75381	-0.922006	3.38653e-76	0.0093427	0.19401	0.796647	2963
Acinar	GTEx	AF131216.3	ENSG00000255020	chr8:11354572:A:G	chr8:11389789:G:A	0.824863	0.861147	6.67745e-84	0.00596794	0.991485	0.00254678	4545
Acinar	GTEx	CTNNAL1	ENSG00000119326	chr9:108071193:C:A	chr9:109008374:C:T	2.1013	-0.757297	1.52492e-27	0.642721	0.301418	0.0558615	4422
Acinar	GTEx	HPS1	ENSG00000107521	chr10:98396356:G:A	chr10:98417112:C:T	-0.595632	0.26855	0.0379556	0.297024	0.374631	0.260318	2944
Acinar	GTEx	PGGHG	ENSG00000142102	chr11:295343:G:A	chr11:287959:G:A	0.86263	0.685281	3.4024e-18	0.000437295	0.00597266	0.99359	563
Acinar	GTEx	XRRA1	ENSG00000166435	chr11:74778024:C:T	chr11:74948257:A:T	0.960446	1.38525	0	0.000329738	0.384527	0.615143	2792
Acinar	GTEx	DDX11	ENSG00000013573	chr12:31077494:T:G	chr12:31072410:A:G	-0.609099	-1.19418	0	0.00203204	0.0329462	0.965022	3057
Acinar	GTEx	RPS26	ENSG00000197728	chr12:56084874:A:C	chr12:56042145:C:G	-0.649298	-1.21989	4.36063e-138	3.12671e-10	7.31953e-08	1	1624
Acinar	GTEx	DNAJC15	ENSG00000120675	chr13:43024186:C:G	chr13:43023570:C:T	-0.604403	-1.15069	3.06829e-140	0.0853656	0.760357	0.154277	3391
Acinar	GTEx	GPC6	ENSG00000183098	chr13:93458863:G:A	chr13:93431183:A:T	1.10623	0.415784	1.85809e-08	2.76502e-05	0.0244709	0.975501	2525
Acinar	GTEx	NUDT14	ENSG00000183828	chr14:105180133:C:T	chr14:105177814:T:C	0.74962	0.625422	2.65999e-52	3.40855e-09	0.360734	0.639266	2532
Acinar	GTEx	APBA2	ENSG00000034053	chr15:28887454:T:C	chr15:28887737:G:A	-0.886472	-1.05387	8.34285e-158	0.000677864	0.011044	0.988278	3162
Acinar	GTEx	CCDC32	ENSG00000128891	chr15:40772540:A:C	chr15:40554462:CAG:C	4.55297	-1.00179	4.44871e-96	0.0825736	0.0169337	0.900493	1738
Acinar	GTEx	AC051619.5	ENSG00000259520	chr15:45254895:C:T	chr15:45278215:C:G	0.871654	0.601005	5.34141e-13	2.06251e-07	0.331767	0.668233	2724
Acinar	GTEx	TPM1	ENSG00000140416	chr15:62885180:G:A	chr15:62877593:G:A	0.93264	1.07027	1.07911e-87	1.31013e-12	0.359092	0.640908	3745
Acinar	GTEx	SLC22A31	ENSG00000259803	chr16:89182893:T:C	chr16:89187656:A:G	1.32342	1.38927	1.29663e-74	0.00084212	0.0024144	0.996743	1402
Acinar	GTEx	KANSL1-AS1	ENSG00000214401	chr17:45854683:C:T	chr17:46709946:C:T	1.10453	1.11338	3.49012e-59	0.00281589	0.579419	0.417765	2756
Acinar	GTEx	ARL17B	ENSG00000228696	chr17:46038074:T:C	chr17:46365670:A:G	1.27176	-1.0456	4.28606e-09	3.68526e-06	0.999996	3.46984e-07	3010
Acinar	GTEx	MXRA7	ENSG00000182534	chr17:76664768:G:C	chr17:76710351:G:A	1.28138	-1.21064	1.84354e-42	0.614793	0.215562	0.169645	1560
Acinar	GTEx	CYP4F11	ENSG00000171903	chr19:15934939:G:A	chr19:15934939:G:A	-0.701124	-1.18692	4.22269e-202	2.22108e-07	7.52768e-06	0.999992	1755
Acinar	GTEx	ZNF749	ENSG00000186230	chr19:57438168:T:C	chr19:57438168:T:C	0.955143	0.922733	2.28594e-66	2.93859e-11	3.46281e-05	0.999965	2597
Acinar	GTEx	SNHG17	ENSG00000196756	chr20:38422361:A:G	chr20:38422279:CA:C	1.40933	1.07994	1.22258e-97	0.000573107	0.0804132	0.919014	3122
Acinar	GTEx	SH3BGR	ENSG00000185437	chr21:39425680:C:T	chr21:39450562:A:G	0.737923	1.16008	1.16322e-66	0.000376933	0.0679193	0.931704	4433
Acinar	GTEx	GSTT2B	ENSG00000133433	chr22:23924539:T:C	chr22:23951789:T:G	-0.802476	-0.986604	2.13209e-92	5.93987e-05	0.00280379	0.997137	2644
Acinar	GTEx	AL021707.1	ENSG00000225450	chr22:38366605:C:A	chr22:39313412:A:G	1.10278	-0.938234	0.0645681	0.185088	0.0167622	0.0215377	788
Acinar	GTEx	SMDT1	ENSG00000183172	chr22:42119633:G:C	chr22:42079699:T:G	-0.7013	-1.02996	8.17271e-220	6.03315e-05	0.012435	0.987505	734
Acinar	Inspire	BX284668.5	ENSG00000238142	chr1:16523518	chr1:16466904	0.473335	-0.341022	0.000121379	0.00238696	0.935534	0.0619573	1699
Acinar	Inspire	MCOLN2	ENSG00000153898	chr1:85013513	chr1:84997525	0.882203	-0.674025	9.9289e-50	0.000504446	0.475581	0.523915	3175
Acinar	Inspire	WARS2	ENSG00000116874	chr1:119265128	chr1:119031237	-1.19236	-0.622004	5.46405e-45	0.720804	0.189091	0.0901049	2669
Acinar	Inspire	ATF6	ENSG00000118217	chr1:161739329	chr1:161744297	-0.705967	0.263364	0.120776	0.000647765	0.433352	0.445043	2618
Acinar	Inspire	SH3YL1	ENSG00000035115	chr2:286756	chr2:264019	-0.896879	-0.687602	2.37503e-100	7.08995e-06	0.0516641	0.948329	2318
Acinar	Inspire	REEP1	ENSG00000068615	chr2:86356069	chr2:86337235	-0.918604	-0.628535	1.16039e-05	0.117947	0.865398	0.0166419	2112
Acinar	Inspire	LINC01876	ENSG00000226383	chr2:156260553	chr2:156293691	-0.781399	0.338208	0.00418821	0.0655185	0.0369258	0.88611	1342
Acinar	Inspire	DNAH7	ENSG00000118997	chr2:196039422	chr2:196120388	0.70636	-0.254524	4.44944e-09	0.000346122	0.0735899	0.926064	2636
Acinar	Inspire	IQCB1	ENSG00000173226	chr3:121787350	chr3:121808260	0.589687	0.910675	1.66537e-65	0.00110291	0.998733	0.000164153	3345
Acinar	Inspire	ANAPC13	ENSG00000129055	chr3:134598397	chr3:134519911	-0.507946	0.429312	1.96247e-69	0.00460067	0.104199	0.8912	2934
Acinar	Inspire	CCZ1B	ENSG00000146574	chr7:6846984	chr7:6845133	-0.775721	-0.816188	3.71789e-80	9.72244e-05	0.0061414	0.993761	3025
Acinar	Inspire	CAV2	ENSG00000105971	chr7:116527154	chr7:116501724	0.73578	-0.216896	1.45211e-12	0.00615384	0.98596	0.00788611	1683
Acinar	Inspire	CTNNAL1	ENSG00000119326	chr9:108071193	chr9:109015077	2.1013	0.744893	2.40655e-05	0.645111	0.29208	0.0627325	4325
Acinar	Inspire	HPS1	ENSG00000107521	chr10:98396356	chr10:98417112	-0.595632	0.138365	0.237745	0.222348	0.275986	0.0724318	2788
Acinar	Inspire	PGGHG	ENSG00000142102	chr11:295343	chr11:291694	0.86263	0.330916	4.61924e-21	7.43168e-05	0.000170056	0.999756	508
Acinar	Inspire	XRRA1	ENSG00000166435	chr11:74778024	chr11:74948257	0.960446	0.816285	3.17957e-124	6.19051e-05	0.0811429	0.918795	2586
Acinar	Inspire	DDX11	ENSG00000013573	chr12:31077494	chr12:31084262	-0.609099	-0.883907	0	0.0172453	0.263777	0.718977	3010
Acinar	Inspire	DNAJC15	ENSG00000120675	chr13:43024186	chr13:43024276	-0.604403	-0.831119	2.01703e-169	0.0279399	0.249016	0.723044	3342
Acinar	Inspire	GPC6	ENSG00000183098	chr13:93458863	chr13:93449033	1.10623	0.176878	0.00174541	3.3189e-05	0.0294779	0.968742	2470
Acinar	Inspire	CCDC32	ENSG00000128891	chr15:40772540	chr15:40545910	4.55297	-0.446986	3.38218e-63	0.6795	0.138487	0.182013	1625
Acinar	Inspire	TPM1	ENSG00000140416	chr15:62885180	chr15:62873421	0.93264	0.345688	2.93572e-20	3.06943e-13	0.0839706	0.916029	3685
Acinar	Inspire	SLC22A31	ENSG00000259803	chr16:89182893	chr16:89181891	1.32342	0.68924	1.59078e-24	0.00101951	0.00296507	0.996015	1203
Acinar	Inspire	ELP5	ENSG00000170291	chr17:7230810	chr17:7260420	-1.00589	-0.307954	9.33708e-11	4.39294e-07	0.00528339	0.994716	2196
Acinar	Inspire	ARL17B	ENSG00000228696	chr17:46038074	chr17:46742229	1.27176	0.719964	9.84576e-16	3.64444e-06	0.999996	3.42181e-07	3015
Acinar	Inspire	MXRA7	ENSG00000182534	chr17:76664768	chr17:76676325	1.28138	0.484031	2.11503e-12	0.684626	0.107555	0.207819	1445
Acinar	Inspire	CYP4F11	ENSG00000171903	chr19:15934939	chr19:15934939	-0.701124	-0.441732	2.675e-47	2.25568e-07	7.76627e-06	0.999992	1700
Acinar	Inspire	ZNF749	ENSG00000186230	chr19:57438168	chr19:57432329	0.955143	0.404155	7.94389e-16	3.82905e-11	0.000329363	0.999671	2509
Acinar	Inspire	SH3BGR	ENSG00000185437	chr21:39425680	chr21:39456011	0.737923	0.52244	6.56114e-16	0.000249425	0.0451666	0.954584	4335
Acinar	Inspire	GSTT2B	ENSG00000133433	chr22:23924539	chr22:23924860	-0.802476	-0.83061	3.12681e-63	0.000737797	0.0453853	0.953877	2248
Acinar	Inspire	SMDT1	ENSG00000183172	chr22:42119633	chr22:42070505	-0.7013	0.360759	2.49497e-16	0.000197675	0.0420308	0.957772	698
Acinar	Tiger	BX284668.5	ENSG00000238142	chr1:16523518	chr1:16497204	NA	NA	1.67341e-05	2.51856e-05	0.00864551	0.991313	1750
Acinar	Tiger	MCOLN2	ENSG00000153898	chr1:85013513	chr1:84995262	NA	NA	1.17159e-06	0.000241367	0.225476	0.774281	3192
Acinar	Tiger	WARS2	ENSG00000116874	chr1:119265128	chr1:119012523	NA	NA	1.77146e-11	0.718525	0.194929	0.0865458	2762
Acinar	Tiger	ATF6	ENSG00000118217	chr1:161739329	chr1:161911465	NA	NA	0.199871	0.00113679	0.765981	0.0327148	2693
Acinar	Tiger	SH3YL1	ENSG00000035115	chr2:286756	chr2:242793	NA	NA	1.11785e-38	3.97928e-06	0.0272792	0.972717	2217
Acinar	Tiger	C2orf74	ENSG00000237651	chr2:61136061	chr2:61145163	NA	NA	1.97549e-45	0.000694346	0.00791689	0.991389	1682
Acinar	Tiger	REEP1	ENSG00000068615	chr2:86356069	chr2:86099010	NA	NA	0.382075	0.0636298	0.466146	0.035999	2141
Acinar	Tiger	LINC01876	ENSG00000226383	chr2:156260553	chr2:156293691	NA	NA	3.19664e-05	0.0514529	0.0295987	0.918863	1368
Acinar	Tiger	DNAH7	ENSG00000118997	chr2:196039422	chr2:196044203	NA	NA	0.000277708	0.000124336	0.0234738	0.976123	2290
Acinar	Tiger	TRAK1	ENSG00000182606	chr3:42153725	chr3:42189251	NA	NA	0.455101	0.0893618	0.247966	0.0435912	3457
Acinar	Tiger	IQCB1	ENSG00000173226	chr3:121787350	chr3:121761191	NA	NA	3.34745e-25	0.00103882	0.962043	0.0369179	3357
Acinar	Tiger	ANAPC13	ENSG00000129055	chr3:134598397	chr3:134481363	NA	NA	2.86777e-35	0.00549837	0.126279	0.868223	2972
Acinar	Tiger	AL031963.3	ENSG00000272277	chr6:3066769	chr6:3053912	NA	NA	2.41744e-09	1.4689e-06	0.00600341	0.993995	4392
Acinar	Tiger	SNHG5	ENSG00000203875	chr6:85548896	chr6:85678170	NA	NA	9.53829e-52	0.00252066	0.0356907	0.961789	4145
Acinar	Tiger	CCZ1B	ENSG00000146574	chr7:6846984	chr7:6845133	NA	NA	3.70766e-16	6.13757e-05	0.00324617	0.996692	3022
Acinar	Tiger	CAV2	ENSG00000105971	chr7:116527154	chr7:116557191	NA	NA	0.000209889	0.00620503	0.988633	0.00495045	1706
Acinar	Tiger	WEE2-AS1	ENSG00000228775	chr7:141779930	chr7:141772512	NA	NA	2.29011e-21	0.0113101	0.209108	0.779582	2337
Acinar	Tiger	AF131216.3	ENSG00000255020	chr8:11354572	chr8:11331979	NA	NA	4.07414e-07	0.000627289	0.103813	0.895559	4461
Acinar	Tiger	CTNNAL1	ENSG00000119326	chr9:108071193	chr9:109038338	NA	NA	0.101237	0.436839	0.196304	0.040381	4282
Acinar	Tiger	HPS1	ENSG00000107521	chr10:98396356	chr10:98417112	NA	NA	0.244469	0.132718	0.164485	0.261386	2807
Acinar	Tiger	PGGHG	ENSG00000142102	chr11:295343	chr11:287407	NA	NA	0.00269223	0.00042592	0.00573552	0.990976	519
Acinar	Tiger	XRRA1	ENSG00000166435	chr11:74778024	chr11:74931506	NA	NA	2.26666e-64	2.57188e-05	0.0321536	0.967821	2470
Acinar	Tiger	AC244131.2	ENSG00000275119	chr12:11197057	chr12:11914571	NA	NA	0.459897	0.00272818	0.258484	0.274043	3548
Acinar	Tiger	DDX11	ENSG00000013573	chr12:31077494	chr12:31077366	NA	NA	5.51575e-56	0.00285648	0.052187	0.944957	3114
Acinar	Tiger	RPS26	ENSG00000197728	chr12:56084874	chr12:56056091	NA	NA	1.56896e-38	3.76396e-14	9.93161e-07	0.999999	1602
Acinar	Tiger	DNAJC15	ENSG00000120675	chr13:43024186	chr13:43023570	NA	NA	1.04659e-35	0.00383486	0.0333735	0.962792	3381
Acinar	Tiger	GPC6	ENSG00000183098	chr13:93458863	chr13:93426289	NA	NA	0.0174072	5.83969e-05	0.0526579	0.929858	2508
Acinar	Tiger	NUDT14	ENSG00000183828	chr14:105180133	chr14:104708455	NA	NA	0.00452831	8.26621e-11	0.00811741	0.987354	1265
Acinar	Tiger	CCDC32	ENSG00000128891	chr15:40772540	chr15:40637368	NA	NA	4.36821e-06	0.697525	0.145299	0.15715	1665
Acinar	Tiger	AC051619.5	ENSG00000259520	chr15:45254895	chr15:45283917	NA	NA	1.79943e-31	3.8479e-08	0.0576145	0.942385	2307
Acinar	Tiger	TPM1	ENSG00000140416	chr15:62885180	chr15:62881567	NA	NA	2.17405e-09	9.50032e-14	0.0254381	0.974562	3745
Acinar	Tiger	SLC22A31	ENSG00000259803	chr16:89182893	chr16:89182893	NA	NA	3.30105e-16	0.00121966	0.00381826	0.994962	1282
Acinar	Tiger	ELP5	ENSG00000170291	chr17:7230810	chr17:7242662	NA	NA	1.44135e-48	6.88627e-05	0.979762	0.020169	2244
Acinar	Tiger	KANSL1-AS1	ENSG00000214401	chr17:45854683	chr17:46267080	NA	NA	3.73508e-50	0.00299375	0.635021	0.361985	2795
Acinar	Tiger	ARL17B	ENSG00000228696	chr17:46038074	chr17:46292054	NA	NA	7.69426e-24	4.23388e-06	0.999995	3.9789e-07	2915
Acinar	Tiger	MXRA7	ENSG00000182534	chr17:76664768	chr17:76710351	NA	NA	0.0479661	0.118424	0.0398525	0.653522	1434
Acinar	Tiger	CYP4F11	ENSG00000171903	chr19:15934939	chr19:15934939	NA	NA	3.30373e-10	3.9587e-07	0.000796379	0.999203	1723
Acinar	Tiger	AC123912.1	ENSG00000268081	chr19:21597988	chr19:21514966	NA	NA	1.17679e-05	0.00998738	0.746031	0.24397	4624
Acinar	Tiger	MYADM	ENSG00000179820	chr19:53404560	chr19:54617761	NA	NA	0.297238	0.0817787	0.0440764	0.0257367	2010
Acinar	Tiger	ZNF749	ENSG00000186230	chr19:57438168	chr19:57428251	NA	NA	1.42352e-39	8.65937e-11	0.00201018	0.99799	2538
Acinar	Tiger	SNHG17	ENSG00000196756	chr20:38422361	chr20:38419488	NA	NA	6.56165e-37	0.000187714	0.0265122	0.9733	3079
Acinar	Tiger	SH3BGR	ENSG00000185437	chr21:39425680	chr21:38846253	NA	NA	0.275262	0.00204439	0.371386	0.349794	4412
Acinar	Tiger	GSTT2B	ENSG00000133433	chr22:23924539	chr22:23952866	NA	NA	2.1464e-34	5.43685e-05	0.00246019	0.997485	2339
Acinar	Tiger	SMDT1	ENSG00000183172	chr22:42119633	chr22:42101539	NA	NA	2.40306e-05	0.000179642	0.0383188	0.961477	706
Alpha	GTEx	SLC2A1-AS1	ENSG00000227533	chr1:42951110:C:T	chr1:42947690:C:T	1.19494	0.84077	1.40373e-11	0.000943867	0.0221659	0.97689	2878
Alpha	GTEx	ITGB3BP	ENSG00000142856	chr1:63599400:A:G	chr1:63564729:CA:C	-0.788379	-1.20953	2.35614e-244	4.26599e-05	0.0984751	0.901482	3599
Alpha	GTEx	TAF1B	ENSG00000115750	chr2:9845541:T:C	chr2:9843557:G:T	0.821008	0.479811	5.77038e-25	4.02643e-07	4.11146e-05	0.999958	3838
Alpha	GTEx	LINC01806	ENSG00000227403	chr2:161150919:C:G	chr2:161244750:G:A	-0.918385	-1.17325	1.2693e-61	5.68518e-11	0.00112622	0.998874	2281
Alpha	GTEx	GULP1	ENSG00000144366	chr2:188305404:A:G	chr2:187911804:C:T	1.0539	0.314259	0.0253844	0.0357887	0.92662	0.0112261	1446
Alpha	GTEx	TMEM45A	ENSG00000181458	chr3:100491665:G:A	chr3:100492450:A:G	0.818097	0.643782	1.08269e-64	0.0046696	0.0829964	0.912334	2739
Alpha	GTEx	ADCY5	ENSG00000173175	chr3:123374683:T:C	chr3:123371478:G:A	-0.918714	0.745186	0.714031	0.00128918	0.212733	0.0676202	3185
Alpha	GTEx	CCDC152	ENSG00000198865	chr5:42734896:T:C	chr5:42744194:A:T	0.993944	0.48013	1.5149e-08	0.0208319	0.187341	0.791827	2424
Alpha	GTEx	FAM174A	ENSG00000174132	chr5:100993196:A:G	chr5:100438684:C:T	-0.842932	-0.510947	0.230684	0.1321	0.0544957	0.0237765	1828
Alpha	GTEx	FAM153B	ENSG00000182230	chr5:176085397:C:T	chr5:176084989:C:T	-0.980886	-0.830801	3.82351e-57	2.22896e-05	0.0185271	0.981451	2467
Alpha	GTEx	AL662844.4	ENSG00000272501	chr6:31199436:C:T	chr6:31200847:C:T	1.00359	0.980091	1.22932e-19	0.09246	0.899454	0.00808639	7118
Alpha	GTEx	SNHG5	ENSG00000203875	chr6:85479802:T:C	chr6:85678170:G:T	0.812032	0.838065	2.0565e-115	0.000592056	0.286291	0.713117	4131
Alpha	GTEx	PERP	ENSG00000112378	chr6:138712563:C:T	chr6:138098070:A:G	-1.55795	-0.199944	0.128739	0.379437	0.17262	0.0362812	4010
Alpha	GTEx	ZP3	ENSG00000188372	chr7:76625715:A:G	chr7:76481111:G:A	0.906331	1.27377	1.94124e-23	0.00788046	0.981839	0.0102802	1335
Alpha	GTEx	XKR9	ENSG00000221947	chr8:70820029:T:C	chr8:70684573:GGTCT:G	0.971498	1.05525	4.59304e-101	0.00119227	0.184863	0.813945	2570
Alpha	GTEx	TSPAN15	ENSG00000099282	chr10:69466899:G:A	chr10:69512262:C:T	0.980949	0.227591	5.16365e-06	5.42931e-07	0.999982	1.25383e-05	2502
Alpha	GTEx	GAS2	ENSG00000148935	chr11:22683250:G:T	chr11:22670565:C:T	-1.07767	0.184299	0.10877	2.99367e-12	0.142213	0.749018	3213
Alpha	GTEx	MRPL21	ENSG00000197345	chr11:68943379:C:A	chr11:68881223:T:TG	-0.712377	-0.657469	7.12015e-53	3.02821e-05	0.0310737	0.968896	2530
Alpha	GTEx	XRRA1	ENSG00000166435	chr11:74893549:A:G	chr11:74948257:A:T	1.24768	1.38525	0	1.2019e-08	0.403262	0.596738	2797
Alpha	GTEx	RPS26	ENSG00000197728	chr12:56084874:A:C	chr12:56042145:C:G	-0.414497	-1.21989	1.37579e-137	0.0066904	0.00216317	0.991146	1626
Alpha	GTEx	DNAJC15	ENSG00000120675	chr13:43024186:C:G	chr13:43023570:C:T	-0.684827	-1.15069	3.90615e-140	0.00155101	0.967503	0.0309465	3376
Alpha	GTEx	GPC6	ENSG00000183098	chr13:93426289:A:G	chr13:93431183:A:T	0.871604	0.415784	3.54457e-08	1.11888e-05	0.0475932	0.952396	2524
Alpha	GTEx	EMC9	ENSG00000100908	chr14:24803635:C:A	chr14:24141524:T:C	0.997243	-0.767912	1.04974e-77	0.681837	0.257915	0.0602484	3663
Alpha	GTEx	GREM1	ENSG00000166923	chr15:32709533:T:A	chr15:32718535:G:A	1.09241	0.568827	8.99573e-07	0.00228892	0.346027	0.651683	3523
Alpha	GTEx	AC051619.5	ENSG00000259520	chr15:45287040:C:T	chr15:45278215:C:G	0.951921	0.601005	2.00397e-14	1.18258e-10	0.0114799	0.98852	2702
Alpha	GTEx	TTC23	ENSG00000103852	chr15:99249537:G:C	chr15:99229083:C:CAT	-0.743019	-0.463514	0.517327	0.0183676	0.410708	0.0304628	4909
Alpha	GTEx	PDPR	ENSG00000090857	chr16:70081616:G:A	chr16:69930471:G:A	1.43744	-0.364482	0.0918194	0.170552	0.0276227	0.146064	589
Alpha	GTEx	KANSL1	ENSG00000120071	chr17:45760080:C:G	chr17:46044213:T:C	0.964798	0.49225	5.94954e-07	0.00264534	0.997084	0.000269581	2795
Alpha	GTEx	ARL17B	ENSG00000228696	chr17:45592499:G:A	chr17:46365670:A:G	1.68433	-1.0456	4.28589e-09	3.52741e-05	0.999961	3.43343e-06	3010
Alpha	GTEx	LRRC37A2	ENSG00000238083	chr17:46743059:T:C	chr17:46227544:G:C	-0.849122	1.03512	3.80297e-35	0.121086	0.639192	0.239723	2971
Alpha	GTEx	PIK3C3	ENSG00000078142	chr18:41816837:A:C	chr18:41930109:G:A	1.11949	0.191706	0.0919487	0.415072	0.111597	0.039511	1825
Alpha	GTEx	ZNF749	ENSG00000186230	chr19:57438168:T:C	chr19:57438168:T:C	0.887774	0.922733	2.93224e-66	0.000809551	0.000328137	0.998862	2594
Alpha	GTEx	AC008969.1	ENSG00000176593	chr19:57968378:T:C	chr19:58016935:A:G	0.910474	-0.478519	6.52845e-13	0.0180639	0.980421	0.00151532	1551
Alpha	Inspire	SLC2A1-AS1	ENSG00000227533	chr1:42951110	chr1:42947982	1.19494	0.505747	2.12642e-35	0.0137268	0.313603	0.672671	2783
Alpha	Inspire	ITGB3BP	ENSG00000142856	chr1:63599400	chr1:63528821	-0.788379	-0.804366	2.69162e-156	6.31346e-06	0.0136419	0.986352	3442
Alpha	Inspire	RNF144A	ENSG00000151692	chr2:7011496	chr2:7013122	-1.07305	-0.362779	7.55574e-11	0.00191517	0.00401916	0.994066	3200
Alpha	Inspire	TAF1B	ENSG00000115750	chr2:9845541	chr2:9845541	0.821008	0.465674	3.41654e-55	4.02243e-07	4.11019e-05	0.999958	3741
Alpha	Inspire	LINC01806	ENSG00000227403	chr2:161150919	chr2:161244750	-0.918385	-1.07264	9.89986e-122	1.66423e-10	0.0050557	0.994944	2193
Alpha	Inspire	GALNT3	ENSG00000115339	chr2:165761147	chr2:165857585	0.831239	-0.137335	1.49228e-07	8.26684e-10	0.0142326	0.985767	2207
Alpha	Inspire	GULP1	ENSG00000144366	chr2:188305404	chr2:188305404	1.0539	0.319241	1.58826e-15	0.000269099	0.0058513	0.99388	1341
Alpha	Inspire	TMEM45A	ENSG00000181458	chr3:100491665	chr3:100492450	0.818097	0.635517	1.24863e-92	9.66862e-05	0.000749202	0.999154	2691
Alpha	Inspire	ADCY5	ENSG00000173175	chr3:123374683	chr3:123346931	-0.918714	0.500408	6.54228e-46	5.21499e-05	0.00750972	0.992438	3009
Alpha	Inspire	GSTCD	ENSG00000138780	chr4:105878159	chr4:105755609	1.22504	-0.151036	0.0576371	0.211787	0.26967	0.41571	2534
Alpha	Inspire	LINC01060	ENSG00000249378	chr4:188454188	chr4:188457699	1.35006	0.457296	1.53704e-13	0.000543426	0.0343291	0.965128	4720
Alpha	Inspire	FAM153B	ENSG00000182230	chr5:176085397	chr5:176134583	-0.980886	-0.616517	1.24811e-40	0.00112524	0.980879	0.0179959	2368
Alpha	Inspire	ZP3	ENSG00000188372	chr7:76625715	chr7:76673943	0.906331	1.45891	1.20372e-32	0.00678826	0.991448	0.00176414	1212
Alpha	Inspire	XKR9	ENSG00000221947	chr8:70820029	chr8:70687310	0.971498	0.995777	2.95634e-227	0.00102316	0.159995	0.838982	2509
Alpha	Inspire	TMEM2	ENSG00000135048	chr9:71765818	chr9:71765613	0.979044	0.208799	0.136868	0.000187998	0.106335	0.756368	2940
Alpha	Inspire	TSPAN15	ENSG00000099282	chr10:69466899	chr10:69432715	0.980949	0.138916	3.2465e-05	3.66285e-07	0.690836	0.309131	2410
Alpha	Inspire	GAS2	ENSG00000148935	chr11:22683250	chr11:22689575	-1.07767	-0.320431	1.15819e-20	1.69413e-11	0.804178	0.195822	3048
Alpha	Inspire	GSTP1	ENSG00000084207	chr11:67585782	chr11:67578998	-0.567567	-0.15039	1.16179e-06	0.000433941	0.0219523	0.977613	1451
Alpha	Inspire	MRPL21	ENSG00000197345	chr11:68943379	chr11:68889301	-0.712377	-0.779249	2.67841e-135	7.40343e-05	0.0765796	0.923346	2361
Alpha	Inspire	XRRA1	ENSG00000166435	chr11:74893549	chr11:74948257	1.24768	0.816285	2.23721e-124	1.40928e-09	0.0567941	0.943206	2591
Alpha	Inspire	NAV3	ENSG00000067798	chr12:77583979	chr12:77606949	1.07585	0.227044	4.40926e-05	6.5501e-07	0.00498589	0.994969	2022
Alpha	Inspire	DNAJC15	ENSG00000120675	chr13:43024186	chr13:43024276	-0.684827	-0.831119	1.58357e-169	0.000313497	0.195158	0.804528	3328
Alpha	Inspire	GPC6	ENSG00000183098	chr13:93426289	chr13:93449033	0.871604	0.176878	0.0030705	1.24813e-05	0.0526168	0.9443	2469
Alpha	Inspire	TTC23	ENSG00000103852	chr15:99249537	chr15:99251187	-0.743019	-0.272186	2.50274e-26	0.000307133	0.00579794	0.993895	4580
Alpha	Inspire	ELP5	ENSG00000170291	chr17:7230810	chr17:7260420	-0.847283	-0.307954	1.0524e-10	0.00421435	0.00608646	0.989699	2213
Alpha	Inspire	KANSL1	ENSG00000120071	chr17:45760080	chr17:45985237	0.964798	-0.207125	1.03989e-08	0.00258135	0.993145	0.00427393	2804
Alpha	Inspire	ARL17B	ENSG00000228696	chr17:45592499	chr17:46742229	1.68433	0.719964	9.84461e-16	3.4935e-05	0.999962	3.39956e-06	3015
Alpha	Inspire	LRRC37A2	ENSG00000238083	chr17:46743059	chr17:46018101	-0.849122	0.829011	7.41013e-42	0.0378516	0.200727	0.761422	2968
Alpha	Inspire	PIK3C3	ENSG00000078142	chr18:41816837	chr18:42132421	1.11949	0.122282	0.0583869	0.530819	0.13736	0.0478797	1727
Alpha	Inspire	ZNF749	ENSG00000186230	chr19:57438168	chr19:57432329	0.887774	0.404155	1.01116e-15	0.00103928	0.000693398	0.998267	2507
Alpha	Inspire	AC008969.1	ENSG00000176593	chr19:57968378	chr19:57972841	0.910474	0.208685	1.69372e-06	0.0182137	0.978975	0.00280974	1493
Alpha	Tiger	SLC2A1-AS1	ENSG00000227533	chr1:42951110	chr1:42947982	NA	NA	1.36041e-21	0.0224534	0.547807	0.42974	2832
Alpha	Tiger	ITGB3BP	ENSG00000142856	chr1:63599400	chr1:63385880	NA	NA	4.51413e-63	5.45813e-05	0.124321	0.875624	3410
Alpha	Tiger	AL078459.1	ENSG00000223653	chr1:85216969	chr1:84407514	NA	NA	0.272665	0.0220468	0.108154	0.541829	3633
Alpha	Tiger	RNF144A	ENSG00000151692	chr2:7011496	chr2:7011496	NA	NA	4.52758e-11	0.00167298	0.0034153	0.994912	3254
Alpha	Tiger	TAF1B	ENSG00000115750	chr2:9845541	chr2:9845541	NA	NA	1.94684e-30	4.03591e-07	4.20478e-05	0.999958	3817
Alpha	Tiger	LINC01806	ENSG00000227403	chr2:161150919	chr2:161244750	NA	NA	1.16035e-47	1.23002e-10	0.00355252	0.996447	2256
Alpha	Tiger	GALNT3	ENSG00000115339	chr2:165761147	chr2:165754462	NA	NA	0.0013899	7.45857e-10	0.0119944	0.986616	2197
Alpha	Tiger	DCAF17	ENSG00000115827	chr2:171553676	chr2:171030041	NA	NA	0.570755	0.0497229	0.175694	0.0423379	3456
Alpha	Tiger	GULP1	ENSG00000144366	chr2:188305404	chr2:188308125	NA	NA	2.92796e-07	0.00796904	0.199085	0.792945	1394
Alpha	Tiger	FRMD4B	ENSG00000114541	chr3:69527236	chr3:69222600	NA	NA	0.466053	0.0459476	0.350507	0.0764112	2858
Alpha	Tiger	TMEM45A	ENSG00000181458	chr3:100491665	chr3:100492758	NA	NA	1.45788e-27	0.000432882	0.00686874	0.992698	2767
Alpha	Tiger	ADCY5	ENSG00000173175	chr3:123374683	chr3:123346931	NA	NA	2.87795e-12	6.03715e-05	0.00821573	0.991724	2815
Alpha	Tiger	GSTCD	ENSG00000138780	chr4:105878159	chr4:105668625	NA	NA	0.0768322	0.152029	0.195892	0.515775	2596
Alpha	Tiger	LINC01060	ENSG00000249378	chr4:188454188	chr4:188457274	NA	NA	1.37536e-12	0.000290108	0.0203046	0.979405	4806
Alpha	Tiger	CCDC152	ENSG00000198865	chr5:42734896	chr5:42734997	NA	NA	2.09307e-06	0.00844005	0.0765047	0.915053	2450
Alpha	Tiger	AC005740.3	ENSG00000254099	chr5:141969631	chr5:142037825	NA	NA	0.621418	0.0389995	0.162666	0.0279561	3040
Alpha	Tiger	FAM153B	ENSG00000182230	chr5:176085397	chr5:176118639	NA	NA	2.19003e-09	4.47032e-05	0.0377624	0.962193	2437
Alpha	Tiger	AL133351.1	ENSG00000224846	chr6:2997310	chr6:2999320	NA	NA	2.21131e-15	1.19397e-07	0.00178183	0.998218	4290
Alpha	Tiger	AL662844.4	ENSG00000272501	chr6:31199436	chr6:31177674	NA	NA	5.85602e-09	0.0764069	0.835125	0.0884683	7329
Alpha	Tiger	SNHG5	ENSG00000203875	chr6:85479802	chr6:85678170	NA	NA	8.59621e-52	6.80132e-05	0.0320645	0.967867	4137
Alpha	Tiger	PERP	ENSG00000112378	chr6:138712563	chr6:138225972	NA	NA	0.133523	0.357678	0.159184	0.0496902	3911
Alpha	Tiger	UPP1	ENSG00000183696	chr7:48000460	chr7:47120015	NA	NA	0.587417	0.00152933	0.183254	0.222903	3814
Alpha	Tiger	ZP3	ENSG00000188372	chr7:76625715	chr7:76430915	NA	NA	3.08845e-10	0.00667276	0.991846	0.00148158	1356
Alpha	Tiger	XKR9	ENSG00000221947	chr8:70820029	chr8:70696677	NA	NA	2.79177e-21	0.00109694	0.174112	0.824791	2567
Alpha	Tiger	CYC1	ENSG00000179091	chr8:143658209	chr8:143574174	NA	NA	0.0615866	0.0941588	0.0069947	0.009316	763
Alpha	Tiger	TMEM2	ENSG00000135048	chr9:71765818	chr9:71762927	NA	NA	0.00201674	2.62986e-05	0.0138373	0.984116	2783
Alpha	Tiger	TSPAN15	ENSG00000099282	chr10:69466899	chr10:69512262	NA	NA	2.99877e-06	5.28569e-07	0.977417	0.0225798	2427
Alpha	Tiger	LMO1	ENSG00000166407	chr11:8233861	chr11:8022615	NA	NA	0.628662	0.00694172	0.190194	0.151275	3844
Alpha	Tiger	GAS2	ENSG00000148935	chr11:22683250	chr11:22683665	NA	NA	8.622e-15	8.99329e-13	0.0416643	0.958336	3138
Alpha	Tiger	AC006299.1	ENSG00000246225	chr11:22683401	chr11:23202154	NA	NA	0.738426	0.00985252	0.15031	0.053026	3029
Alpha	Tiger	GSTP1	ENSG00000084207	chr11:67585782	chr11:67562597	NA	NA	3.12634e-11	0.000434576	0.0223847	0.977181	1502
Alpha	Tiger	MRPL21	ENSG00000197345	chr11:68943379	chr11:68861486	NA	NA	1.18954e-48	8.39677e-05	0.087619	0.912297	2339
Alpha	Tiger	XRRA1	ENSG00000166435	chr11:74893549	chr11:74931506	NA	NA	1.65728e-64	6.1757e-10	0.0232402	0.97676	2474
Alpha	Tiger	RPS26	ENSG00000197728	chr12:56084874	chr12:56056091	NA	NA	1.57975e-38	1.51809e-05	7.89836e-06	0.999977	1604
Alpha	Tiger	NAV3	ENSG00000067798	chr12:77583979	chr12:77515658	NA	NA	0.00364138	2.98626e-06	0.0265327	0.969822	2069
Alpha	Tiger	DNAJC15	ENSG00000120675	chr13:43024186	chr13:43023570	NA	NA	7.63011e-36	4.00708e-05	0.0240567	0.975903	3366
Alpha	Tiger	GPC6	ENSG00000183098	chr13:93426289	chr13:93426289	NA	NA	0.0128125	9.14776e-06	0.038495	0.94868	2508
Alpha	Tiger	EMC9	ENSG00000100908	chr14:24803635	chr14:24142769	NA	NA	3.33571e-06	0.681616	0.256937	0.0614348	3647
Alpha	Tiger	GREM1	ENSG00000166923	chr15:32709533	chr15:32720664	NA	NA	0.622091	0.00119076	0.17881	0.19377	3451
Alpha	Tiger	AC051619.5	ENSG00000259520	chr15:45287040	chr15:45283917	NA	NA	8.81058e-32	2.91035e-10	0.027699	0.972301	2303
Alpha	Tiger	TTC23	ENSG00000103852	chr15:99249537	chr15:99233065	NA	NA	3.914e-06	0.000515525	0.0102314	0.989249	4459
Alpha	Tiger	ELP5	ENSG00000170291	chr17:7230810	chr17:7242662	NA	NA	2.18385e-49	0.0882979	0.147687	0.764015	2260
Alpha	Tiger	KANSL1	ENSG00000120071	chr17:45760080	chr17:46282983	NA	NA	5.01966e-26	0.00172002	0.599803	0.398477	2649
Alpha	Tiger	ARL17B	ENSG00000228696	chr17:45592499	chr17:46292054	NA	NA	7.69396e-24	3.95054e-05	0.999957	3.84593e-06	2915
Alpha	Tiger	LRRC37A2	ENSG00000238083	chr17:46743059	chr17:46014622	NA	NA	2.46985e-31	0.0380577	0.203294	0.758649	3005
Alpha	Tiger	AC123912.1	ENSG00000268081	chr19:21598210	chr19:21514966	NA	NA	1.05967e-06	0.00226203	0.0662688	0.931468	4632
Alpha	Tiger	ZNF667-AS1	ENSG00000166770	chr19:56452633	chr19:56495046	NA	NA	3.63499e-21	5.01053e-06	0.00431837	0.995677	2854
Alpha	Tiger	ZNF749	ENSG00000186230	chr19:57438168	chr19:57428251	NA	NA	1.7297e-39	0.00224034	0.00266009	0.9951	2535
Alpha	Tiger	AC008969.1	ENSG00000176593	chr19:57968378	chr19:58009112	NA	NA	2.37896e-09	0.0180543	0.979214	0.00273171	1510
Beta	GTEx	C2orf74	ENSG00000237651	chr2:61145163:C:G	chr2:61145163:C:G	0.724315	1.10498	0	4.41572e-06	0.0035289	0.996467	1696
Beta	GTEx	AL590705.1	ENSG00000203279	chr9:97229855:A:G	chr9:97229855:A:G	0.641139	0.765871	7.29889e-19	7.19804e-05	0.0132221	0.986706	2747
Beta	GTEx	MRPL21	ENSG00000197345	chr11:68918308:T:A	chr11:68881223:T:TG	-0.653744	-0.657469	1.95846e-51	0.00207801	0.88129	0.116632	2535
Beta	GTEx	XRRA1	ENSG00000166435	chr11:74778024:C:T	chr11:74948257:A:T	1.07431	1.38525	0	0.00100086	0.187823	0.811177	2786
Beta	GTEx	DEUP1	ENSG00000165325	chr11:93280221:T:G	chr11:93336217:T:C	0.880949	0.505401	7.08708e-05	0.00105278	0.998547	0.000329159	3098
Beta	GTEx	RPS26	ENSG00000197728	chr12:56084874:A:C	chr12:56042145:C:G	-0.553397	-1.21989	4.39383e-138	2.37294e-05	7.97948e-06	0.999968	1625
Beta	GTEx	GPC6	ENSG00000183098	chr13:93453413:A:C	chr13:93431183:A:T	1.17123	0.415784	1.64741e-08	3.38846e-10	0.0215788	0.978421	2506
Beta	GTEx	KANSL1-AS1	ENSG00000214401	chr17:46014520:C:T	chr17:46709946:C:T	0.867204	1.11338	3.40776e-59	0.0202573	0.565148	0.414595	2755
Beta	GTEx	KANSL1	ENSG00000120071	chr17:45773279:C:T	chr17:46044213:T:C	0.809144	0.49225	5.96136e-07	0.000800345	0.999124	7.52963e-05	2794
Beta	GTEx	ARL17B	ENSG00000228696	chr17:46205410:G:A	chr17:46365670:A:G	1.4787	-1.0456	4.27094e-09	0.00307752	0.996583	0.00033942	3009
Beta	GTEx	PCP4	ENSG00000183036	chr21:39981399:C:T	chr21:39980466:G:A	0.82553	0.349957	0.000866809	2.81913e-06	0.00694653	0.992184	4743
Beta	Inspire	AL590705.1	ENSG00000203279	chr9:97229855	chr9:97219666	0.641139	0.794094	8.95759e-64	0.000171515	0.0306635	0.969165	2339
Beta	Inspire	MRPL21	ENSG00000197345	chr11:68918308	chr11:68889301	-0.653744	-0.779249	3.5051e-135	2.74444e-05	0.100496	0.899477	2364
Beta	Inspire	XRRA1	ENSG00000166435	chr11:74778024	chr11:74948257	1.07431	0.816285	5.00991e-124	0.00065685	0.128339	0.871004	2581
Beta	Inspire	DEUP1	ENSG00000165325	chr11:93280221	chr11:93280221	0.880949	0.774981	8.00269e-128	1.05856e-06	1.18196e-06	0.999998	2994
Beta	Inspire	GPC6	ENSG00000183098	chr13:93453413	chr13:93449033	1.17123	0.176878	0.00223957	5.84243e-10	0.0381045	0.959656	2453
Beta	Inspire	KANSL1	ENSG00000120071	chr17:45773279	chr17:45985237	0.809144	-0.207125	1.04336e-08	0.000776876	0.996499	0.00272424	2803
Beta	Inspire	ARL17B	ENSG00000228696	chr17:46205410	chr17:46742229	1.4787	0.719964	9.81096e-16	0.00297862	0.996693	0.0003285	3014
Beta	Inspire	PCP4	ENSG00000183036	chr21:39981399	chr21:39979270	0.82553	0.646119	9.86741e-51	1.54808e-06	0.00336197	0.996636	4709
Beta	Tiger	C2orf74	ENSG00000237651	chr2:61145163	chr2:61145163	NA	NA	1.18288e-45	5.18702e-06	0.00433844	0.995656	1676
Beta	Tiger	AL590705.1	ENSG00000203279	chr9:97229855	chr9:97220928	NA	NA	5.18307e-19	7.88747e-05	0.0138092	0.986112	2332
Beta	Tiger	MRPL21	ENSG00000197345	chr11:68918308	chr11:68861486	NA	NA	1.02004e-48	2.01443e-05	0.0749915	0.924988	2344
Beta	Tiger	XRRA1	ENSG00000166435	chr11:74778024	chr11:74931506	NA	NA	6.0607e-64	0.000459735	0.0876499	0.91189	2463
Beta	Tiger	DEUP1	ENSG00000165325	chr11:93280221	chr11:93283860	NA	NA	2.75891e-30	2.20633e-06	0.00109868	0.998899	3082
Beta	Tiger	RPS26	ENSG00000197728	chr12:56084874	chr12:56056091	NA	NA	2.03293e-38	7.21561e-06	0.000297305	0.999695	1603
Beta	Tiger	GPC6	ENSG00000183098	chr13:93453413	chr13:93426289	NA	NA	0.0165939	7.59144e-10	0.0501152	0.933291	2489
Beta	Tiger	KANSL1-AS1	ENSG00000214401	chr17:46014520	chr17:46267080	NA	NA	3.74787e-50	0.0217732	0.637218	0.341008	2794
Beta	Tiger	KANSL1	ENSG00000120071	chr17:45773279	chr17:46282983	NA	NA	5.28913e-26	0.000548646	0.632055	0.367396	2649
Beta	Tiger	ARL17B	ENSG00000228696	chr17:46205410	chr17:46292054	NA	NA	7.66738e-24	0.00315112	0.996502	0.000347245	2914
Beta	Tiger	ZNF667-AS1	ENSG00000166770	chr19:56482615	chr19:56495046	NA	NA	6.35893e-21	2.52113e-08	0.00830453	0.991695	2854
Beta	Tiger	PCP4	ENSG00000183036	chr21:39981399	chr21:39980466	NA	NA	4.48493e-24	1.29258e-06	0.00262765	0.997371	4809
Delta	GTEx	GPC6	ENSG00000183098	chr13:93457001:G:A	chr13:93431183:A:T	1.11579	0.415784	2.64838e-08	8.36345e-07	0.035302	0.964697	2472
Delta	GTEx	AC051619.5	ENSG00000259520	chr15:45278215:C:G	chr15:45278215:C:G	0.824881	0.601005	1.48985e-14	4.97697e-07	0.00827823	0.991721	2673
Delta	GTEx	ARL17B	ENSG00000228696	chr17:45736654:T:C	chr17:46365670:A:G	1.19855	-1.0456	4.28065e-09	0.0008381	0.999085	7.70931e-05	2982
Delta	GTEx	MAP3K3	ENSG00000198909	chr17:63304861:G:C	chr17:63889105:C:G	-3.43766	0.251111	0.0017056	0.794189	0.131704	0.0621215	1635
Delta	Inspire	GPC6	ENSG00000183098	chr13:93457001	chr13:93449033	1.11579	0.176878	0.0028111	1.12494e-06	0.0480812	0.949107	2427
Delta	Inspire	ARL17B	ENSG00000228696	chr17:45736654	chr17:46742229	1.19855	0.719964	9.82533e-16	0.000830966	0.999093	7.64417e-05	2988
Delta	Tiger	GPC6	ENSG00000183098	chr13:93457001	chr13:93426289	NA	NA	0.0147119	1.03502e-06	0.0442553	0.941031	2463
Delta	Tiger	AC051619.5	ENSG00000259520	chr15:45278215	chr15:45283917	NA	NA	9.39486e-32	1.71408e-06	0.0296022	0.970396	2289
Delta	Tiger	ARL17B	ENSG00000228696	chr17:45736654	chr17:46292054	NA	NA	7.68667e-24	0.000906787	0.99901	8.35099e-05	2888
Ductal	GTEx	UBE2U	ENSG00000177414	chr1:64184945:C:T	chr1:64186821:A:G	0.975584	1.15811	8.11709e-93	1.27633e-07	0.00839561	0.991604	3480
Ductal	GTEx	GBP3	ENSG00000117226	chr1:89015900:C:T	chr1:88990976:C:G	-0.786757	-1.03557	8.6235e-175	0.000305366	0.00960292	0.990092	2440
Ductal	GTEx	SH3YL1	ENSG00000035115	chr2:239969:C:T	chr2:224919:A:G	-0.778122	-0.842307	7.91855e-91	0.0032107	0.258918	0.737871	2371
Ductal	GTEx	LINC00960	ENSG00000242516	chr3:75822329:G:A	chr3:75685575:A:T	-1.11346	-1.10516	1.04087e-83	1.24385e-07	0.807712	0.192288	2070
Ductal	GTEx	RNF144B	ENSG00000137393	chr6:18399519:T:C	chr6:18471634:T:G	-1.15988	0.290724	0.46563	0.00114862	0.457123	0.0749283	3262
Ductal	GTEx	SNHG5	ENSG00000203875	chr6:85548896:G:A	chr6:85678170:G:T	0.774462	0.838065	8.00976e-116	0.000587575	0.11064	0.888772	4105
Ductal	GTEx	TSPAN15	ENSG00000099282	chr10:69508078:T:C	chr10:69512262:C:T	0.922931	0.227591	1.94284e-08	1.51564e-12	0.00276432	0.997236	2462
Ductal	GTEx	XRRA1	ENSG00000166435	chr11:74949098:G:C	chr11:74948257:A:T	0.925055	1.38525	0	0.00139745	0.0513637	0.947239	2732
Ductal	GTEx	RPS26	ENSG00000197728	chr12:56084874:A:C	chr12:56042145:C:G	-0.446193	-1.21989	6.07806e-138	0.00020195	0.000394329	0.999404	1614
Ductal	GTEx	DNAJC15	ENSG00000120675	chr13:43039322:A:T	chr13:43023570:C:T	-0.920483	-1.15069	3.93991e-140	0.00958552	0.976136	0.0142783	3360
Ductal	GTEx	GPC6	ENSG00000183098	chr13:93458863:G:A	chr13:93431183:A:T	1.0623	0.415784	1.84001e-08	0.00154123	0.0242158	0.974243	2493
Ductal	GTEx	KANSL1-AS1	ENSG00000214401	chr17:46205410:G:A	chr17:46709946:C:T	1.37317	1.11338	2.82753e-59	0.000978399	0.46458	0.534441	2724
Ductal	GTEx	KANSL1	ENSG00000120071	chr17:46111398:T:C	chr17:46044213:T:C	0.825765	0.49225	5.78458e-07	0.0275324	0.969752	0.00271515	2763
Ductal	GTEx	ARL17B	ENSG00000228696	chr17:45592499:G:A	chr17:46365670:A:G	1.66386	-1.0456	4.28413e-09	0.000247382	0.999728	2.41517e-05	2979
Ductal	GTEx	SNHG17	ENSG00000196756	chr20:38422106:G:A	chr20:38422279:CA:C	1.28837	1.07994	1.88315e-98	0.00179972	0.0115443	0.986656	3073
Ductal	Inspire	UBE2U	ENSG00000177414	chr1:64184945	chr1:64191572	0.975584	0.863581	5.55104e-59	1.38998e-08	3.02963e-05	0.99997	3399
Ductal	Inspire	GBP3	ENSG00000117226	chr1:89015900	chr1:89015900	-0.786757	-0.816803	1.07844e-166	0.000523258	0.0168265	0.98265	2175
Ductal	Inspire	SH3YL1	ENSG00000035115	chr2:239969	chr2:264019	-0.778122	-0.687602	2.36099e-100	0.000652917	0.0511963	0.948151	2291
Ductal	Inspire	LINC00960	ENSG00000242516	chr3:75822329	chr3:75816596	-1.11346	-0.978098	7.79445e-99	2.02152e-09	0.01907	0.98093	1726
Ductal	Inspire	TSPAN15	ENSG00000099282	chr10:69508078	chr10:69432715	0.922931	0.138916	8.67131e-07	7.38715e-12	0.0174777	0.982521	2388
Ductal	Inspire	PSMA1	ENSG00000129084	chr11:15136563	chr11:14108295	1.05473	0.307033	0.208572	0.160285	0.0608766	0.0213014	2458
Ductal	Inspire	XRRA1	ENSG00000166435	chr11:74949098	chr11:74948257	0.925055	0.816285	2.01611e-124	0.00130932	0.0509906	0.9477	2559
Ductal	Inspire	DNAJC15	ENSG00000120675	chr13:43039322	chr13:43024276	-0.920483	-0.831119	7.9001e-170	0.000956024	0.096842	0.902202	3326
Ductal	Inspire	GPC6	ENSG00000183098	chr13:93458863	chr13:93449033	1.0623	0.176878	0.00190955	0.00203874	0.0323415	0.963593	2446
Ductal	Inspire	ELP5	ENSG00000170291	chr17:7230810	chr17:7260420	-0.904174	-0.307954	8.92377e-11	0.000113186	0.00500731	0.99488	2144
Ductal	Inspire	KANSL1	ENSG00000120071	chr17:46111398	chr17:45985237	0.825765	-0.207125	1.00192e-08	0.0266699	0.957095	0.0162347	2780
Ductal	Inspire	ARL17B	ENSG00000228696	chr17:45592499	chr17:46742229	1.66386	0.719964	9.83603e-16	0.000243349	0.999733	2.37573e-05	2994
Ductal	Tiger	UBE2U	ENSG00000177414	chr1:64184945	chr1:64186189	NA	NA	2.99132e-14	2.72136e-08	0.00101479	0.998985	3452
Ductal	Tiger	GBP3	ENSG00000117226	chr1:89015900	chr1:88990976	NA	NA	1.12093e-36	0.000611373	0.02001	0.979379	2248
Ductal	Tiger	SH3YL1	ENSG00000035115	chr2:239969	chr2:242793	NA	NA	1.37425e-38	0.000452684	0.0337662	0.965781	2190
Ductal	Tiger	LINC00960	ENSG00000242516	chr3:75822329	chr3:75814087	NA	NA	9.11457e-38	5.57215e-09	0.0498385	0.950161	1877
Ductal	Tiger	RNF144B	ENSG00000137393	chr6:18399519	chr6:18399163	NA	NA	4.17887e-09	0.00139973	0.556012	0.442588	3281
Ductal	Tiger	SNHG5	ENSG00000203875	chr6:85548896	chr6:85678170	NA	NA	5.10779e-52	0.000103242	0.0186463	0.98125	4109
Ductal	Tiger	TSPAN15	ENSG00000099282	chr10:69508078	chr10:69512262	NA	NA	9.95348e-09	1.29926e-12	0.00224656	0.997753	2405
Ductal	Tiger	XRRA1	ENSG00000166435	chr11:74949098	chr11:74931506	NA	NA	3.56095e-64	0.00133253	0.0510867	0.947581	2445
Ductal	Tiger	RPS26	ENSG00000197728	chr12:56084874	chr12:56056091	NA	NA	2.10211e-38	5.05475e-05	0.000341527	0.999608	1596
Ductal	Tiger	DNAJC15	ENSG00000120675	chr13:43039322	chr13:43023570	NA	NA	8.97339e-35	0.00288151	0.293693	0.703426	3363
Ductal	Tiger	GPC6	ENSG00000183098	chr13:93458863	chr13:93426289	NA	NA	0.0176958	0.00332851	0.0535117	0.924382	2481
Ductal	Tiger	FBLN5	ENSG00000140092	chr14:91224461	chr14:91903480	NA	NA	0.17762	0.21056	0.073564	0.0300665	3043
Ductal	Tiger	ELP5	ENSG00000170291	chr17:7230810	chr17:7242662	NA	NA	9.45132e-50	0.0012176	0.0633114	0.935471	2186
Ductal	Tiger	KANSL1-AS1	ENSG00000214401	chr17:46205410	chr17:46267080	NA	NA	3.28753e-50	0.00113787	0.55881	0.440052	2768
Ductal	Tiger	KANSL1	ENSG00000120071	chr17:46111398	chr17:46282983	NA	NA	4.66886e-26	0.0165251	0.557831	0.425644	2622
Ductal	Tiger	ARL17B	ENSG00000228696	chr17:45592499	chr17:46292054	NA	NA	7.69204e-24	0.00026648	0.999707	2.60253e-05	2896
Ductal	Tiger	SNHG17	ENSG00000196756	chr20:38422106	chr20:38419488	NA	NA	4.50578e-37	0.00249124	0.0178943	0.979614	3035
Gamma	GTEx	RPS26	ENSG00000197728	chr12:56084874:A:C	chr12:56042145:C:G	-0.470666	-1.21989	9.39678e-137	0.00300467	0.0205627	0.976433	1626
Gamma	GTEx	ARL17B	ENSG00000228696	chr17:45592513:A:G	chr17:46365670:A:G	1.41827	-1.0456	4.28645e-09	0.000135948	0.999851	1.2992e-05	2988
Gamma	Inspire	ARL17B	ENSG00000228696	chr17:45592513	chr17:46742229	1.41827	0.719964	9.83459e-16	0.000131153	0.999856	1.25328e-05	3003
Gamma	Tiger	RPS26	ENSG00000197728	chr12:56084874	chr12:56056091	NA	NA	1.57048e-38	1.55548e-07	1.96311e-06	0.999998	1602
Gamma	Tiger	ARL17B	ENSG00000228696	chr17:45592513	chr17:46292054	NA	NA	7.69313e-24	0.000137544	0.999849	1.31538e-05	2894
