## Supplementary Table 7 for "Utilizing single-cell data for per-cell type eQTL mapping in the human pancreas"

### Sheet: Supp Table 7
Mixture	Alpha	Beta	Monocytes	Stellate1	Delta	Gamma	Stellate2	Acinar	Ductal	Endothelial	Myeloid	P-value	Correlation	RMSE
GTEX.111CU.0526.SM.5EGHK	0	0	0.0039906	0.0992309	0	0.0770986	0.0208892	0.61548	0.109703	0.0519901	0.0216173	9999	0.910699	1.16474
GTEX.111YS.1226.SM.5EGGJ	0.00631911	0	0.0107956	0.0600219	0	0.102342	0.0226241	0.609878	0.0720754	0.0784015	0.0375418	9999	0.856525	1.23339
GTEX.1122O.0726.SM.5GIEV	0	0	0.00965825	0.0809637	0	0.0887214	0.0175595	0.658216	0.0795732	0.0532854	0.0120223	9999	0.941445	1.23339
GTEX.1128S.0826.SM.5GZZI	0.00101711	0.00571344	0	0.0231638	0	0.0687281	0.0567023	0.627204	0.109301	0.0728607	0.0353099	9999	0.875286	1.25333
GTEX.117YX.0226.SM.5EGH6	0	0.00414086	0.0200242	0.0864303	0	0.0669249	0.0189433	0.585922	0.136367	0.0634419	0.0178054	9999	0.960822	0.990889
GTEX.11DXX.0926.SM.5H112	0	0	0.00676353	0.0822902	0	0.084295	0.013151	0.663272	0.0503538	0.0734039	0.0264708	9999	0.917483	1.28935
GTEX.11EQ9.1026.SM.5H134	0.0118413	0.0103854	0.0101462	0.0699869	0	0.0962061	0.0194254	0.618981	0.0866119	0.0710454	0.00536994	9999	0.918621	1.161
GTEX.11GSP.0426.SM.5A5KX	0.02622	0	0.0083225	0.0543253	0	0.103108	0.00686274	0.622221	0.0790906	0.0839299	0.0159199	9999	0.815626	1.33598
GTEX.11I78.0626.SM.5A5LZ	0.0614252	0.0685053	0.0111432	0.111296	0	0.0793678	0.00434518	0.523861	0.0759075	0.0490037	0.0151451	9999	0.877343	0.97294
GTEX.11LCK.0226.SM.5A5M6	0.0326192	0.00710808	0.00348506	0.0396933	0	0.0575228	0.0203654	0.516366	0.149928	0.0857846	0.0871274	9999	0.877529	0.949035
GTEX.11NSD.0526.SM.5A5LT	0.00806653	0	0.0114999	0.0789967	0	0.0870884	0.00424664	0.677845	0.0535731	0.0751072	0.00357667	9999	0.826834	1.47578
GTEX.11ONC.0526.SM.5BC57	0.0119781	0	0.00752815	0.0591328	0	0.0960557	0.017157	0.677796	0.0361512	0.0802521	0.0139487	9999	0.824733	1.47507
GTEX.11P7K.0526.SM.5BC5I	0.00461571	0	0.0125262	0.0912516	0	0.0988576	0.0280834	0.576474	0.0714079	0.0802791	0.0365043	9999	0.922629	1.02857
GTEX.11TT1.0326.SM.5LUAY	0.0052006	0.00100255	0.00279066	0.0775425	0	0.0582669	0.0310229	0.470634	0.247022	0.0705984	0.0359196	9999	0.808312	0.958781
GTEX.11VI4.0426.SM.5EGHZ	0.0279956	0.00369556	0.0348451	0.0875383	0	0.0704307	0.0217797	0.530673	0.145399	0.0552687	0.0223744	9999	0.926979	0.895773
GTEX.11XUK.0626.SM.5N9ES	0	0.0211403	0	0.056159	0	0.0703101	0.0175153	0.644503	0.0833848	0.0481176	0.0588702	9999	0.908387	1.2467
GTEX.1211K.1126.SM.5EGGB	0.0166665	0	0.00274521	0.095806	0	0.0864593	0.0225669	0.551848	0.126608	0.0753337	0.0219664	9999	0.898561	1.00992
GTEX.12BJ1.1126.SM.5EGGG	0.0261225	0.00883238	0.00505639	0.0482034	0	0.0871485	0.0259078	0.688017	0.0238011	0.0520346	0.034876	9999	0.865894	1.43648
GTEX.12WSD.1626.SM.5GCNR	0	0	0.00443682	0.0554294	0	0.100663	0.0223914	0.679201	0.0274044	0.0910945	0.0193794	9999	0.830794	1.46931
GTEX.12WSG.1026.SM.5EGII	0.019218	0.00795815	0.00345611	0.03139	0	0.057033	0.012442	0.673817	0.102742	0.0774706	0.0144734	9999	0.772188	1.54679
GTEX.12WSK.0226.SM.5BC62	0.0375142	0.00922783	0.0193305	0.0926038	0	0.105057	0.0218106	0.490109	0.129788	0.0751553	0.0194043	9999	0.887839	0.86195
GTEX.12WSL.0426.SM.5GCNX	0.133932	0.0106571	0.00654914	0.0334642	0	0.0265185	0.0225965	0.568646	0.114089	0.046435	0.0371127	9999	0.952526	0.957929
GTEX.12WSN.0826.SM.5GCOF	0.0276603	0.0153092	0.0055254	0.059599	0	0.0616486	0.026075	0.566313	0.119096	0.0577003	0.061074	9999	0.939367	0.970226
GTEX.131XE.1926.SM.5IFER	0	0	0.0134976	0.0788654	0	0.0392759	0.0389267	0.504917	0.189644	0.0854548	0.0494178	9999	0.906352	0.870838
GTEX.131XF.1426.SM.5BC68	0.0415319	0	0.0165265	0.0794001	0	0.0794303	0.0264722	0.598568	0.0664543	0.0824257	0.00919114	9999	0.885486	1.16057
GTEX.131XG.1426.SM.5GCMO	0.0152219	0	0.00733186	0.0500528	0	0.0995638	0.0252099	0.620252	0.0817107	0.0718649	0.0287923	9999	0.924285	1.15054
GTEX.132AR.1826.SM.5EGHR	0.0518239	0.00983825	0.00942878	0.13645	0	0.0258106	0.0140662	0.544328	0.104493	0.0726259	0.0311356	9999	0.932968	0.93203
GTEX.132QS.0926.SM.5P9GB	0	0	0.0145248	0.121069	0	0.0544268	0.00970143	0.570821	0.152766	0.0588101	0.0178808	9999	0.877825	1.10176
GTEX.1339X.1026.SM.5IFH5	0	0	0.004438	0.0839383	0	0.0518295	0.024422	0.547377	0.204357	0.0629767	0.0206614	9999	0.780535	1.19526
GTEX.1399R.0426.SM.5IJE3	0.106716	0.0340002	0.0111456	0.172442	0.00128166	0.030689	0	0.498432	0.07001	0.0512512	0.0240321	9999	0.813022	1.02153
GTEX.1399S.0326.SM.5IFFS	0	0	0.00884456	0.0760662	0	0.0690388	0.0105138	0.674738	0.0895042	0.0583424	0.0129518	9999	0.954461	1.26359
GTEX.1399U.0926.SM.5IFHA	0.0179396	0	0.0138058	0.139796	0	0.088814	0.0288917	0.578012	0.0360826	0.0631062	0.0335522	9999	0.948183	0.98497
GTEX.139YR.1526.SM.5IFJ1	0.0232196	0	0.0305177	0.0974283	0	0.0103234	0.0393804	0.493485	0.222055	0.043357	0.0402333	9999	0.850115	0.943218
GTEX.13CF3.1026.SM.5LZWY	0	0.0256778	0.00594651	0.133573	0	0.0576971	0.0240003	0.40037	0.220797	0.0599173	0.0720211	9999	0.819309	0.77935
GTEX.13D11.2226.SM.5IFEO	0.0875032	0	0.00659488	0.129979	0.0125613	0.0394043	0.0202788	0.509048	0.0887143	0.0849731	0.020943	9999	0.864798	0.960432
GTEX.13FH7.1426.SM.5IFIC	0.00345575	0.000927975	0.00917947	0.132066	0	0.075904	0.0202225	0.472919	0.184439	0.0744923	0.0263948	9999	0.794973	0.984804
GTEX.13FLV.0626.SM.5IFEY	0.105987	0.0102551	0.00612214	0.113344	0	0.042909	0.000758717	0.555709	0.0839149	0.0546393	0.0263612	9999	0.745914	1.26709
GTEX.13FTW.0526.SM.5IFIP	0.0522924	0	0.0177322	0.0901285	0	0.060698	0.012477	0.586857	0.0716605	0.0732697	0.0348842	9999	0.946981	1.01871
GTEX.13FTX.1226.SM.5IFGN	0.0687943	0.0451704	0.00581625	0.0508932	0.0139588	0.0447118	0.0114327	0.589945	0.11987	0.0438004	0.00560718	9999	0.943012	1.0393
GTEX.13N11.0226.SM.5KM3C	0.0126211	0	0.0218031	0.120095	0	0.0356146	0.00546495	0.422168	0.326221	0.0399328	0.0160793	9999	0.846067	0.786761
GTEX.13O1R.1826.SM.5KM3B	0.00193176	0.00161268	0.00924786	0.0450284	0	0.0428231	0.0462271	0.632779	0.112268	0.0778952	0.0301865	9999	0.933376	1.17669
GTEX.13O61.2126.SM.5IJEO	0	0	0.00785891	0.0731211	0	0.089927	0.0320536	0.580345	0.0918302	0.0825048	0.0423597	9999	0.849953	1.16465
GTEX.13OVI.0526.SM.5IFFQ	0.0234198	0	0.0156167	0.0787991	0	0.088014	0	0.643829	0.076277	0.0662044	0.00783982	9999	0.926417	1.22047
GTEX.13PL7.2226.SM.5L3IC	0.0433404	0	0.0395529	0.186966	0	0.0568689	0.0218235	0.389424	0.153493	0.0960083	0.0125226	9999	0.828873	0.744817
GTEX.13PVR.0726.SM.5S2PX	0.0432784	0.0156574	0.01221	0.0618298	0	0.0508158	0.00813621	0.716032	0.0316589	0.0469025	0.0134792	9999	0.844996	1.55631
GTEX.13SLX.1326.SM.5S2QS	0	0	0.00197283	0.0795406	0	0.0801937	0.00942562	0.703683	0.0340476	0.0645534	0.0265837	9999	0.791794	1.596
GTEX.13U4I.1526.SM.5IFFF	0.004994	0	0.0355978	0.0942467	0	0.0654925	0.00496317	0.667712	0.080941	0.0460525	0	9999	0.911247	1.31395
GTEX.13VXT.1226.SM.5LU3M	0	0	0.0192987	0.0928131	0	0.0546362	0.0232259	0.526622	0.1958	0.0558606	0.0317439	9999	0.904119	0.931966
GTEX.13W3W.1026.SM.5IFG4	0	0.000223306	0	0.0448959	0	0.0885011	0.0110061	0.632957	0.132149	0.0460361	0.0442317	9999	0.895185	1.23674
GTEX.13X6H.0626.SM.5LU53	0.0726483	0	0.00500939	0.0748416	0	0.0610842	0.0283052	0.47314	0.164174	0.0609553	0.0598418	9999	0.835077	0.914527
GTEX.13YAN.2126.SM.5Q5C4	0	0	0.00420908	0.0818146	0	0.0593588	0.0613808	0.533276	0.100506	0.103813	0.0556417	9999	0.854989	1.03255
GTEX.144FL.1526.SM.5Q5CA	0.0738755	0.0889067	0.0120756	0.0441662	0	0.0209168	0.0258291	0.116515	0.537766	0.0633388	0.0166107	9999	0.517802	0.855457
GTEX.144GM.0726.SM.79OJQ	0.0119412	0	0.0118663	0.0497059	0	0.0367247	0.0487554	0.540141	0.208867	0.0598294	0.0321694	9999	0.871223	1.02721
GTEX.144GN.0826.SM.5LU5G	0.167076	0.00620573	0.00699038	0.0934864	0.00266104	0	0.00908393	0.524223	0.121805	0.0424328	0.0260352	9999	0.912546	0.91684
GTEX.145ME.0326.SM.5S2QO	0.0265543	0.0334828	0.0074725	0.100144	0	0.0852286	0.0234425	0.541102	0.102397	0.0590431	0.0211326	9999	0.82943	1.09649
GTEX.145MN.1426.SM.5SI9H	0	0.00048769	0.0131966	0.0999279	0	0.0844576	0.00473262	0.540745	0.16202	0.0731431	0.0212898	9999	0.904903	0.969984
GTEX.145MO.2126.SM.5Q5CZ	0	0	0.0063419	0.0999055	0	0.0903114	0.0259476	0.550853	0.108942	0.0939214	0.0237773	9999	0.78432	1.19395
GTEX.146FQ.1526.SM.5Q5CX	0.0468689	0.0663996	0.00836571	0.0941384	0	0.0882297	0.0206092	0.465759	0.116723	0.0891743	0.00373182	9999	0.837023	0.8997
GTEX.146FR.0126.SM.5Q5F3	0.00905158	0.00198075	0.0085292	0.0840892	0	0.149068	0.0111755	0.4866	0.129429	0.0876583	0.0324182	9999	0.797547	1.0051
GTEX.148VI.0826.SM.5TDDI	0	0	0.0057599	0.114037	0	0.0924799	0.0267501	0.612008	0.0699666	0.0707242	0.00827501	9999	0.834608	1.27884
GTEX.1497J.0426.SM.5Q5CO	0.0357728	0	0.0186099	0.068978	0	0.0408835	0.0441069	0.312625	0.359762	0.106615	0.0126468	9999	0.696095	0.821083
GTEX.14AS3.0326.SM.5Q5DB	0.0257565	0.021594	0.00874272	0.0864232	0	0.0568977	0.0105402	0.613081	0.105349	0.0650609	0.00655502	9999	0.813638	1.32009
GTEX.14BMU.0726.SM.73KXS	0.0465823	0.00458768	0.000105252	0.0698878	0	0.114277	0.0382419	0.466237	0.184673	0.0629864	0.0124223	9999	0.782093	0.984167
GTEX.14C39.1026.SM.73KWG	0.0369001	0.00690744	0	0.0514755	0	0.0619553	0.0282188	0.548528	0.156227	0.0845943	0.0251937	9999	0.860932	1.06947
GTEX.14DAR.0526.SM.664MX	0.0123155	0.0294775	0.00966633	0.115705	0	0.0775581	0.0238193	0.51006	0.116932	0.0773693	0.027097	9999	0.801372	1.06384
GTEX.14E6E.1426.SM.5RQI2	0.163527	0.0389305	0.00820579	0.105169	0.00172106	0.00654434	0.0143788	0.457251	0.0945222	0.0686935	0.0410574	9999	0.844063	0.869788
GTEX.14ICL.1126.SM.5S2RE	0.0717639	0.0176114	0.0337415	0.107969	0	0.0101346	0.0123662	0.453569	0.207162	0.0675441	0.0181389	9999	0.934209	0.686469
GTEX.14JG6.0426.SM.68715	0.0534736	0.00295427	0.00503757	0.0812142	0	0.0703408	0.0217061	0.529438	0.15183	0.0720391	0.0119661	9999	0.875198	0.994081
GTEX.14PHX.2026.SM.6872C	0.0301288	0.0113194	0.027705	0.159677	0	0.0702536	0.00220305	0.442499	0.173768	0.0616395	0.0208068	9999	0.86739	0.788644
GTEX.14PHY.1126.SM.664OR	0.000351532	0	0.0125804	0.0514303	0	0.0719468	0.020133	0.634354	0.105376	0.0799003	0.0239273	9999	0.940883	1.16779
GTEX.14PJ2.1526.SM.686Z4	0.0471172	0.0377045	0.0120293	0.0964808	0	0.0442144	0.00378583	0.590566	0.0658149	0.0963816	0.00590516	9999	0.910198	1.10608
GTEX.14PJ3.0426.SM.6LLHF	0	0	0.0129796	0.0569983	0	0.129128	0.0221476	0.60701	0.0705554	0.086766	0.0144147	9999	0.857163	1.22451
GTEX.14PJ4.0726.SM.6872E	0.131501	0.00774693	0.0117462	0.1081	0	0.00697734	0.0126619	0.541271	0.120828	0.0500292	0.00913853	9999	0.923536	0.944336
GTEX.14PJ6.0926.SM.686ZA	0.0183251	0.00270429	0.0196144	0.0927594	0	0.0859922	0.0183694	0.558018	0.114232	0.0820914	0.00789364	9999	0.920483	0.987694
GTEX.14PJM.2126.SM.6AJAS	0	0	0.00754948	0.0520557	0	0.0968948	0.0127791	0.700714	0.0378067	0.0796756	0.0125249	9999	0.787245	1.59386
GTEX.14PJN.1526.SM.6AJBP	0	0.00763954	0.00973495	0.0815766	0	0.093643	0.0137148	0.636964	0.0650503	0.0778664	0.0138103	9999	0.915727	1.21754
GTEX.14PJO.1826.SM.69LPR	0.0233805	0.00729808	0.000656994	0.0370166	0	0.0339735	0.0143365	0.669498	0.0933174	0.0820039	0.0385184	9999	0.892662	1.35463
GTEX.14PK6.1026.SM.664NZ	0.00860654	0	0.0202604	0.0992294	0	0.0886379	0.0394691	0.428799	0.171785	0.0788864	0.0643268	9999	0.802585	0.862665
GTEX.14PKU.0626.SM.6EU1Q	0.0124867	0.0137301	0	0.069537	0	0.0892589	0.00911679	0.597327	0.102623	0.051499	0.054422	9999	0.928583	1.07726
GTEX.14PKV.0926.SM.6AJB4	5.64317e-05	0.0204936	0.00324279	0.0944465	0	0.0879606	0.0180172	0.563771	0.112123	0.0539915	0.0458968	9999	0.842907	1.13179
GTEX.14PN3.0126.SM.6AJAU	0.03425	0.00137428	0.0101425	0.0951722	0	0.0750921	0.0062613	0.62386	0.0618354	0.0717224	0.0202903	9999	0.915278	1.18267
GTEX.14PN4.1626.SM.6AJB5	0.00396706	0.000496625	0.0087801	0.0852916	0	0.0334626	0.0813554	0.360308	0.293865	0.0833213	0.0491518	9999	0.734288	0.839269
GTEX.15CHR.2026.SM.7MXU2	0	0	0.011925	0.0643391	0	0.106576	0.0185613	0.600718	0.097801	0.0982819	0.00179758	9999	0.838025	1.24443
GTEX.15DYW.1626.SM.6LLI1	0	0	0.0042374	0.0498103	0	0.100042	0.0186847	0.706889	0.0387962	0.075212	0.0063287	9999	0.793565	1.60192
GTEX.15ER7.1326.SM.6LPK9	0	0.0102536	0.00353147	0.0686562	0	0.096079	0.010902	0.629185	0.103786	0.0710845	0.0065229	9999	0.788207	1.39756
GTEX.15EU6.1126.SM.68721	0.0381357	0.034618	0.0140845	0.0507257	0	0.0454083	0.0270049	0.5993	0.113513	0.0581693	0.0190401	9999	0.918876	1.10755
GTEX.15FZZ.0626.SM.7KFTO	0.0205567	0.0122086	0.0351725	0.103075	0	0.046812	0.00775101	0.460072	0.23515	0.0662233	0.0129786	9999	0.871848	0.825586
GTEX.15RIF.0626.SM.6LLI3	0.0658023	0.00470792	0.0129926	0.0793898	0	0.084041	0.0233559	0.511678	0.108709	0.0701464	0.0391776	9999	0.905754	0.884047
GTEX.15RJ7.0826.SM.6LLI8	0	0.00823059	0.0139288	0.0699186	0	0.0936872	0.0156221	0.617033	0.114635	0.0581092	0.00883494	9999	0.906926	1.1748
GTEX.15SB6.0226.SM.6LLIA	0.00578767	0	0.0149184	0.01836	0	0.0872641	0.0162438	0.669327	0.100842	0.0868716	0.000385187	9999	0.961082	1.23619
GTEX.15SDE.0826.SM.6M463	0.00543097	0	0.0294689	0.0959289	0	0.0585138	0	0.592078	0.150485	0.0567425	0.0113515	9999	0.948183	1.03544
GTEX.15SHV.1526.SM.6LLIB	0.0195749	0.0130459	0.0180967	0.0955515	0	0.0786447	0.0141256	0.596781	0.0692688	0.0848178	0.0100929	9999	0.805537	1.28454
GTEX.15UF6.1826.SM.6LLI9	0.00514857	0	0	0.0254638	0	0.0691441	0.0465112	0.569725	0.189055	0.0571928	0.0377603	9999	0.849977	1.13785
GTEX.15UF7.0826.SM.6M46E	0.0548876	0.00945435	0.0121516	0.0492571	0.00340138	0.0268675	0.0418494	0.484274	0.210216	0.0756408	0.0320007	9999	0.88256	0.864306
GTEX.15UKP.1326.SM.6LPI8	0.0133183	0.000245767	0	0.0482185	0	0.064929	0.0236111	0.596755	0.122178	0.0698713	0.0608731	9999	0.905017	1.11967
GTEX.16MT8.1726.SM.7EWE7	0.0627223	0.00558449	0.0132567	0.128798	0	0.0849842	0.00574912	0.468806	0.0898189	0.089165	0.0511151	9999	0.868847	0.845339
GTEX.16Z82.1726.SM.7MGX3	0	0.0018755	0.00458961	0.0393419	0	0.0597017	0.00721921	0.794287	0.0383233	0.0524326	0.00222885	9999	0.794543	1.85334
GTEX.178AV.0226.SM.793B7	0.0450087	0.0387537	0.011111	0.123785	0	0.0933233	0	0.504628	0.0952587	0.0836147	0.00451709	9999	0.836996	0.995684
GTEX.17F98.0426.SM.79ONZ	0.00234007	0	0.0101129	0.00467176	0	0.0689405	0.0286295	0.600458	0.189504	0.0842239	0.0111189	9999	0.944721	1.06618
GTEX.17F9E.1426.SM.793BG	0.0512109	0.0333635	0.011154	0.093532	0	0.0944779	0.0214516	0.530962	0.0569606	0.0656307	0.0412565	9999	0.837074	1.05337
GTEX.17HGU.2026.SM.79OKS	0.0689858	0.022169	0.00596957	0.0866539	0	0.0334539	0.0195424	0.603037	0.0928252	0.0467325	0.0206307	9999	0.912467	1.1312
GTEX.17HHE.0526.SM.7DUGR	0	0	0.01855	0.160974	0	0.0876897	0.0154572	0.52954	0.0714855	0.112285	0.00401793	9999	0.768144	1.16748
GTEX.17KNJ.1926.SM.7KFRV	0	0	0.026256	0.137219	0	0.0845805	0	0.519692	0.137554	0.0758906	0.0188076	9999	0.852157	1.00638
GTEX.17MF6.1426.SM.7IGOX	0.0798408	0	0.0143223	0.12803	0.00196693	0.00302765	0.0183762	0.553608	0.0593284	0.10256	0.0389402	9999	0.838989	1.1241
GTEX.18A66.2126.SM.7189D	0.09636	0.0243758	0.0156347	0.104833	0.00247392	0.0177212	0.0188408	0.459028	0.196332	0.0504843	0.0139167	9999	0.814282	0.925603
GTEX.18A67.1726.SM.7KFT9	0	0	0.0355005	0.113319	0	0.0325443	0.0127424	0.453661	0.28069	0.064193	0.00734979	9999	0.814595	0.913214
GTEX.18A6Q.1726.SM.7LT9A	0	0.00115277	0.00131658	0.0583907	0	0.0731805	0.00265549	0.764323	0.0278156	0.0663152	0.00485032	9999	0.824324	1.72614
GTEX.18A7A.1726.SM.7LT93	0	0	0.00489576	0.107302	0	0.094114	0.0155254	0.666191	0.0375698	0.0646317	0.00977012	9999	0.812082	1.46187
GTEX.18D9U.1626.SM.7KFTW	0.0255141	0.0505913	0.0353179	0.0802105	0	0.0435164	0.0131626	0.505796	0.176545	0.0496904	0.0196564	9999	0.83246	1.00478
GTEX.1A3MW.1926.SM.7IGM8	0.0321222	0.0153534	0.0166384	0.0681146	0	0.0320722	0.0654202	0.192952	0.372568	0.174613	0.0301455	9999	0.640357	0.774114
GTEX.1A8FM.1826.SM.7MGXO	0.0516328	0	0.00819326	0.172959	0	0.0582983	0	0.532335	0.0853764	0.0805291	0.0106759	9999	0.793186	1.13975
GTEX.1AMFI.0726.SM.731D9	0	0	0.0140587	0.135175	0	0.111788	0.0339201	0.470805	0.107031	0.0819343	0.0452883	9999	0.808898	0.948458
GTEX.1AX8Z.1726.SM.731DE	0.0148188	0	0.0191258	0.144976	0	0.0433426	0.0112551	0.410682	0.270244	0.0680718	0.0174836	9999	0.77087	0.887955
GTEX.1AX9J.1726.SM.731FF	0.0595964	0.0399113	0.00883965	0.0732909	0	0.0519249	0.0127358	0.545164	0.0968311	0.0949047	0.0168016	9999	0.789281	1.1781
GTEX.1AX9K.2026.SM.731D1	0.018293	0.0078247	0.0114584	0.0574529	0	0.082336	0.0167602	0.581515	0.104167	0.0979929	0.0222003	9999	0.912566	1.06826
GTEX.1AYCT.1226.SM.7EPGH	0	0.0284153	0.0123819	0.0679235	0	0.081323	0.0173873	0.535951	0.144367	0.0876048	0.0246461	9999	0.856674	1.04125
GTEX.1AYD5.0326.SM.7EWEO	0.0125629	0	0.018607	0.172917	0	0.0449307	0	0.568079	0.0768631	0.0911307	0.0149098	9999	0.853133	1.13938
GTEX.1B8KE.0726.SM.72D7G	0	0	0.00885291	0.0751962	0	0.0977097	0.0255708	0.533751	0.145148	0.0725644	0.0412067	9999	0.871422	1.00418
GTEX.1B8KZ.0926.SM.731D7	0	0	0.0547214	0.0964215	0	0.0934634	0.0104724	0.535273	0.129902	0.0644721	0.0152746	9999	0.896722	0.962482
GTEX.1B932.1626.SM.731EA	0.00697024	0	0.0284278	0.115716	0	0.0392502	0.0120491	0.431174	0.291579	0.0648479	0.00998601	9999	0.806713	0.874915
GTEX.1B933.1726.SM.731FC	0.0772561	0.078988	0.00252404	0.0502787	0.00304605	0.0288522	0	0.644397	0.0449755	0.0670672	0.00261517	9999	0.911086	1.25796
GTEX.1B97J.1526.SM.79ONI	0.0946928	0.0300582	0.00630495	0.0697422	0	0.0921737	0.0139169	0.521838	0.0567261	0.0622171	0.0523304	9999	0.812867	1.06876
GTEX.1B996.1326.SM.731EO	0	0.00633288	0.00439906	0.136519	0	0.0957918	0.0334789	0.57268	0.0592032	0.0729523	0.0186438	9999	0.810845	1.20762
GTEX.1C2JI.0926.SM.731F1	0	0	0.00664425	0.0535928	0	0.103177	0.0302733	0.579224	0.108385	0.0835711	0.0351327	9999	0.801905	1.23679
GTEX.1C4CL.0926.SM.79OL2	0.00324099	0	0.0223663	0.105067	0	0.0616038	0.0177738	0.483481	0.227259	0.0759762	0.00323271	9999	0.877123	0.87445
GTEX.1C64O.1426.SM.7EWER	0.0318904	0	0.017468	0.0660221	0	0.0141256	0.032185	0.579156	0.179241	0.0696824	0.0102292	9999	0.914388	1.06547
GTEX.1C6VQ.1726.SM.7IGLQ	0.0894522	0.0704996	0	0.113631	0.0163712	0	0.0325231	0.530469	0.0332487	0.0876066	0.0261994	9999	0.906938	0.944554
GTEX.1CAMQ.1626.SM.7MGXG	0.026776	0.0205186	0.00536652	0.0150709	0	0.0776705	0.0166752	0.687713	0.060474	0.0633813	0.0263544	9999	0.833819	1.48908
GTEX.1CAMR.1126.SM.7MGXF	0.059297	0.00704303	0.0239607	0.0818801	0.00597602	0	0.0254702	0.519538	0.201826	0.0556045	0.0194047	9999	0.919102	0.891338
GTEX.1CAMS.1926.SM.7DUEU	0.0473216	0.0353772	0.00381995	0.0602076	0	0.0661895	0.0285983	0.512029	0.153622	0.0636776	0.0291573	9999	0.823867	1.03297
GTEX.1CB4F.1226.SM.7DHKU	0.0456014	0.0174124	0.0285911	0.149702	0	0.0732861	0	0.484588	0.133771	0.0614929	0.00555532	9999	0.842305	0.93573
GTEX.1CB4G.1826.SM.7MKGO	0.293103	0.0603354	0	0.133347	0.00118184	0.00105317	0	0.420861	0.0101147	0.0773627	0.00264079	9999	0.849363	0.783089
GTEX.1CB4I.1326.SM.79OLY	0.0077838	0	0.0157391	0.07213	0	0.0756737	0.0274087	0.59761	0.129961	0.0530555	0.0206384	9999	0.915618	1.10395
GTEX.1F5PL.0726.SM.7MKH8	0.0241767	0	0.014942	0.0782784	0	0.058886	0.0380713	0.577423	0.0942833	0.0884563	0.0254833	9999	0.947863	0.990742
GTEX.1GF9X.1126.SM.7MKHC	0.0225418	0.0267559	0.0136167	0.07889	0	0.0798032	0.00875276	0.582419	0.0893967	0.0915002	0.00632345	9999	0.869582	1.14692
GTEX.1GL5R.0926.SM.9JGFO	0.00257042	0	0.0142403	0.0314909	0	0.0970615	0.0258945	0.649419	0.0782332	0.0695693	0.0315215	9999	0.908054	1.26
GTEX.1GMR3.1226.SM.7MGY1	0.0594474	0.0467156	0.00398847	0.0357933	0	0.0282357	0.0320675	0.594045	0.0715368	0.0927859	0.0353845	9999	0.844668	1.21985
GTEX.1GN1U.1126.SM.9WPPZ	0.00510899	0.00941615	0.0306129	0.119775	0	0.0530762	0.0114907	0.540855	0.135578	0.0866707	0.00741597	9999	0.887514	1.0053
GTEX.1GN1W.1126.SM.9OSW3	0	0.0315642	0.00952486	0.107999	0	0.0801975	0.00301646	0.605703	0.102559	0.0501453	0.00928991	9999	0.951849	1.06634
GTEX.1GZ4H.0626.SM.9OSXJ	0.0306719	0.091703	0.00869277	0.0683839	0.00131849	0.0786204	0.00928088	0.57409	0.0548981	0.0535085	0.0288322	9999	0.900101	1.06668
GTEX.1H11D.0926.SM.9OSXO	0.00295933	0.000836175	0.055704	0.111385	0	0.0477149	0	0.515195	0.210181	0.047912	0.00811319	9999	0.869343	0.966282
GTEX.1H1DG.1426.SM.9OSXP	0.0420959	0.000722769	0.00465841	0.0244016	0	0.0271649	0.0431234	0.662586	0.0897934	0.0858306	0.0196226	9999	0.945905	1.24599
GTEX.1H1E6.0826.SM.9WG83	0	0	0.00070189	0.0367645	0	0.108268	0.0283553	0.586705	0.14247	0.0657522	0.0309843	9999	0.91605	1.06972
GTEX.1H23P.2026.SM.9OSXY	0.0016911	0.0396494	0	0.0225461	0	0.0580468	0.0300894	0.52992	0.190925	0.0855887	0.0415435	9999	0.8948	0.95999
GTEX.1HKZK.1126.SM.9WG82	0.0179403	0.0132562	0.026996	0.133322	0	0.080702	0.0127557	0.445835	0.181863	0.0742145	0.0131146	9999	0.828048	0.866428
GTEX.1HSGN.1426.SM.A8NAA	0.0482485	0	0.0134053	0.0497374	0	0.0861893	0.019963	0.579593	0.120258	0.0772161	0.00538957	9999	0.929219	1.03211
GTEX.1HSMO.2026.SM.CNNQO	0.000130863	0.149034	0	0.0427853	0	0.0260089	0.0179009	0.520305	0.157892	0.0573512	0.0285914	9999	0.858615	1.00572
GTEX.1I1GQ.2226.SM.B2LX1	0	0	0.00358842	0.170097	0	0.0779834	0	0.668055	0.00471915	0.0755452	1.21965e-05	9999	0.860679	1.40035
GTEX.1I1GT.0926.SM.AHZ2G	0.0312803	0.0123932	0.0101393	0.110748	0	0.0590175	0.0332564	0.565058	0.0928733	0.0597318	0.0255016	9999	0.902552	1.03802
GTEX.1I1GU.0326.SM.AHZ2K	0	0	0.0111033	0.101462	0	0.057811	0.0547051	0.433982	0.205293	0.0846849	0.0509588	9999	0.820548	0.849258
GTEX.1I4MK.1026.SM.AHZ2H	0.0362368	0.010386	0.00766268	0.0509843	0	0.0554676	0.0183472	0.575719	0.144615	0.0761341	0.0244476	9999	0.922514	1.03645
GTEX.1IDJC.0526.SM.AHZ2Q	0.0446142	0.0119415	0.0107416	0.0500467	0	0.0695115	0.0214518	0.584915	0.12947	0.0666224	0.0106856	9999	0.95658	0.997199
GTEX.1IDJD.0126.SM.C1YQZ	0.0281121	0.0392844	0.0102432	0.0654493	0.00754352	0.0325128	0.0312723	0.521731	0.171482	0.0506049	0.041765	9999	0.867338	0.98488
GTEX.1IDJU.0326.SM.CGQEE	0.0114974	0	0.00983054	0.0709941	0	0.0989857	0.0192109	0.623394	0.0902534	0.0692781	0.00655562	9999	0.879964	1.23769
GTEX.1IL2U.2326.SM.CNNQV	0.0204539	0	0.00221354	0.136115	0	0.0748923	0	0.609895	0.0688157	0.0666195	0.020995	9999	0.848167	1.2557
GTEX.1J8EW.1926.SM.CGQGR	0	0.028873	0.00300045	0.0108692	0	0.124227	0.0152995	0.706042	0.0192767	0.0668387	0.0255733	9999	0.764798	1.63326
GTEX.1J8Q3.0626.SM.AHZ3V	0.0353512	0	0.0158045	0.112082	0	0.0705989	0.0158471	0.536926	0.125809	0.0655911	0.0219899	9999	0.892981	0.979868
GTEX.1JK1U.1026.SM.AHZ44	0.085675	0.0107629	0.0205174	0.156044	0	0.0287338	0.0326228	0.399099	0.168023	0.0516175	0.0469044	9999	0.821433	0.774572
GTEX.1JKYN.0426.SM.CGQG2	0.00346947	0	0.0831137	0.142879	0	0.0241721	0.00952802	0.323399	0.351132	0.0623062	0	9999	0.771305	0.727734
GTEX.1JKYR.1026.SM.CGQGI	0.00117624	0.0114643	0.0195302	0.0781597	0	0.0718856	0.0222825	0.524322	0.18769	0.0716957	0.0117942	9999	0.894878	0.944347
GTEX.1JMPZ.1026.SM.CXZJS	0.0645519	0.0116387	0.0110752	0.287284	0	0.0115941	0	0.252139	0.147773	0.205289	0.00865517	9999	0.846741	0.539344
GTEX.1K2DA.0326.SM.CGQGX	0	0	0.0054937	0.0723628	0	0.0773965	0.00892022	0.589833	0.156864	0.0703644	0.0187654	9999	0.954415	1.01696
GTEX.1K2DU.1026.SM.DHXKC	0.00371686	0.11022	0.00379593	0.0739565	0.0166148	0	0.0384449	0.266711	0.372645	0.0805839	0.0333105	9999	0.642461	0.830082
GTEX.1K9T9.1726.SM.CXZK1	0	0.00460799	0.00761639	0.180122	0	0.0533685	0.0532075	0.504809	0.0820336	0.0889989	0.0252361	9999	0.900136	0.881932
GTEX.1KANA.1526.SM.CXZKG	0.0245307	0.0697146	0.0072095	0.0332299	0	0.0973846	0.0368206	0.477558	0.14074	0.0960555	0.0167568	9999	0.83956	0.920429
GTEX.1KXAM.0226.SM.EV7AP	0.0138026	0	0.0197647	0.112133	0	0.0945358	0.0153584	0.534975	0.122964	0.0799705	0.00649697	9999	0.850344	1.04832
GTEX.1L5NE.0826.SM.DHXKU	0	0.0142991	0.0121461	0.11273	0	0.0557016	0	0.60483	0.146502	0.0435027	0.0102882	9999	0.932207	1.10291
GTEX.1LG7Z.0326.SM.DHXK3	0	0	0.014554	0.129956	0	0.080048	0.000341235	0.592431	0.0943418	0.0729593	0.0153695	9999	0.916412	1.09316
GTEX.1LGRB.0426.SM.CNNRD	0.0244527	0	0.0151122	0.0674701	0	0.0775776	0.0243354	0.580798	0.121768	0.0772775	0.0112084	9999	0.962568	0.972682
GTEX.1LSNM.0726.SM.DHXL1	0	0	0.002956	0.055446	0	0.19717	0.00475112	0.612571	0.0540363	0.061301	0.0117682	9999	0.940703	1.09004
GTEX.1LVAN.1226.SM.CNNQY	0.0387114	0.0675097	0.00783612	0.0834986	0.0019884	0.0637779	0.022925	0.549351	0.0711819	0.08532	0.00790026	9999	0.919887	0.968521
GTEX.1M5QR.0926.SM.DHXK8	0.00856761	0	0.0112098	0.134336	0	0.043298	0.0332169	0.485133	0.146743	0.103962	0.0335342	9999	0.927678	0.779795
GTEX.1MGNQ.1226.SM.EV7BM	0	0	0.00475288	0.0386026	0	0.10686	0.0153506	0.642217	0.0903459	0.0785416	0.0233293	9999	0.929071	1.20736
GTEX.1MUQO.1426.SM.DPRYJ	0.0136151	0	0.0126602	0.0515335	0	0.0835385	0.0330451	0.581129	0.132261	0.0723272	0.0198899	9999	0.928847	1.0341
GTEX.1N2DV.1726.SM.DPRYR	0.0269456	0.00475657	0.00993687	0.0579557	0	0.0769473	0.0249776	0.64998	0.0587449	0.0743823	0.0153727	9999	0.922488	1.24325
GTEX.1N2EF.2126.SM.DPRYL	0.00819798	0.0204185	0.013573	0.0928557	0	0.0375756	0.0464008	0.544859	0.14409	0.0688922	0.0231369	9999	0.905871	0.979732
GTEX.1NSGN.1726.SM.EXOJG	0.0546878	0.0140657	0.0178808	0.113865	0	0.0164837	0	0.483077	0.225557	0.0704347	0.00394719	9999	0.872943	0.888227
GTEX.1NUQO.0826.SM.DPS16	0	0	0.00226179	0.0322461	0	0.0795033	0.0160916	0.637772	0.124211	0.0816028	0.0263111	9999	0.890016	1.26454
GTEX.1O97I.1726.SM.EXOIP	0	0	0.0108139	0.0971733	0	0.090398	0.0183045	0.419617	0.221429	0.141185	0.00107981	9999	0.743682	0.949432
GTEX.1OFPY.0626.SM.EXOJ4	0.00227756	0	0.013179	0.108154	0	0.110152	0.0213714	0.510246	0.114723	0.0714747	0.0484216	9999	0.900322	0.887099
GTEX.1OKEX.1726.SM.E9U4F	0.000536955	0.0164069	0.00339818	0.0723077	0	0.0775174	0.0153262	0.667772	0.0740781	0.0650201	0.00763657	9999	0.963328	1.22768
GTEX.1PBJI.2126.SM.DPRYG	0.0622718	0.0311109	0.00427804	0.0504742	0	0.0509593	0.0523781	0.587646	0.0564841	0.0892472	0.0151505	9999	0.777097	1.30246
GTEX.1PFEY.1126.SM.DPRZ3	0	0.0154731	0	0.0503291	0	0.0542604	0.0276803	0.522908	0.219097	0.0609833	0.0492692	9999	0.913529	0.904588
GTEX.1PPH8.2326.SM.EAZ48	0.0246487	0.0440292	0.00700911	0.0715472	0.00484523	0.0152582	0.0165607	0.535669	0.206655	0.0643427	0.00943575	9999	0.917691	0.941999
GTEX.1PWST.1526.SM.EXOIT	0.126486	0.0506826	0	0.0711986	0.0231954	0	0.0466288	0.370692	0.17427	0.0777123	0.059134	9999	0.786372	0.779768
GTEX.1QAET.1326.SM.E9U64	0	0	0.0319204	0.0479858	0	0.0219412	0.0189412	0.613536	0.221651	0.0317092	0.0123147	9999	0.875295	1.22364
GTEX.1QEPI.1626.SM.EAZ3I	0.00043741	0	0.00908907	0.099072	0	0.0835101	0.0196647	0.615955	0.0874047	0.0777306	0.0071363	9999	0.814453	1.32298
GTEX.1QP28.1026.SM.EAZ4K	0.0299643	0.015748	0.0115512	0.0525725	0	0.0849429	0.0157778	0.654214	0.0762871	0.053496	0.00544637	9999	0.858539	1.35833
GTEX.1QP29.1926.SM.DPRZO	0.0316125	0	0.0235371	0.109689	0	0.0405945	0.00495335	0.589085	0.143681	0.0462895	0.0105576	9999	0.91803	1.08328
GTEX.1QP2A.1326.SM.EAZ3K	0.0693076	0.0466458	0.00679267	0.137148	0	0.0571687	0.00732813	0.522741	0.0662264	0.0644973	0.0221446	9999	0.859457	1.00413
GTEX.1QPFJ.2226.SM.EXOJW	0.0264597	0.0615834	0.00546423	0.119243	0	0.068097	0.0109182	0.509489	0.1179	0.0688294	0.0120165	9999	0.943117	0.813604
GTEX.1QW4Y.0926.SM.DPRY2	0.00782815	0.0212286	0.00771531	0.0354766	0	0.0703912	0.0249408	0.648842	0.102453	0.0629423	0.0181817	9999	0.841048	1.37134
GTEX.1R46S.1426.SM.EXOJD	0.00554671	0.022297	0.014545	0.0281752	0	0.0265626	0.0460551	0.497234	0.223866	0.0997468	0.0359712	9999	0.782163	1.06707
GTEX.1R7EU.0726.SM.DPRZM	0	0	0.0118524	0.0573592	0	0.102887	0.0254365	0.617254	0.0889517	0.0671637	0.0290946	9999	0.91617	1.15485
GTEX.1R7EV.1126.SM.DPRXU	0	0	0.00898842	0.0624276	0	0.0718233	0.0247734	0.582904	0.134482	0.0735471	0.0410543	9999	0.968368	0.964934
GTEX.1R9K5.1226.SM.E6CPQ	0.147674	0.0337788	0.0161935	0.219674	0.0143922	0.00477377	0	0.383108	0.0894804	0.0838924	0.00703304	9999	0.913058	0.570796
GTEX.1RAZA.1626.SM.EV79I	0.0422646	0.0190403	0.0282231	0.0915311	0	0.0484686	0.00467149	0.566092	0.12386	0.0703581	0.0054907	9999	0.828492	1.17098
GTEX.1RAZQ.1426.SM.EV7B2	0.0420417	0.0331472	0.021017	0.0876247	0	0.0392758	0.0148932	0.46075	0.213769	0.0594833	0.0279986	9999	0.91815	0.735339
GTEX.1S82P.1026.SM.EAZ4W	0.0291792	0.0069052	0.00897601	0.0731211	0	0.104239	0.00844488	0.624848	0.0664302	0.0722428	0.00561328	9999	0.913257	1.18684
GTEX.1S831.0626.SM.EV79N	0	0	0.0201407	0.100401	0	0.0768072	0.0190938	0.554472	0.130124	0.0572431	0.0417191	9999	0.951595	0.913098
GTEX.1S83E.1426.SM.EV7B8	0.0239729	0.00872448	0.0120733	0.109475	0	0.0693803	0	0.603	0.117613	0.0527794	0.00298121	9999	0.911343	1.13357
GTEX.N7MT.1626.SM.3LK71	0	0.0681344	0.0127208	0.0847063	0	0.0324634	0.0199514	0.482079	0.0969662	0.158145	0.0448337	9999	0.8264	0.963894
GTEX.NFK9.1626.SM.3LK5J	0.00930326	0.00644059	0.00500522	0.0957108	0	0.0841855	0.0206138	0.594423	0.0777708	0.0996198	0.00692712	9999	0.808288	1.27612
GTEX.NPJ8.2126.SM.3MJGK	0.117574	0.0690323	0.00580411	0.0410167	0	0	0.0399185	0.363501	0.205922	0.105842	0.0513881	9999	0.684432	0.921455
GTEX.O5YT.1026.SM.3MJGF	0.0209907	0	0.00496841	0.0565171	0	0.0469544	0.0345415	0.535988	0.181446	0.0574747	0.0611189	9999	0.856172	1.03865
GTEX.OHPL.1026.SM.3MJGI	0.0104629	0.0154815	0.0160878	0.109513	0	0.0664314	0.0134968	0.579037	0.103222	0.0642565	0.0220118	9999	0.932715	1.02433
GTEX.OHPM.1026.SM.3LK74	0.0202919	0.0356223	0.0112505	0.109989	0	0.06378	0.011069	0.572075	0.0715648	0.0764328	0.0279249	9999	0.838484	1.1676
GTEX.OIZF.1026.SM.2HML5	0	0	0.10084	0.118728	0	0.0229086	0.0110334	0.382919	0.317006	0.0464646	0.000101137	9999	0.845175	0.701439
GTEX.OIZI.1526.SM.E6CHI	0.0288296	0.0401546	0.0210082	0.0825663	0	0.0802484	0.00934885	0.509906	0.113134	0.0779195	0.0368848	9999	0.859043	0.966683
GTEX.OOBJ.1026.SM.3NB2L	0.0211281	0.00655382	0.00748732	0.0865617	0	0.0969513	0.00463243	0.601161	0.0904406	0.0803682	0.00471517	9999	0.79112	1.3185
GTEX.OOBK.1026.SM.48TC2	0	0	0.00541478	0.0711867	0	0.0261732	0.0387621	0.542356	0.180942	0.0803275	0.054838	9999	0.909016	0.967886
GTEX.OXRK.1526.SM.E6CHJ	0	0.0223062	0.0144972	0.137311	0	0.0849626	0.00814291	0.489447	0.133545	0.0775895	0.032199	9999	0.844115	0.942369
GTEX.P4PP.1026.SM.3NM9O	0	0.0111627	0.0038563	0.0447402	0	0.111474	0.0282253	0.580093	0.121034	0.0849422	0.0144728	9999	0.840616	1.1813
GTEX.P4PQ.1026.SM.3NMCN	0	0	0.0229058	0.0922021	0	0.113141	0.0298803	0.478324	0.173071	0.0482421	0.0422338	9999	0.816894	0.951114
GTEX.P4QS.1026.SM.3NMCW	0.0196946	0	0.0172993	0.10838	0	0.0423753	0.0151236	0.533685	0.167797	0.0693945	0.0262504	9999	0.887155	0.985781
GTEX.PLZ6.0726.SM.3P619	0.0403948	0.0216326	0.0115686	0.0753724	0	0.064944	0.0145417	0.60239	0.088525	0.050597	0.0300336	9999	0.941965	1.07154
GTEX.PSDG.1526.SM.48TCY	0	0.00655456	0.00680082	0.0690289	0	0.0669299	0.0131285	0.62525	0.12566	0.065096	0.0215511	9999	0.912621	1.19239
GTEX.PW2O.0826.SM.48TC5	0.0326368	0.0299782	0.0318264	0.12325	0	0.0427516	0	0.539843	0.118304	0.0735232	0.00788777	9999	0.89043	0.998389
GTEX.PX3G.1026.SM.48TZW	0.0025376	0	0.0210099	0.15636	0	0.0533835	0	0.615637	0.0788995	0.0692398	0.00293302	9999	0.790026	1.36332
GTEX.Q2AH.0926.SM.48TZK	0.101588	0.0448791	0.0382745	0.147876	0.00889529	0.0106423	0.0030417	0.421013	0.125347	0.0517375	0.0467062	9999	0.830066	0.807521
GTEX.Q2AI.0426.SM.48U13	0	0	0.00600608	0.0839015	0	0.0594861	0.016267	0.601495	0.166784	0.0456557	0.0204047	9999	0.883585	1.17457
GTEX.Q734.0426.SM.48TZX	0.0324469	0	0.0128983	0.107513	0	0.0684534	0.00324766	0.595291	0.0977268	0.0823641	5.79784e-05	9999	0.798807	1.29544
GTEX.QCQG.0426.SM.48U29	0.0270106	0	0.0196844	0.137513	0	0.0843214	0.00234836	0.564163	0.0701225	0.0664775	0.0283597	9999	0.923145	0.99734
GTEX.QDVJ.1226.SM.48U1V	0	0	0.0502469	0.0780522	0	0.0148245	0.00684114	0.523372	0.273232	0.0445381	0.0088938	9999	0.86476	1.00015
GTEX.QDVN.0926.SM.2I5GL	0	0	0.0206558	0.158219	0	0.0754814	0.0125802	0.433928	0.195349	0.0822794	0.021508	9999	0.856826	0.789453
GTEX.QEL4.1326.SM.447AD	0.000627985	0.0176963	0.0049367	0.0602194	0	0.0698983	0.0249621	0.64724	0.0534742	0.101071	0.0198743	9999	0.927	1.23139
GTEX.QESD.0226.SM.447BH	0	0.00868613	0.00113676	0.0399321	0	0.0508534	0.0246567	0.644275	0.162639	0.0503159	0.0175044	9999	0.840299	1.36345
GTEX.QLQ7.0626.SM.CE6QX	0.0202174	0.0369839	0.0122208	0.0553645	0.00615634	0.0713748	0.0357418	0.531734	0.112776	0.0853291	0.0321005	9999	0.915843	0.921143
GTEX.QLQW.0326.SM.447A8	0.0669277	0	0.0158531	0.0998218	0.000734105	0.0332607	0.0128616	0.582938	0.082191	0.082925	0.0224873	9999	0.900947	1.09718
GTEX.QMRM.0326.SM.CKZNB	0	0	0.0115648	0.0865519	0	0.0449478	0.018554	0.606198	0.164871	0.0382323	0.0290803	9999	0.92024	1.1243
GTEX.QV31.0226.SM.447BO	0	0.000642074	0.00857024	0.0897851	0	0.103598	0.00810659	0.630776	0.0752138	0.0606943	0.0226141	9999	0.853174	1.29897
GTEX.QV44.0426.SM.4R1KF	0.0886807	0.0225765	0.0185364	0.101578	0	0.0434774	0.00404212	0.545311	0.0947039	0.0714918	0.00960191	9999	0.805105	1.1538
GTEX.R53T.0426.SM.48FEM	0.0377228	0	0.0131987	0.107212	0	0.0683425	0	0.599485	0.10444	0.0695997	0	9999	0.957529	1.04192
GTEX.R55D.1426.SM.48FEN	0	0.00234989	0.01057	0.103384	0	0.0873434	0.0252	0.556195	0.121226	0.0727379	0.0209926	9999	0.822913	1.14705
GTEX.R55G.0326.SM.48FDM	0.00170764	0.000836899	0.00468746	0.129843	0	0.0646321	0.0167968	0.568139	0.133445	0.0571286	0.0227827	9999	0.921528	1.01554
GTEX.RM2N.0326.SM.48FD8	0.0111518	0.00829122	0.00860227	0.079232	0	0.0889065	0.0246802	0.582965	0.0891747	0.088779	0.0182169	9999	0.793528	1.26398
GTEX.RWS6.1126.SM.47JXC	0.0548233	0.0283236	0.00927873	0.0750131	0	0.0825974	0.019894	0.537583	0.0769303	0.0614211	0.0541355	9999	0.884375	0.990103
GTEX.S32W.0826.SM.4AD5Z	0.0522466	0.0033121	0.00493329	0.115901	0	0.0540952	0.0234125	0.452235	0.180175	0.0630587	0.0506304	9999	0.784064	0.952245
GTEX.S33H.1226.SM.4AD69	0.000152208	0.00321254	0.00871439	0.0669468	0	0.0521422	0.0162728	0.706169	0.0695701	0.0766591	0.000160395	9999	0.957017	1.3567
GTEX.S3XE.0526.SM.4AD4G	0.0127856	0	0.000656662	0.0371784	0	0.0956242	0.0149419	0.679296	0.0727693	0.0642744	0.0224738	9999	0.928184	1.3166
GTEX.S4P3.0626.SM.4AD59	0	0	0.00732657	0.106363	0	0.0645919	0.0339727	0.532578	0.138441	0.0851394	0.0315879	9999	0.918281	0.922126
GTEX.S95S.0726.SM.4B64H	0.00311236	0.0194217	0.00342703	0.0838477	0	0.0731478	0.043402	0.511332	0.155772	0.0661207	0.0404174	9999	0.878208	0.935143
GTEX.SE5C.0326.SM.4BRWX	0.0145551	0.012128	0.00839682	0.0716992	0	0.0454243	0.0453582	0.57464	0.135435	0.065873	0.0264904	9999	0.951017	0.977245
GTEX.SNOS.0926.SM.4DM7A	0.0237351	0	0.00717051	0.114377	0	0.0630834	0.00562543	0.549777	0.131485	0.0766982	0.0280488	9999	0.950918	0.909921
GTEX.SUCS.1426.SM.4DM5W	0	0.000985939	0.0301384	0.0968315	0	0.0561057	0.00659879	0.618818	0.0778578	0.0659923	0.0466715	9999	0.837249	1.29195
GTEX.T5JW.0226.SM.4DM7I	0.0198645	0.0151105	0.0142561	0.207261	0	0.0706504	0.022187	0.420637	0.0806808	0.122044	0.027308	9999	0.888435	0.699386
GTEX.T8EM.0826.SM.4DM76	0	0	0.00809447	0.0661698	0	0.0550542	0.0546833	0.517013	0.213988	0.0544583	0.0305383	9999	0.852329	0.996595
GTEX.TKQ2.0426.SM.4DXUO	0	0.00106568	0.0143205	0.0513733	0	0.0473522	0.0119786	0.65312	0.160585	0.0602044	0	9999	0.923419	1.2588
GTEX.TML8.0526.SM.32QOQ	0.0189607	0.00260508	0.00968832	0.102221	0	0.0785262	0	0.657967	0.0583804	0.0689455	0.00270544	9999	0.922627	1.27058
GTEX.TMMY.1326.SM.4DXU9	0.0140371	0.000267631	0.00642163	0.0702431	0	0.0748028	0.0241536	0.632876	0.0801121	0.0770228	0.0200633	9999	0.89553	1.24057
GTEX.U4B1.0726.SM.4DXUA	0	0	8.34686e-05	0.0792176	0	0.189772	0.0237552	0.445838	0.160339	0.0504391	0.0505564	9999	0.865898	0.78174
GTEX.U8XE.2026.SM.3DB8S	0.00245658	0	0.0175063	0.0913512	0	0.0293724	0.054288	0.50026	0.196383	0.0746095	0.0337729	9999	0.862263	0.939744
GTEX.UJHI.0626.SM.3DB8T	0.0151014	0	0.0125359	0.0719443	0	0.04896	0.0186641	0.606489	0.121319	0.0916913	0.0132945	9999	0.954765	1.06833
GTEX.UJMC.1126.SM.3GADP	0	0	0.0132515	0.0811415	0	0.0938301	0.0137536	0.633186	0.0738071	0.0706329	0.0203969	9999	0.890304	1.24727
GTEX.V1D1.0726.SM.4JBH7	0.0994407	0.0136429	0.0221229	0.140377	0.00442623	0	0	0.456447	0.209683	0.040289	0.0135719	9999	0.887096	0.792504
GTEX.V955.0326.SM.4JBGV	0.049407	0.0557366	0.00985031	0.0649584	0	0.0243968	0.037067	0.550361	0.120317	0.0678107	0.0200952	9999	0.914271	0.982536
GTEX.VJYA.0826.SM.4KL1M	0	0	0.00640518	0.0987193	0	0.151378	0	0.553805	0.116686	0.0669958	0.00601116	9999	0.932713	0.947271
GTEX.VUSG.0326.SM.3GIJ7	0.131356	0.0446004	0.00644499	0.0954813	0	0.0650243	0.0101207	0.445524	0.0637905	0.118391	0.0192665	9999	0.820794	0.882417
GTEX.W5WG.0826.SM.4RGNE	0.0208561	0	0.0119941	0.0856265	0	0.0902312	0.00858145	0.639311	0.0557882	0.0680907	0.0195205	9999	0.821407	1.37313
GTEX.WFG7.0426.SM.4LMK5	0	0.00536212	0.00756278	0.0806959	0	0.0603811	0.0175517	0.608139	0.118154	0.0692013	0.0329521	9999	0.90142	1.16212
GTEX.WFG8.0326.SM.4LVN4	0.0149839	0	0.014932	0.123819	0	0.088758	0.051017	0.330024	0.269476	0.0907268	0.016264	9999	0.740825	0.779605
GTEX.WFJO.0626.SM.4LVMC	0.021724	0.0358814	0.0162076	0.0934096	0	0.0502747	0.0161521	0.521209	0.165589	0.048173	0.0313797	9999	0.897479	0.930431
GTEX.WFON.0626.SM.4LVLX	0	0	0.0415797	0.150777	0	0.0221647	0.0228475	0.311674	0.385715	0.0553409	0.00990172	9999	0.732881	0.769053
GTEX.WH7G.0826.SM.4LVMR	0.0587006	0	0.00843779	0.0904913	0	0.0740447	0.00516388	0.588539	0.0713403	0.0809657	0.0223163	9999	0.900995	1.10879
GTEX.WHPG.0326.SM.4M1XV	0	0	0.0140157	0.0553797	0	0.0634989	0.0178988	0.627109	0.14041	0.0590189	0.0226691	9999	0.908792	1.20255
GTEX.WHSB.0726.SM.4M1XQ	0.0572413	0.0212685	0.0107031	0.0621354	0	0.0326287	0.0138952	0.579955	0.1571	0.0454195	0.0196539	9999	0.906672	1.07791
GTEX.WHWD.0726.SM.4OORX	0.0995844	0.0233232	0.00774106	0.0862865	0	0.0140614	0.0227389	0.536756	0.128019	0.0524912	0.0289983	9999	0.826858	1.09655
GTEX.WI4N.1826.SM.4OOSF	0	0	0.00622205	0.0981042	0	0.0476541	0.0872739	0.251343	0.34403	0.127134	0.0382385	9999	0.537401	0.91881
GTEX.WQUQ.2126.SM.4OOSO	0.126443	0.0338438	0.0125209	0.111179	0.00162269	0.011475	0.00977981	0.526881	0.0869844	0.0610831	0.0181867	9999	0.874539	0.993352
GTEX.WRHK.0226.SM.4MVOH	0.0106964	0	0.00434404	0.0702395	0	0.0763617	0.0143548	0.647147	0.093216	0.0637274	0.0199132	9999	0.85941	1.33898
GTEX.WXYG.0826.SM.4ONC7	0.0929385	0	0.0192771	0.20165	0	0.0495762	0.0117988	0.472554	0.0597948	0.0809676	0.0114429	9999	0.870371	0.858612
GTEX.WY7C.1026.SM.4OND3	0.00289373	0	0.0194491	0.0956204	0	0.0448704	0.0302237	0.477118	0.237353	0.0748247	0.0176465	9999	0.822252	0.953676
GTEX.WYJK.2426.SM.4ONDQ	0.0707185	0.051606	0.0280524	0.0996971	0.00451947	0.0170905	0.0204612	0.514744	0.106819	0.0645347	0.0217562	9999	0.861108	0.981566
GTEX.WYVS.0926.SM.4SOJV	0.0118497	0	0.0150333	0.111636	0	0.101729	0.0150859	0.552584	0.083293	0.0873451	0.0214435	9999	0.832989	1.12071
GTEX.X15G.0726.SM.4PQZ5	0	0	0.0103052	0.0886612	0	0.0634353	0.0177274	0.651658	0.0709898	0.0914023	0.00582065	9999	0.937689	1.22855
GTEX.X3Y1.0726.SM.3P5YU	0.00448454	0.0280094	0.0139958	0.0656816	0	0.0946535	0.0206146	0.586666	0.0853029	0.0732256	0.0273658	9999	0.865954	1.1567
GTEX.X4LF.0326.SM.4QAS9	0.0638814	0	0.0233865	0.168018	0	0.0238575	0.00829406	0.473897	0.169047	0.04863	0.0209892	9999	0.827038	0.938729
GTEX.X5EB.0526.SM.46MVP	0.00494431	0	0.0147786	0.165733	0	0.0863522	0	0.466446	0.134934	0.0965193	0.0302928	9999	0.762378	1.02103
GTEX.XBED.0226.SM.47JY8	0.0492021	0.0200159	0.00548476	0.0604721	0	0.03012	0.0450384	0.498268	0.212116	0.0574779	0.0218054	9999	0.886	0.894218
GTEX.XBEW.1626.SM.4SOJP	0.0164812	0.0270373	0.00610758	0.0378527	0	0.0926607	0.0345694	0.573773	0.136202	0.0581644	0.0171519	9999	0.90543	1.05426
GTEX.XGQ4.0226.SM.4GIDS	0	0	0.00835481	0.0785968	0	0.135746	0.0133529	0.590054	0.0709497	0.0786714	0.0242741	9999	0.837053	1.20929
GTEX.XMK1.0326.SM.4B652	0.0180716	0.00554518	0.0119393	0.104995	0	0.0656253	0.00475152	0.612266	0.0964718	0.0740152	0.00631857	9999	0.884774	1.20548
GTEX.XPVG.0326.SM.4B653	0	0.00641224	0.0159295	0.0958388	0	0.0778267	0.024274	0.556608	0.136136	0.0598399	0.0271345	9999	0.928296	0.96612
GTEX.XQ8I.1926.SM.4BOOK	0.00181891	0.0075498	0.00735288	0.0702568	0	0.0754831	0.00427729	0.682987	0.0760928	0.0623682	0.0118136	9999	0.779098	1.55937
GTEX.XUW1.1726.SM.4BOOZ	0	0.0136328	0	0.0324348	0	0.0967208	0.014269	0.677812	0.0780193	0.0668905	0.0202211	9999	0.869721	1.40688
GTEX.XV7Q.0926.SM.4BRVQ	0.194115	0	0.0069632	0.104603	0.0030724	0	0.00486426	0.447498	0.154047	0.0681595	0.0166783	9999	0.893921	0.758673
GTEX.XXEK.1726.SM.4BRVB	0.00648104	0.00463077	0.0071697	0.0535702	0	0.0519563	0.0256543	0.636149	0.100537	0.0897149	0.0241369	9999	0.952148	1.15669
GTEX.XYKS.1226.SM.4BRVI	0.250065	0.152955	0.00100788	0.171326	0.0201324	0	0	0.296812	0.0376807	0.057586	0.0124348	9999	0.879382	0.508007
GTEX.Y114.0826.SM.4TT77	0.0335904	0	0.0129544	0.110546	0	0.0768742	0.0256439	0.569871	0.0677352	0.0630781	0.0397062	9999	0.921549	1.01316
GTEX.Y3I4.0826.SM.4TT2A	0.0180796	0	0.0134048	0.0548394	0	0.0478884	0.0213841	0.638026	0.117606	0.0638458	0.0249255	9999	0.918319	1.21889
GTEX.Y3IK.0426.SM.4WWE2	0.0103884	0	0.0373026	0.1345	0	0.0527651	0.0313534	0.466433	0.183744	0.0647317	0.018782	9999	0.787952	0.979119
GTEX.Y5LM.0526.SM.4V6G3	0	0.0142124	0.00674036	0.10391	0	0.088645	0.027615	0.541183	0.142971	0.0620061	0.012717	9999	0.851722	1.06143
GTEX.Y8E4.1326.SM.5IFIY	0.0128973	0.00122661	0.0169105	0.0941141	0	0.0808829	0.00616901	0.588793	0.0975534	0.0933445	0.00810865	9999	0.861226	1.17792
GTEX.Y8LW.1026.SM.5IFJY	0	0	0.00550466	0.0699376	0.000451885	0.0857949	0.0238146	0.531057	0.175877	0.0607739	0.0467887	9999	0.84087	1.04976
GTEX.Y9LG.0726.SM.4VDS3	0.0161407	0	0.0606413	0.144483	0	0.0063536	0.0130872	0.377642	0.343635	0.0380175	0	9999	0.748799	0.855847
GTEX.YB5E.0526.SM.4VDSD	0.0708743	0.0103499	0.00738959	0.078908	0	0.0162408	0.0390273	0.535503	0.187668	0.0444648	0.0095748	9999	0.949693	0.874355
GTEX.YB5K.1826.SM.5IFJC	0.0197604	0.0107247	0.00354546	0.0561221	0	0.0835863	0.0115532	0.648953	0.0784299	0.0540101	0.033315	9999	0.845503	1.36193
GTEX.YEC3.0626.SM.CMKFG	0	0	0.024593	0.0940297	0	0.103474	0.0323367	0.527119	0.13122	0.0656044	0.0216227	9999	0.853571	1.01582
GTEX.YEC4.1326.SM.5IFHG	0	0.00296846	0.0105738	0.0641467	0	0.108435	0.0237556	0.605082	0.0718839	0.0696327	0.043522	9999	0.862398	1.20837
GTEX.YF7O.1326.SM.4W1ZR	0.025465	0.0414865	0.0156676	0.0959652	0	0.0751899	0.0112766	0.570489	0.0918567	0.0622634	0.0103405	9999	0.823996	1.18561
GTEX.YFCO.1026.SM.5LU9S	0.0827035	0.00516564	0.0186518	0.087884	0	0.0593131	0.0263657	0.528798	0.100575	0.0789939	0.0115494	9999	0.847101	1.03922
GTEX.ZAB4.1726.SM.5HL8C	0	0	0.00275252	0.0625517	0	0.0696944	0.0269841	0.624485	0.0571016	0.118485	0.0379463	9999	0.841512	1.30536
GTEX.ZAB5.0826.SM.5P9FU	0.0660945	0.00297723	0.0297277	0.119998	0	0.027177	0	0.54712	0.14792	0.0554173	0.00356878	9999	0.903189	0.996662
GTEX.ZAK1.2326.SM.5CVMY	0	0.00152044	0.00635189	0.0230583	0	0.102461	0.0326412	0.708418	0.033923	0.0819287	0.00969775	9999	0.803549	1.58957
GTEX.ZC5H.0826.SM.5N9FH	0	0.00647582	0.0349875	0.0505093	0	0.0364492	0.031772	0.479365	0.244081	0.0831476	0.0332128	9999	0.834634	0.936103
GTEX.ZDTT.1126.SM.4WKFW	0.0490343	0.0170954	0.0142101	0.0808207	0	0.0676483	0.0257257	0.583922	0.0766928	0.0794984	0.00535266	9999	0.886859	1.1202
GTEX.ZDYS.2526.SM.4WKGU	0.112956	0.0156972	0.0091671	0.0803403	0.00127485	0.0371294	0.0105451	0.589182	0.0465854	0.0647981	0.0323246	9999	0.922137	1.07387
GTEX.ZEX8.1026.SM.4WKHE	0.0136079	0.0137573	0.0141474	0.130961	0	0.093151	0.00143033	0.508278	0.139294	0.0780089	0.00736463	9999	0.852537	0.978151
GTEX.ZF29.1126.SM.4WKGO	0.0712641	0.00800687	0.0188652	0.0608087	0	0.0752244	0.0279393	0.576911	0.0787704	0.0609829	0.0212271	9999	0.863892	1.13363
GTEX.ZF3C.2026.SM.4WWB5	0	0.0690384	0.0146682	0.161652	0	0.0334481	0.00417557	0.488586	0.119684	0.0932635	0.0154845	9999	0.970238	0.70292
GTEX.ZG7Y.0326.SM.4WWEY	0.0134023	0	0.0170398	0.109967	0	0.0699605	0.020083	0.522292	0.128539	0.080609	0.0381071	9999	0.858647	1.00028
GTEX.ZLFU.0726.SM.57WF6	0.00178994	0	0.0122449	0.09462	0	0.0935551	0.0237781	0.565881	0.096393	0.0866197	0.0251181	9999	0.903821	1.03682
GTEX.ZLWG.0326.SM.4WWC7	0.0327395	0.0015115	0.0206716	0.140986	0	0.0634072	0.0181817	0.518207	0.117884	0.0577655	0.0286468	9999	0.923944	0.870055
GTEX.ZP4G.0426.SM.4YCER	0.010321	0	0.00674993	0.0843021	0	0.0921747	0.0135445	0.564353	0.160903	0.0456335	0.0220181	9999	0.88447	1.06646
GTEX.ZPCL.0726.SM.DO91S	0.158705	0.0474215	0.0108243	0.116304	0	0.0327813	0.00928611	0.471435	0.0670312	0.0629952	0.023216	9999	0.882359	0.83361
GTEX.ZPIC.0926.SM.4WWFK	0.0819216	0.0282145	0.00998467	0.0791646	0	0.0483413	0.00730913	0.537836	0.10828	0.0595894	0.0393587	9999	0.893207	0.982999
GTEX.ZPU1.0226.SM.4WWC9	0.00575664	0	0.0164676	0.112502	0	0.0511331	0.00148878	0.598785	0.13834	0.0702835	0.00524375	9999	0.817922	1.27717
GTEX.ZT9W.0926.SM.57WFS	0	0	0.00871847	0.0611183	0	0.0780918	0.0159035	0.665061	0.08279	0.0682567	0.0200601	9999	0.934825	1.26659
GTEX.ZTPG.1026.SM.5DUWP	0.0191046	0.0129336	0.0106847	0.0860352	0.00215874	0.0190305	0.0349433	0.513749	0.177695	0.112286	0.011379	9999	0.91279	0.892194
GTEX.ZV7C.0726.SM.59HKH	0	3.30402e-06	0.00896676	0.0850201	0	0.0737534	0.0292492	0.541521	0.14782	0.0741069	0.0395584	9999	0.898773	0.979633
GTEX.ZVP2.0726.SM.59HKY	0.00360515	0	0.0131859	0.147661	0	0.0921155	0.00228968	0.560564	0.0992064	0.0621841	0.0191876	9999	0.910271	1.01231
GTEX.ZVT2.2026.SM.5NQ8Q	0	0	0.017623	0.119692	0	0.086488	0.0322225	0.582797	0.0556822	0.0883335	0.0171614	9999	0.934275	1.02896
GTEX.ZVZP.0626.SM.59HL5	0.0286979	0	0.0173102	0.0683571	0	0.0664672	0.0249525	0.580063	0.141245	0.0594081	0.0134984	9999	0.928334	1.03462
GTEX.ZYFG.0826.SM.5BC5T	0.0153302	0.00403736	0.00542122	0.0749597	0	0.0694222	0.0227075	0.5972	0.125823	0.0559262	0.0291719	9999	0.934148	1.07153
GTEX.ZYT6.1326.SM.5E453	0	0.00105208	0.00193458	0.238896	0	0.0743019	0.00904804	0.274719	0.193703	0.20364	0.00270583	9999	0.774809	0.668498
GTEX.ZYW4.2126.SM.59HJ9	0.000383319	0	0.00779575	0.0604846	0	0.0805975	0.0328848	0.535307	0.0741548	0.177696	0.0306971	9999	0.84085	1.07018
GTEX.ZYY3.0826.SM.5E44R	0.0245855	0.0291005	0.00507067	0.0570654	0	0.0724103	0.0275106	0.571842	0.0913291	0.0890296	0.0320568	9999	0.878323	1.09956
GTEX.ZZPU.0726.SM.5N9C8	0.0654123	0.0969518	0.00588351	0.098247	0.00151592	0.0512777	0.00133878	0.462373	0.120433	0.060817	0.0357494	9999	0.911712	0.753226
