## Supplementary Table 8 for "Utilizing single-cell data for per-cell type eQTL mapping in the human pancreas"

### Sheet: Supp Table 8
Cell	Number_of_Individuals	Number_of_Cells	Number_of_eGenes	Total_Number_of_eVariants	eVariants_in_Open_Chromatin_Regions
Alpha	185	6830	137	13631	13542
Beta	139	11437	301	44621	44434
Acinar	305	14852	1097	163746	161610
Ductal	305	16361	2333	326395	320979
