## Supplementary Table 11 for "Utilizing single-cell data for per-cell type eQTL mapping in the human pancreas"

### Sheet: Supp Table 11
cell_type	eGene	GeneID	top_variant	credible_set_size	top_variant_pval_nominal	top_variant_slope	top_variant_slope_se	top_variant_pip	variant_ids	variant_ids_2_cont	variant_ids_3_cont
Alpha	AC005740.5	ENSG00000254099	chr5:141969631:A:G	1294	1.26295e-07	-0.906819	0.144755	0.537768	chr5:141969631:A:G, chr5:142007073:G:A, chr5:141965497:C:T, chr5:141968724:G:A, chr5:142000783:C:T, chr5:141995229:T:C, chr5:142003544:A:G, chr5:141988333:G:A, chr5:141974475:C:T, chr5:141979227:G:T, chr5:141979332:C:T, chr5:141979960:A:G, chr5:141987637:G:T, chr5:141987638:A:T, chr5:141992384:T:A, chr5:142002759:G:A, chr5:141997779:C:T, chr5:141984946:A:G, chr5:141969836:G:A, chr5:141982597:A:G,…
Alpha	AC009299.3	ENSG00000227403	chr2:161150919:C:G	3	1.1028e-11	-0.918385	0.10156	0.482851	chr2:161150919:C:G, chr2:161137872:G:A, chr2:161168811:G:T
Alpha	ADCY5	ENSG00000173175	chr3:123374683:T:C	9	1.10978e-08	-0.918714	0.131715	0.356473	chr3:123374683:T:C, chr3:123346931:A:G, chr3:123363551:T:C, chr3:123350211:C:T, chr3:123351579:G:A, chr3:123351670:C:T, chr3:123369069:T:A, chr3:123376465:G:A, chr3:123375040:C:T
Alpha	ARL17B	ENSG00000228696	chr17:45980229:G:A	897	6.23442e-12	1.40122	0.151993	0.0543033	chr17:45980229:G:A, chr17:46131579:C:T, chr17:46132553:C:G, chr17:46101473:T:C, chr17:46101518:G:A, chr17:45592499:G:A, chr17:46006036:G:A, chr17:45917282:C:T, chr17:46014520:C:T, chr17:45859818:T:C, chr17:45646879:G:A, chr17:46165422:C:T, chr17:45913553:A:G, chr17:45639765:C:T, chr17:45964995:T:C, chr17:45965000:G:A, chr17:45753319:G:A, chr17:46038074:T:C, chr17:45859796:C:T, chr17:45875941:C:T,…
Alpha	CCDC152	ENSG00000198865	chr5:42734896:T:C	82	2.18983e-08	0.993944	0.146682	0.508639	chr5:42734896:T:C, chr5:42734863:T:G, chr5:42734520:C:A, chr5:42743885:A:G, chr5:42814690:C:A, chr5:42792380:C:T, chr5:42800706:C:T, chr5:42748020:C:T, chr5:42735203:G:T, chr5:42781007:A:G, chr5:42746454:T:C, chr5:42769530:C:A, chr5:42746152:A:G, chr5:42732629:A:T, chr5:42734135:C:T, chr5:42734145:G:T, chr5:42804436:C:G, chr5:42810605:T:G, chr5:42752978:C:T, chr5:42741688:A:C, chr5:42745440:T:C, …
Alpha	CTD-2368P22.1	ENSG00000176593	chr19:57968378:T:C	4	1.89279e-08	0.910474	0.133524	0.589085	chr19:57968378:T:C, chr19:57954580:C:T, chr19:57968316:T:A, chr19:57961595:T:G
Alpha	CTD-2651B20.3	ENSG00000259520	chr15:45287040:C:T	9	5.15244e-12	0.951921	0.102599	0.319956	chr15:45287040:C:T, chr15:45279011:C:G, chr15:45281291:G:C, chr15:45278215:C:G, chr15:45280210:A:G, chr15:45283291:A:G, chr15:45279855:C:A, chr15:45279856:G:C, chr15:45260942:A:G
Alpha	CYC1	ENSG00000179091	chr8:143658209:A:G	1128	3.05204e-08	-2.67759	0.400886	0.0112333	chr8:143658209:A:G, chr8:143132523:A:G, chr8:144719395:C:T, chr8:143940866:C:T, chr8:143944909:C:A, chr8:144800116:G:A, chr8:143956357:T:C, chr8:144529108:T:C, chr8:144577688:T:C, chr8:143754309:G:A, chr8:144533814:T:C, chr8:144534214:A:T, chr8:143796318:C:T, chr8:144532825:C:A, chr8:144535804:T:C, chr8:144536446:T:C, chr8:144533083:T:C, chr8:144545169:A:G, chr8:144544567:T:G, chr8:144527887:T:C,…
Alpha	DCAF17	ENSG00000115827	chr2:171553676:A:G	2108	1.4069e-07	1.01293	0.16251	0.20712	chr2:171553676:A:G, chr2:171552520:T:A, chr2:171556397:A:C, chr2:171552755:G:C, chr2:171558940:A:G, chr2:171555498:C:G, chr2:171559387:G:A, chr2:171559420:C:T, chr2:171559437:T:C, chr2:171560888:G:C, chr2:171560300:T:A, chr2:171559866:A:C, chr2:171560564:T:A, chr2:171560359:T:C, chr2:171574121:A:G, chr2:171560293:A:G, chr2:171554176:T:C, chr2:171565657:A:T, chr2:171559237:G:A, chr2:171562245:C:T,…	chr2:171956719:G:C, chr2:170980948:G:A, chr2:170667644:G:C, chr2:171154291:T:C, chr2:171271410:C:T, chr2:171110597:T:G, chr2:171127404:T:C, chr2:171003993:C:T, chr2:171097961:G:A, chr2:171105555:G:T, chr2:171121022:G:T, chr2:171137076:A:T, chr2:171145180:C:T, chr2:171145400:G:T, chr2:171148700:T:C, chr2:171150066:C:T, chr2:171126897:T:C, chr2:171136616:G:A, chr2:171081179:G:A, chr2:171199841:G:A,…
Alpha	DNAJC15	ENSG00000120675	chr13:43024186:C:G	4	2.49222e-09	-0.684827	0.0923745	0.912123	chr13:43024186:C:G, chr13:43039322:A:T, chr13:43042078:T:G, chr13:43037938:A:G
Alpha	ELP5	ENSG00000170291	chr17:7230810:A:G	1490	2.61743e-07	-0.847283	0.14001	0.826438	chr17:7230810:A:G, chr17:7269290:A:G, chr17:7237287:A:G, chr17:7927292:G:A, chr17:8018707:C:T, chr17:7123032:G:A, chr17:7932341:G:A, chr17:7916865:G:T, chr17:7955640:C:A, chr17:6258893:G:A, chr17:7950038:A:G, chr17:7950847:G:A, chr17:7955606:C:T, chr17:7951512:G:A, chr17:6408236:A:C, chr17:7933910:G:A, chr17:8110990:C:T, chr17:7920148:C:T, chr17:7921745:C:G, chr17:6266782:G:A, chr17:6812485:C:T, …
Alpha	EMC9	ENSG00000100908	chr14:24803635:C:A	3140	1.46513e-07	0.997243	0.160299	0.598092	chr14:24803635:C:A, chr14:24808949:C:T, chr14:24803639:C:A, chr14:24803356:A:G, chr14:24391386:G:A, chr14:24791674:G:C, chr14:24403791:T:C, chr14:24803635:C:, chr14:24803639:C:, chr14:24402510:C:T, chr14:23828111:G:A, chr14:24800952:G:A, chr14:23820601:C:T, chr14:24403711:C:T, chr14:24799131:A:C, chr14:24473770:A:G, chr14:23703868:C:T, chr14:24956016:A:G, chr14:24956076:A:G, chr14:24545904:C:T, c…	chr14:23248831:C:T, chr14:23702845:G:A, chr14:23166041:G:C, chr14:23952531:C:A, chr14:24610577:G:A, chr14:24306812:C:T, chr14:24540415:G:A, chr14:23311013:A:G, chr14:25082464:G:A, chr14:24685511:C:T, chr14:24726157:A:T, chr14:24455318:C:T, chr14:24490847:C:T, chr14:24491353:C:T, chr14:24501802:C:T, chr14:24449234:G:T, chr14:23657349:A:T, chr14:23658926:G:T, chr14:24459328:G:A, chr14:24751339:T:C,…
Alpha	FAM153B	ENSG00000182230	chr5:176085397:C:T	2	3.75931e-09	-0.980886	0.134504	0.904108	chr5:176085397:C:T, chr5:176084989:C:T
Alpha	FAM174A	ENSG00000174132	chr5:100993196:A:G	64	2.56117e-07	-0.842932	0.139145	0.284972	chr5:100993196:A:G, chr5:101039629:T:G, chr5:101057686:C:T, chr5:101008537:A:T, chr5:101021525:C:A, chr5:101075519:C:T, chr5:101033982:A:G, chr5:100989641:G:A, chr5:101071184:C:T, chr5:101071380:A:T, chr5:101074173:T:C, chr5:100981732:T:C, chr5:100986036:G:A, chr5:100986746:C:G, chr5:100986747:T:C, chr5:100989746:C:T, chr5:100992426:A:T, chr5:101000093:T:G, chr5:101047286:A:C, chr5:101049131:A:G,…
Alpha	FRMD4B	ENSG00000114541	chr3:69527236:G:T	1226	6.9284e-08	1.09609	0.170206	0.177003	chr3:69527236:G:T, chr3:69510387:C:T, chr3:69534962:C:T, chr3:69533118:T:C, chr3:69518221:A:G, chr3:69532608:T:C, chr3:69517511:T:G, chr3:69528393:G:C, chr3:69534079:A:G, chr3:69532717:C:T, chr3:69506795:T:G, chr3:69507088:G:A, chr3:69534005:A:T, chr3:69534070:A:C, chr3:69531750:G:A, chr3:69531865:A:G, chr3:69505518:T:C, chr3:69510615:G:A, chr3:69521477:G:T, chr3:69524858:C:T, chr3:69526401:C:T, …
Alpha	GALNT3	ENSG00000115339	chr2:165761147:A:G	7	7.78556e-11	0.831239	0.0984101	0.176848	chr2:165761147:A:G, chr2:165754496:C:T, chr2:165754576:C:T, chr2:165766088:C:G, chr2:165760157:A:G, chr2:165754317:C:T, chr2:165765599:C:T
Alpha	GAS2	ENSG00000148935	chr11:22683250:G:T	5	3.58379e-13	-1.07767	0.106498	0.273493	chr11:22683250:G:T, chr11:22685090:A:T, chr11:22684506:C:G, chr11:22685357:G:A, chr11:22683302:G:A
Alpha	GPC6	ENSG00000183098	chr13:93426289:A:G	15	9.47518e-10	0.871604	0.113205	0.116904	chr13:93426289:A:G, chr13:93433398:C:A, chr13:93457001:G:A, chr13:93427148:A:T, chr13:93433192:C:G, chr13:93433200:C:T, chr13:93433421:T:G, chr13:93439434:C:T, chr13:93453413:A:C, chr13:93430201:G:A, chr13:93435869:G:A, chr13:93458863:G:A, chr13:93429816:T:C, chr13:93427082:G:A, chr13:93433556:G:A
Alpha	GREM1	ENSG00000166923	chr15:32709533:T:A	4	1.54996e-09	1.09241	0.144618	0.705995	chr15:32709533:T:A, chr15:32703563:C:G, chr15:32703097:C:A, chr15:32702972:T:C
Alpha	GSTCD	ENSG00000138780	chr4:105878159:T:G	1068	4.01615e-07	1.22504	0.206711	0.0126955	chr4:105878159:T:G, chr4:105874890:G:C, chr4:105892152:A:G, chr4:105888826:G:A, chr4:105893931:T:C, chr4:105875672:C:G, chr4:105776097:G:A, chr4:105849998:A:T, chr4:105854112:C:T, chr4:105858628:C:T, chr4:105858708:C:T, chr4:105858768:T:C, chr4:105797096:G:A, chr4:105701033:T:C, chr4:105755144:A:G, chr4:105846069:C:T, chr4:105775090:T:G, chr4:105845273:T:C, chr4:105730980:A:G, chr4:105740813:A:G,…
Alpha	GSTP1	ENSG00000084207	chr11:67585782:G:A	7	2.90171e-08	-0.567567	0.0847882	0.837663	chr11:67585782:G:A, chr11:67582077:T:A, chr11:67581058:A:G, chr11:67562597:C:T, chr11:67578106:C:T, chr11:67570771:G:A, chr11:67581876:G:A
Alpha	GULP1	ENSG00000144366	chr2:188305404:A:G	3	7.13892e-09	1.0539	0.148347	0.766685	chr2:188305404:A:G, chr2:188344844:A:G, chr2:188344086:G:A
Alpha	HEATR5B	ENSG00000008869	chr2:37719091:T:G	3855	3.14915e-09	2.87262	0.391114	0.00726898	chr2:37719091:T:G, chr2:36618273:T:C, chr2:37719268:G:C, chr2:36338307:C:G, chr2:36615741:T:A, chr2:36341183:C:G, chr2:37727574:A:G, chr2:37729698:C:T, chr2:37732115:C:T, chr2:36341216:G:A, chr2:36342289:G:A, chr2:37564923:C:T, chr2:37993114:G:A, chr2:38008223:C:T, chr2:38010206:C:T, chr2:37978191:G:A, chr2:36574449:A:C, chr2:36967561:C:T, chr2:36576720:T:C, chr2:36603175:A:G, chr2:37570012:A:G, …	chr2:38003181:A:T, chr2:38009469:A:G, chr2:36858797:C:G, chr2:37378043:T:C, chr2:37387968:C:T, chr2:37388485:A:G, chr2:37398828:C:T, chr2:37414776:G:A, chr2:37419124:G:A, chr2:37420826:G:T, chr2:37420837:C:T, chr2:37426254:A:G, chr2:37426288:T:C, chr2:37426330:G:C, chr2:37426552:C:T, chr2:37434345:C:G, chr2:37435828:C:T, chr2:37435869:C:T, chr2:37436083:A:G, chr2:37441121:A:T, chr2:36390292:A:G, …	chr2:37809541:C:G, chr2:37386578:C:T, chr2:37644996:G:A, chr2:36646156:G:C, chr2:36366668:G:A, chr2:36735411:C:T, chr2:36191210:A:C, chr2:38040651:A:G, chr2:37758344:G:A, chr2:37580229:C:T, chr2:37802358:G:C, chr2:37381120:A:G, chr2:37378605:C:T, chr2:37381372:G:C, chr2:37804775:T:C, chr2:36687255:A:G, chr2:37376993:T:C, chr2:36240305:A:T, chr2:36514608:C:G, chr2:37488022:C:A, chr2:36945482:G:A, …
Alpha	ITGB3BP	ENSG00000142856	chr1:63599400:A:G	8	1.19237e-09	-0.788379	0.103309	0.457596	chr1:63599400:A:G, chr1:63599109:T:C, chr1:63602349:T:G, chr1:63610973:G:A, chr1:63603824:G:A, chr1:63591600:T:A, chr1:63457142:C:T, chr1:63511501:T:C
Alpha	KANSL1	ENSG00000120071	chr17:45760080:C:G	1055	2.17808e-09	0.964798	0.129446	0.00518935	chr17:45760080:C:G, chr17:45859738:G:A, chr17:45947679:C:T, chr17:45859818:T:C, chr17:45707258:T:C, chr17:45851248:T:G, chr17:46131579:C:T, chr17:46132553:C:G, chr17:45864680:T:A, chr17:45646563:G:A, chr17:45646564:A:G, chr17:45654530:C:T, chr17:45714733:T:C, chr17:45891770:C:T, chr17:45935623:C:T, chr17:45950155:G:T, chr17:45950645:T:G, chr17:45950679:G:T, chr17:45955104:C:G, chr17:45956028:G:C,…
Alpha	LINC01060	ENSG00000249378	chr4:188454188:G:A	15	1.34841e-09	1.35006	0.177759	0.427114	chr4:188454188:G:A, chr4:188454099:G:A, chr4:188452558:G:A, chr4:188452589:C:T, chr4:188452590:T:G, chr4:188452599:T:C, chr4:188454872:T:G, chr4:188453392:A:G, chr4:188454310:C:T, chr4:188456837:A:G, chr4:188454662:C:G, chr4:188454722:T:A, chr4:188449513:C:G, chr4:188453208:C:T, chr4:188455353:C:T
Alpha	LMO1	ENSG00000166407	chr11:8233861:C:A	1	6.08346e-08	-0.674824	0.104175	0.993725	chr11:8233861:C:A
Alpha	LRRC37A2	ENSG00000238083	chr17:46743059:T:C	1502	3.06902e-07	-0.849122	0.141401	0.0965326	chr17:46743059:T:C, chr17:46722744:G:A, chr17:46721850:C:T, chr17:46735803:G:A, chr17:46740910:T:C, chr17:46708970:T:A, chr17:46723580:C:T, chr17:46717868:A:G, chr17:46742756:G:A, chr17:46731536:G:A, chr17:46711919:A:G, chr17:46753048:T:C, chr17:46710944:G:A, chr17:46784981:G:A, chr17:46766301:G:A, chr17:46014622:T:C, chr17:46723974:C:T, chr17:45959042:T:G, chr17:45948522:C:A, chr17:45958681:G:A,…
Alpha	MRPL21	ENSG00000197345	chr11:68943379:C:A	7	1.86419e-09	-0.712377	0.0949935	0.502723	chr11:68943379:C:A, chr11:68927676:T:G, chr11:68931195:A:C, chr11:68931294:G:T, chr11:68870269:G:C, chr11:68899730:A:C, chr11:68955225:C:T
Alpha	NAV3	ENSG00000067798	chr12:77583979:T:C	3	4.98708e-10	1.07585	0.136358	0.783696	chr12:77583979:T:C, chr12:77588558:T:A, chr12:77588620:C:T
Alpha	PDPR	ENSG00000090857	chr16:70009504:T:C	610	2.01233e-05	0.698666	0.146668	0.151393	chr16:70009504:T:C, chr16:70075596:C:T, chr16:70074420:T:C, chr16:69982794:G:A, chr16:70081616:G:A, chr16:70005177:T:G, chr16:70002673:T:C, chr16:70024056:T:G, chr16:69980912:A:C, chr16:70015444:A:C, chr16:70013494:C:T, chr16:69982513:T:A, chr16:70618223:C:T, chr16:70618224:T:G, chr16:70549707:T:C, chr16:70074281:T:C, chr16:70618436:A:G, chr16:70605211:A:G, chr16:69980556:T:C, chr16:70622365:A:G,…
Alpha	PERP	ENSG00000112378	chr6:138712563:C:T	3816	9.59061e-08	-1.55795	0.245544	0.0395223	chr6:138712563:C:T, chr6:138707055:T:C, chr6:138716234:A:C, chr6:138715950:A:G, chr6:138717836:C:G, chr6:138708851:T:C, chr6:138708890:G:A, chr6:137555048:G:A, chr6:138708445:G:T, chr6:138715073:C:T, chr6:138715158:G:A, chr6:138715200:C:T, chr6:138715251:T:G, chr6:138727940:T:G, chr6:138706202:T:C, chr6:138706331:A:G, chr6:138712676:A:C, chr6:137565606:T:A, chr6:137562133:A:G, chr6:137567364:G:C,…	chr6:138381124:C:T, chr6:138554085:A:G, chr6:137506154:T:C, chr6:137606866:A:T, chr6:137607650:T:C, chr6:137611018:C:T, chr6:137252942:G:A, chr6:138408837:C:G, chr6:138069816:T:C, chr6:137944595:C:G, chr6:138367987:A:G, chr6:138916507:G:A, chr6:137745820:G:C, chr6:138399755:T:C, chr6:138553814:C:T, chr6:138554060:C:A, chr6:138895813:T:G, chr6:137126691:G:A, chr6:137803358:G:A, chr6:138602932:T:C,…	chr6:137838439:T:C, chr6:138784786:C:T, chr6:138049777:T:C, chr6:138049796:T:C, chr6:138347845:A:G, chr6:138935470:T:C, chr6:137970223:C:T, chr6:138876669:T:C, chr6:137806759:C:T, chr6:138814255:A:C, chr6:138050171:T:G, chr6:138051158:G:A, chr6:138051728:G:T, chr6:138060543:G:A, chr6:138061010:C:T, chr6:138061195:T:C, chr6:138061538:A:G, chr6:138061785:C:T, chr6:139009439:G:T, chr6:139008329:T:G,…
Alpha	PIK3C3	ENSG00000078142	chr18:41816837:A:C	1021	4.34804e-08	1.11949	0.170244	0.68356	chr18:41816837:A:C, chr18:41808225:C:T, chr18:41820638:C:T, chr18:41808198:A:T, chr18:41819330:C:A, chr18:41833193:G:A, chr18:41826259:A:G, chr18:41675594:T:A, chr18:41675636:T:C, chr18:41830074:C:T, chr18:41826029:G:C, chr18:41522007:A:T, chr18:41707456:T:C, chr18:41427480:G:C, chr18:41668697:T:C, chr18:42953539:G:A, chr18:42378644:T:A, chr18:41836696:G:C, chr18:41565447:T:C, chr18:41431820:C:T,…
Alpha	RNF144A	ENSG00000151692	chr2:7011496:A:T	1816	5.30302e-08	-1.07305	0.164632	0.426053	chr2:7011496:A:T, chr2:7011570:C:G, chr2:7011598:G:A, chr2:7013122:A:C, chr2:7012998:C:T, chr2:7011413:A:G, chr2:7011117:A:C, chr2:7011189:G:T, chr2:7021402:C:T, chr2:7011295:C:A, chr2:7013950:C:T, chr2:7864569:C:T, chr2:7010943:A:G, chr2:7027660:G:A, chr2:7026566:T:C, chr2:7861836:A:G, chr2:7861837:C:T, chr2:7866469:T:A, chr2:7868874:C:T, chr2:7022045:C:G, chr2:7044288:T:A, chr2:7861451:T:C, chr…
Alpha	RP1-198K11.5	ENSG00000275457	chr20:22299431:C:A	17	8.61057e-08	0.822156	0.128938	0.408714	chr20:22299431:C:A, chr20:22301717:T:C, chr20:22302149:C:T, chr20:22298780:G:T, chr20:22295011:T:G, chr20:22278299:C:T, chr20:22277216:A:G, chr20:22282402:T:C, chr20:22282148:T:A, chr20:22277935:A:G, chr20:22281789:C:G, chr20:22246576:C:A, chr20:22269685:G:A, chr20:22243002:A:G, chr20:22239958:T:G, chr20:22260828:T:A, chr20:22275632:T:C
Alpha	RP1-90J20.8	ENSG00000224846	chr6:2997310:A:C	2	8.12387e-11	1.10484	0.131001	0.64118	chr6:2997310:A:C, chr6:2999320:G:A
Alpha	RP11-131L23.1	ENSG00000223653	chr1:85216969:G:A	5	4.13747e-08	0.984991	0.14946	0.277759	chr1:85216969:G:A, chr1:85237861:A:C, chr1:85223808:G:A, chr1:85284915:C:T, chr1:85264944:T:C
Alpha	RP11-17A1.3	ENSG00000246225	chr11:22683401:A:G	27	1.00144e-07	-0.923504	0.145841	0.140496	chr11:22683401:A:G, chr11:22683525:C:T, chr11:22683420:A:C, chr11:22683411:A:G, chr11:22683302:G:A, chr11:22683250:G:T, chr11:22685090:A:T, chr11:22684506:C:G, chr11:22685357:G:A, chr11:22677338:G:A, chr11:22683651:C:T, chr11:22682550:T:C, chr11:22686310:T:C, chr11:22677333:A:C, chr11:22677165:T:G, chr11:22677177:C:T, chr11:22688837:C:A, chr11:22677207:G:A, chr11:22680851:G:C, chr11:22680792:A:G,…
Alpha	RP11-631F7.1	ENSG00000224658	chr6:148469113:T:C	2	7.32068e-08	-0.809438	0.126007	0.926106	chr6:148469113:T:C, chr6:148469194:A:C
Alpha	RP11-678G14.2	ENSG00000268081	chr19:21598210:C:A	50	9.56335e-08	-0.894361	0.140939	0.174489	chr19:21598210:C:A, chr19:21593850:C:G, chr19:21576638:C:T, chr19:21599172:G:T, chr19:21597153:T:C, chr19:21596713:G:C, chr19:21596597:C:T, chr19:21596663:T:C, chr19:21597988:C:G, chr19:21596957:A:G, chr19:21494519:G:A, chr19:21514642:G:A, chr19:21582632:C:A, chr19:21493371:C:A, chr19:21504759:G:A, chr19:21498986:C:T, chr19:21599427:T:C, chr19:21443575:A:G, chr19:21558130:T:C, chr19:21521677:T:G,…
Alpha	RPS26	ENSG00000197728	chr12:56084874:A:C	1	4.1566e-08	-0.414497	0.0629077	0.998705	chr12:56084874:A:C
Alpha	SLC2A1-AS1	ENSG00000227533	chr1:42951110:C:T	25	4.23106e-08	1.19494	0.181498	0.0636503	chr1:42951110:C:T, chr1:42943508:G:T, chr1:42943749:C:T, chr1:42948614:T:C, chr1:42948698:G:C, chr1:42948699:C:G, chr1:42948776:A:G, chr1:42948985:T:G, chr1:42949794:G:T, chr1:42954034:G:C, chr1:42958261:G:A, chr1:42967395:G:A, chr1:42948064:A:G, chr1:42959141:C:G, chr1:42972728:C:T, chr1:42950462:T:C, chr1:42958380:A:G, chr1:42943693:T:C, chr1:42946784:C:T, chr1:42946991:C:A, chr1:42947653:C:T, …
Alpha	SNHG5	ENSG00000203875	chr6:85479802:T:C	15	8.58215e-09	0.812032	0.115177	0.284605	chr6:85479802:T:C, chr6:85471014:A:C, chr6:85588345:A:G, chr6:85625432:A:T, chr6:85643903:A:G, chr6:85643904:A:C, chr6:85666868:G:A, chr6:85524666:C:T, chr6:85526898:G:A, chr6:85530429:G:A, chr6:85553837:T:C, chr6:85634578:G:A, chr6:85615914:C:T, chr6:85548896:G:A, chr6:85511868:A:T
Alpha	TAF1B	ENSG00000115750	chr2:9845541:T:C	1	3.16377e-09	0.821008	0.111803	0.959376	chr2:9845541:T:C
Alpha	TMEM2	ENSG00000135048	chr9:71765818:G:T	4	4.6822e-10	0.979044	0.123793	0.349227	chr9:71765818:G:T, chr9:71766799:A:T, chr9:71767013:A:T, chr9:71766428:C:T
Alpha	TMEM45A	ENSG00000181458	chr3:100491665:G:A	6	7.90433e-08	0.818097	0.127801	0.566123	chr3:100491665:G:A, chr3:100501458:A:G, chr3:100500242:A:C, chr3:100503194:C:G, chr3:100501463:A:G, chr3:100493667:G:A
Alpha	TSPAN15	ENSG00000099282	chr10:69466899:G:A	7	5.34334e-11	0.980949	0.114589	0.179902	chr10:69466899:G:A, chr10:69469783:A:G, chr10:69477780:C:A, chr10:69487958:C:T, chr10:69466347:G:A, chr10:69470578:C:G, chr10:69482899:A:G
Alpha	TTC23	ENSG00000103852	chr15:99249537:G:C	9	5.67212e-08	-0.743019	0.114342	0.38883	chr15:99249537:G:C, chr15:99260493:G:A, chr15:99243760:C:A, chr15:99234337:A:G, chr15:99249746:A:C, chr15:99180454:A:G, chr15:99227790:G:A, chr15:99240999:C:T, chr15:99240710:C:A
Alpha	UPP1	ENSG00000183696	chr7:48012082:G:T	28	3.73727e-08	0.803015	0.121301	0.350786	chr7:48012082:G:T, chr7:48038425:G:T, chr7:48000460:G:A, chr7:47996698:A:T, chr7:48067824:G:A, chr7:48067978:A:G, chr7:48070311:C:T, chr7:48032902:C:A, chr7:48070521:G:C, chr7:48028661:G:C, chr7:48071856:C:T, chr7:48063314:C:T, chr7:48082596:A:C, chr7:48039509:T:C, chr7:48008257:T:A, chr7:48031878:T:G, chr7:48033914:C:T, chr7:48033429:C:G, chr7:48031244:G:A, chr7:48037802:A:T, chr7:48007117:G:A, …
Alpha	XKR9	ENSG00000221947	chr8:71057195:A:G	124	2.89838e-08	0.914047	0.136542	0.059694	chr8:71057195:A:G, chr8:70820029:T:C, chr8:71010967:G:A, chr8:71009783:G:A, chr8:71009862:C:T, chr8:71010637:T:C, chr8:71006335:T:A, chr8:71009904:A:T, chr8:71010089:C:T, chr8:71010319:T:C, chr8:70940050:C:T, chr8:71010173:T:C, chr8:71008441:T:C, chr8:71016477:T:C, chr8:71004339:A:T, chr8:71008548:T:C, chr8:71010564:C:A, chr8:71009915:T:C, chr8:71026225:T:C, chr8:71025318:A:G, chr8:71025901:A:G, …
Alpha	XRRA1	ENSG00000166435	chr11:74893549:A:G	10	3.84581e-12	1.24768	0.13317	0.115618	chr11:74893549:A:G, chr11:74788779:G:A, chr11:74870974:T:C, chr11:74888549:C:T, chr11:74931506:G:A, chr11:74933260:C:T, chr11:74935168:T:C, chr11:74984130:T:G, chr11:74984167:A:G, chr11:74748310:C:A
Alpha	XXbac-BPG299F13.17	ENSG00000272501	chr6:31199436:C:T	19	3.6743e-08	1.00359	0.151485	0.144378	chr6:31199436:C:T, chr6:31196494:G:A, chr6:31196588:A:G, chr6:31196575:C:T, chr6:31199234:G:A, chr6:31199570:G:A, chr6:31196633:A:G, chr6:31200811:G:A, chr6:31196465:C:T, chr6:31194551:C:A, chr6:31194607:G:A, chr6:31196740:C:T, chr6:31196962:C:A, chr6:31196973:T:G, chr6:31196986:A:G, chr6:31186843:T:C, chr6:31196695:C:A, chr6:31196459:G:A, chr6:31200150:C:T
Alpha	ZNF667-AS1	ENSG00000166770	chr19:56495046:A:G	10	7.23398e-09	0.87657	0.123454	0.26558	chr19:56495046:A:G, chr19:56452633:A:G, chr19:56482615:T:C, chr19:56481626:C:T, chr19:56472347:T:C, chr19:56485581:T:C, chr19:56456945:C:T, chr19:56479933:C:T, chr19:56465141:C:T, chr19:56481892:C:T
Alpha	ZNF749	ENSG00000186230	chr19:57438168:T:C	1640	1.80736e-07	0.887774	0.144123	0.75525	chr19:57438168:T:C, chr19:57428251:C:T, chr19:57366826:G:T, chr19:57385366:G:A, chr19:57408766:C:T, chr19:57428979:T:C, chr19:57418888:T:G, chr19:57379469:T:C, chr19:57367204:G:A, chr19:57418915:A:G, chr19:57434452:A:G, chr19:57358779:G:A, chr19:57417227:C:T, chr19:57354163:C:A, chr19:57420185:C:T, chr19:57379792:G:A, chr19:57384655:C:A, chr19:57402504:C:T, chr19:57402933:C:G, chr19:57406789:C:G,…	chr19:56587140:G:T, chr19:57984865:C:T
Alpha	ZP3	ENSG00000188372	chr7:76625715:A:G	8	2.01733e-08	0.906331	0.133281	0.22088	chr7:76625715:A:G, chr7:76593184:C:T, chr7:76599194:C:A, chr7:76565856:A:T, chr7:76562000:T:C, chr7:76570516:T:C, chr7:76567255:C:T, chr7:76626174:C:T
