## Supplementary Table 12 for "Utilizing single-cell data for per-cell type eQTL mapping in the human pancreas"

### Sheet: Supp Table 12
cell_type	eGene	GeneID	top_variant	credible_set_size	top_variant_pval_nominal	top_variant_slope	top_variant_slope_se	top_variant_pip	variant_ids	variant_ids_2_cont
Beta	ARL17B	ENSG00000228696	chr17:45862023:C:T	1177	1.18813e-09	1.13312	0.148463	0.0436036	chr17:45862023:C:T, chr17:45773279:C:T, chr17:45856436:G:T, chr17:45869341:T:C, chr17:45868857:G:A, chr17:46131579:C:T, chr17:46132553:C:G, chr17:46101518:G:A, chr17:46205410:G:A, chr17:45879368:C:A, chr17:45753319:G:A, chr17:45846971:A:C, chr17:46742756:G:A, chr17:45592499:G:A, chr17:45947499:T:C, chr17:46003698:A:G, chr17:45649208:T:C, chr17:45649222:C:T, chr17:45669473:T:C, chr17:45684116:T:C,…
Beta	C2orf74	ENSG00000237651	chr2:61145163:C:G	5	9.13806e-09	0.724315	0.103004	0.222655	chr2:61145163:C:G, chr2:61150884:A:G, chr2:61149873:G:A, chr2:61155202:C:A, chr2:61138677:C:T
Beta	CCDC67	ENSG00000165325	chr11:93280221:T:G	1	2.03184e-09	0.880949	0.117871	0.999192	chr11:93280221:T:G
Beta	GPC6	ENSG00000183098	chr13:93453413:A:C	8	2.10467e-12	1.17123	0.122544	0.354678	chr13:93453413:A:C, chr13:93435869:G:A, chr13:93433556:G:A, chr13:93439434:C:T, chr13:93441641:G:T, chr13:93427148:A:T, chr13:93430201:G:A, chr13:93425236:G:A
Beta	KANSL1	ENSG00000120071	chr17:45773279:C:T	903	3.68142e-10	0.809144	0.101392	0.0426489	chr17:45773279:C:T, chr17:46759851:A:C, chr17:45713035:A:G, chr17:45869341:T:C, chr17:45646563:G:A, chr17:45646564:A:G, chr17:45654530:C:T, chr17:45714733:T:C, chr17:45891770:C:T, chr17:45935623:C:T, chr17:45950645:T:G, chr17:45950679:G:T, chr17:45955104:C:G, chr17:45956028:G:C, chr17:45956122:C:T, chr17:45968219:C:A, chr17:45972501:A:G, chr17:45972534:A:G, chr17:46005715:G:A, chr17:46031822:C:G,…
Beta	KANSL1-AS1	ENSG00000214401	chr17:46014520:C:T	1361	5.37931e-08	0.867204	0.133136	0.0388839	chr17:46014520:C:T, chr17:46033304:C:G, chr17:46039584:T:G, chr17:46078366:C:T, chr17:46087803:C:T, chr17:46038074:T:C, chr17:46108697:C:T, chr17:45850342:A:G, chr17:46091311:A:G, chr17:46032905:G:A, chr17:46048999:C:T, chr17:45851248:T:G, chr17:45603856:C:T, chr17:46085231:C:A, chr17:46759851:A:C, chr17:45846971:A:C, chr17:46049111:G:A, chr17:46049112:T:C, chr17:46111398:T:C, chr17:46126047:C:T,…
Beta	MRPL21	ENSG00000197345	chr11:68918308:T:A	2	6.69147e-10	-0.653744	0.0837862	0.906828	chr11:68918308:T:A, chr11:68863406:T:C
Beta	PCP4	ENSG00000183036	chr21:39981399:C:T	4	4.8072e-09	0.82553	0.114334	0.350636	chr21:39981399:C:T, chr21:39981076:A:G, chr21:39980466:G:A, chr21:39984113:G:A
Beta	RP11-306I1.2	ENSG00000236206	chr1:165598383:C:A	2548	3.03207e-08	1.14057	0.170716	0.648084	chr1:165598383:C:A, chr1:165599827:C:T, chr1:165592798:G:A, chr1:165591181:C:T, chr1:165598411:G:C, chr1:165598733:C:G, chr1:165599595:A:C, chr1:165591899:C:G, chr1:165557556:G:C, chr1:165597373:A:G, chr1:165572631:T:A, chr1:165574069:A:T, chr1:165571329:C:T, chr1:165600031:A:G, chr1:165520284:A:G, chr1:165521548:G:A, chr1:165599069:A:T, chr1:165650475:T:C, chr1:165649083:G:T, chr1:165517668:T:C,…	chr1:165509186:C:A, chr1:165515870:C:T, chr1:165520260:C:G, chr1:166069558:G:C, chr1:164930199:G:A, chr1:166467370:C:G, chr1:164877039:G:A, chr1:164639588:G:A, chr1:165656352:A:T, chr1:165656417:T:G, chr1:165656432:A:G, chr1:165656873:A:G, chr1:165656990:A:G, chr1:165657040:G:A, chr1:165473279:A:G, chr1:165028433:A:G, chr1:165166858:C:T, chr1:165557150:T:C, chr1:164784947:C:T, chr1:166032659:T:G,…
Beta	RP11-498P14.5	ENSG00000203279	chr9:97229855:A:G	58	4.39862e-08	0.641139	0.0975495	0.143546	chr9:97229855:A:G, chr9:97232361:G:C, chr9:97238795:G:C, chr9:97233255:A:G, chr9:97218274:C:A, chr9:97395116:A:G, chr9:97232988:C:G, chr9:97397483:T:A, chr9:97234107:A:C, chr9:97219666:T:C, chr9:97234767:A:G, chr9:97395770:T:C, chr9:97234352:T:G, chr9:97396910:C:T, chr9:97395361:C:T, chr9:97289781:G:A, chr9:97219196:A:C, chr9:97390259:A:G, chr9:97243991:T:C, chr9:97354193:C:A, chr9:97354551:G:C, …
Beta	RPS26	ENSG00000197728	chr12:56084874:A:C	2	2.10571e-08	-0.553397	0.0815301	0.790261	chr12:56084874:A:C, chr12:55991020:G:A
Beta	XRRA1	ENSG00000166435	chr11:74871086:T:C	32	9.25793e-09	1.00864	0.143516	0.184102	chr11:74871086:T:C, chr11:74778024:C:T, chr11:74848436:C:T, chr11:74844011:C:T, chr11:74851333:C:T, chr11:74915321:G:A, chr11:74893549:A:G, chr11:74788779:G:A, chr11:74870974:T:C, chr11:74888549:C:T, chr11:74931506:G:A, chr11:74933260:C:T, chr11:74935168:T:C, chr11:74984130:T:G, chr11:74984167:A:G, chr11:75056565:G:T, chr11:75060433:T:C, chr11:74747001:G:A, chr11:74892136:G:A, chr11:74767007:T:C,…
Beta	ZNF667-AS1	ENSG00000166770	chr19:56482615:T:C	2	1.00481e-10	0.909415	0.108656	0.941572	chr19:56482615:T:C, chr19:56495046:A:G
