## Supplementary Table 13 for "Utilizing single-cell data for per-cell type eQTL mapping in the human pancreas"

### Sheet: Supp Table 13
cell_type	eGene	GeneID	top_variant	credible_set_size	top_variant_pval_nominal	top_variant_slope	top_variant_slope_se	top_variant_pip	variant_ids
Delta	ARL17B	ENSG00000228696	chr17:45736654:T:C	1053	1.41613e-10	1.19855	0.141151	0.270524	chr17:45736654:T:C, chr17:45745406:T:C, chr17:46131579:C:T, chr17:46132553:C:G, chr17:45908296:T:C, chr17:46013338:A:G, chr17:46088945:C:T, chr17:46103588:A:G, chr17:46103752:G:A, chr17:46104970:C:A, chr17:45992321:A:G, chr17:45854662:A:G, chr17:46088069:C:T, chr17:46088437:T:C, chr17:46104088:C:T, chr17:46104142:T:G, chr17:46104815:T:C, chr17:46165422:C:T, chr17:46126154:C:T, chr17:46748690:C:G,…
Delta	CTD-2651B20.3	ENSG00000259520	chr15:45278215:C:G	7	2.32649e-09	0.824881	0.108445	0.162844	chr15:45278215:C:G, chr15:45279011:C:G, chr15:45279855:C:A, chr15:45279856:G:C, chr15:45280210:A:G, chr15:45283291:A:G, chr15:45260942:A:G
Delta	GPC6	ENSG00000183098	chr13:93430078:G:C	18	4.71913e-10	1.10557	0.13636	0.147474	chr13:93430078:G:C, chr13:93457001:G:A, chr13:93425236:G:A, chr13:93427148:A:T, chr13:93446964:G:T, chr13:93429816:T:C, chr13:93426289:A:G, chr13:93433398:C:A, chr13:93439434:C:T, chr13:93449164:T:C, chr13:93430201:G:A, chr13:93435869:G:A, chr13:93433192:C:G, chr13:93433200:C:T, chr13:93433421:T:G, chr13:93462752:T:C, chr13:93412933:T:G, chr13:93453413:A:C
Delta	MAP3K3	ENSG00000198909	chr17:63304861:G:C	1598	1.82334e-08	-3.43766	0.493289	0.00433096	chr17:63304861:G:C, chr17:63305893:G:A, chr17:62937913:G:A, chr17:63140208:A:G, chr17:63225108:C:G, chr17:63366455:T:A, chr17:63187404:T:C, chr17:63225690:A:T, chr17:63227586:G:A, chr17:63334120:T:A, chr17:62930218:T:C, chr17:62998803:C:G, chr17:63005049:T:C, chr17:63039767:A:G, chr17:62805918:T:A, chr17:63164390:A:C, chr17:62974149:A:G, chr17:63444723:G:A, chr17:62988367:A:G, chr17:63020698:T:C,…
Delta	TMEM177	ENSG00000144120	chr2:119983091:C:G	14	1.71818e-08	1.1667	0.166977	0.133633	chr2:119983091:C:G, chr2:119987017:G:A, chr2:119991799:T:C, chr2:119998455:G:A, chr2:119999691:A:C, chr2:120006868:A:T, chr2:120009474:G:A, chr2:120007392:C:A, chr2:119993879:C:T, chr2:119997902:A:T, chr2:120003436:A:G, chr2:120008797:G:A, chr2:120012054:G:C, chr2:119986337:T:G
