## Supplementary Table 14 for "Utilizing single-cell data for per-cell type eQTL mapping in the human pancreas"

### Sheet: Supp Table 14
cell_type	eGene	GeneID	top_variant	credible_set_size	top_variant_pval_nominal	top_variant_slope	top_variant_slope_se	top_variant_pip	variant_ids
Gamma	ARL17B	ENSG00000228696	chr17:45592513:A:G	891	2.32601e-10	1.41827	0.161684	0.0492185	chr17:45592513:A:G, chr17:45592557:T:C, chr17:45592565:T:C, chr17:45746982:T:C, chr17:45747016:T:G, chr17:45885680:G:A, chr17:45922040:A:G, chr17:45937615:G:T, chr17:45937616:G:T, chr17:45945721:G:A, chr17:46015378:A:G, chr17:46015435:G:A, chr17:46022443:A:C, chr17:46084509:A:C, chr17:46004096:T:C, chr17:45875941:C:T, chr17:45868857:G:A, chr17:45959042:T:G, chr17:45753319:G:A, chr17:45628152:A:G,…
Gamma	RPS26	ENSG00000197728	chr12:56084874:A:C	1	1.05106e-08	-0.470666	0.0632845	0.999576	chr12:56084874:A:C
