## Supplementary Table 15 for "Utilizing single-cell data for per-cell type eQTL mapping in the human pancreas"

### Sheet: Supp Table 15
cell_type	eGene	GeneID	top_variant	credible_set_size	top_variant_pval_nominal	top_variant_slope	top_variant_slope_se	top_variant_pip	variant_ids	variant_ids_2_cont	variant_ids_3_cont
Acinar	AADACL2-AS1	ENSG00000242908	chr3:151788039:T:C	13	2.89943e-08	0.934641	0.13962	0.371359	chr3:151788039:T:C, chr3:151750447:C:T, chr3:151786965:A:C, chr3:151783396:T:C, chr3:151758344:T:C, chr3:151758449:C:T, chr3:151782050:G:A, chr3:151778832:G:A, chr3:151749588:T:C, chr3:151762544:G:T, chr3:151764261:C:T, chr3:151775603:A:G, chr3:151762231:C:T
Acinar	AC093375.1	ENSG00000226383	chr2:156260553:G:	1	4.43419e-09	-0.781399	0.107867	0.999535	chr2:156260553:G:
Acinar	AF131216.5	ENSG00000255020	chr8:11354572:A:G	59	2.92287e-08	0.824863	0.123264	0.12072	chr8:11354572:A:G, chr8:11344645:G:A, chr8:11328162:G:T, chr8:11348753:T:C, chr8:11349817:C:A, chr8:11336948:G:A, chr8:11336227:T:G, chr8:11353319:C:T, chr8:11349034:A:G, chr8:11349922:C:T, chr8:11355366:G:C, chr8:11334028:T:C, chr8:11327428:G:A, chr8:11333138:G:C, chr8:11345451:G:A, chr8:11345598:A:T, chr8:11348711:C:G, chr8:11348854:C:G, chr8:11353559:T:C, chr8:11340089:T:C, chr8:11355090:C:T, …
Acinar	AMOTL1	ENSG00000166025	chr11:95508915:C:T	1	3.73506e-07	-0.428159	0.0719889	0.988926	chr11:95508915:C:T
Acinar	ANAPC13	ENSG00000129055	chr3:134598397:G:A	93	2.09086e-07	-0.507946	0.0830349	0.143505	chr3:134598397:G:A, chr3:134606784:A:G, chr3:134483664:T:G, chr3:134522468:A:T, chr3:134542595:T:C, chr3:134563437:T:G, chr3:134572521:C:T, chr3:134481981:G:C, chr3:134488003:G:A, chr3:134571637:T:C, chr3:134511024:C:G, chr3:134512409:T:C, chr3:134533543:T:C, chr3:134572335:G:T, chr3:134577671:G:C, chr3:134501151:C:T, chr3:134493684:T:C, chr3:134524033:T:C, chr3:134526592:T:C, chr3:134549895:A:C,…
Acinar	APBA2	ENSG00000034053	chr15:28887868:C:T	19	2.60426e-07	-0.840793	0.138903	0.0943138	chr15:28887868:C:T, chr15:28887737:G:A, chr15:28887561:A:G, chr15:28887882:T:C, chr15:28887887:A:G, chr15:28887927:C:T, chr15:28888574:C:T, chr15:28887753:T:C, chr15:28888334:A:G, chr15:28887454:T:C, chr15:28888149:T:C, chr15:28883939:G:A, chr15:28892276:T:C, chr15:28891634:A:G, chr15:28891971:A:G, chr15:28892235:T:C, chr15:28891475:C:T, chr15:28891225:A:G, chr15:28892337:G:A
Acinar	ARL17B	ENSG00000228696	chr17:46038074:T:C	699	8.66713e-13	1.27176	0.129277	0.0654782	chr17:46038074:T:C, chr17:45863131:C:T, chr17:45779763:A:C, chr17:45904920:C:T, chr17:45962754:C:T, chr17:46068007:T:C, chr17:45958681:G:A, chr17:45639765:C:T, chr17:45632501:T:G, chr17:45632761:T:A, chr17:45740856:C:A, chr17:45741291:T:C, chr17:45741324:G:T, chr17:45776556:G:A, chr17:45779364:C:T, chr17:45866389:T:C, chr17:45883552:T:C, chr17:45888894:A:G, chr17:45888916:G:T, chr17:45889242:A:T,…
Acinar	ATF6	ENSG00000118217	chr1:161739329:C:T	1	6.4514e-09	-0.705967	0.0989583	0.994259	chr1:161739329:C:T
Acinar	ATHL1	ENSG00000142102	chr11:295343:G:A	2	1.11766e-07	0.86263	0.136921	0.824636	chr11:295343:G:A, chr11:286134:G:A
Acinar	C15orf57	ENSG00000128891	chr15:40568510:T:A	1644	0.000121485	-0.545485	0.12964	0.0477028	chr15:40568510:T:A, chr15:40684735:C:G, chr15:40556152:G:A, chr15:40541180:C:T, chr15:40469350:T:C, chr15:40507369:G:C, chr15:40499629:G:A, chr15:40491047:C:T, chr15:40350653:G:A, chr15:40482245:G:A, chr15:40473744:T:C, chr15:40594423:T:C, chr15:39828920:G:C, chr15:40253885:T:A, chr15:39998505:G:A, chr15:39817988:A:G, chr15:39818904:G:A, chr15:40633016:T:A, chr15:40600403:G:A, chr15:40634456:C:G,…	chr15:40074508:G:T, chr15:39756572:G:C, chr15:40339742:C:T, chr15:39893106:A:T, chr15:39775040:C:G, chr15:40991924:T:C
Acinar	C2orf74	ENSG00000237651	chr2:61136061:C:T	11	7.98578e-08	0.852834	0.13329	0.218545	chr2:61136061:C:T, chr2:61145163:C:G, chr2:61150884:A:G, chr2:61149873:G:A, chr2:61155202:C:A, chr2:61160119:C:G, chr2:61138677:C:T, chr2:61152398:A:G, chr2:61173681:G:A, chr2:61157771:T:C, chr2:61163370:A:T
Acinar	CAV2	ENSG00000105971	chr7:116527154:C:T	2	1.70327e-08	0.73578	0.107419	0.716893	chr7:116527154:C:T, chr7:116527390:A:T
Acinar	CCZ1B	ENSG00000146574	chr7:6846984:G:C	2	2.9041e-08	-0.775721	0.115888	0.831404	chr7:6846984:G:C, chr7:6845133:A:C
Acinar	CMTM6	ENSG00000091317	chr3:32379072:T:C	3335	6.6892e-05	0.673014	0.153146	0.020932	chr3:32379072:T:C, chr3:32993644:C:T, chr3:31670678:T:C, chr3:32021957:G:C, chr3:32996691:A:G, chr3:32016274:T:G, chr3:32010168:C:G, chr3:32856713:G:A, chr3:32010957:T:G, chr3:32013256:G:A, chr3:33038701:C:T, chr3:33039057:C:T, chr3:32013113:C:T, chr3:32246016:C:T, chr3:32988065:T:A, chr3:33001711:C:A, chr3:33041292:C:G, chr3:32014345:T:C, chr3:32021149:T:C, chr3:32993106:G:A, chr3:33007945:T:C, …	chr3:32380519:G:T, chr3:32277296:G:C, chr3:32511618:G:A, chr3:32268638:C:T, chr3:32186925:C:T, chr3:31850936:T:C, chr3:32087587:G:A, chr3:32107105:A:G, chr3:33401483:T:C, chr3:33160132:C:T, chr3:33495748:G:A, chr3:31583380:A:G, chr3:31592987:G:A, chr3:32844491:G:C, chr3:33007169:A:T, chr3:33007326:G:A, chr3:32195967:G:A, chr3:31953212:C:T, chr3:31857290:T:G, chr3:32461076:G:T, chr3:32993755:C:T, …
Acinar	CTD-2651B20.3	ENSG00000259520	chr15:45254895:C:T	8	3.88798e-11	0.871654	0.100686	0.422981	chr15:45254895:C:T, chr15:45276164:G:A, chr15:45275673:T:C, chr15:45286984:T:C, chr15:45285585:C:A, chr15:45282864:T:C, chr15:45279874:A:G, chr15:45264631:A:G
Acinar	CTNNAL1	ENSG00000119326	chr9:109818556:A:C	4149	8.70825e-06	0.74359	0.14823	0.0729878	chr9:109818556:A:C, chr9:108068433:G:C, chr9:108071193:C:A, chr9:108069091:C:G, chr9:108069178:A:G, chr9:109634531:T:C, chr9:108234282:C:T, chr9:108068386:C:T, chr9:108254913:C:T, chr9:108067799:G:A, chr9:108067894:C:G, chr9:108067987:C:T, chr9:108069335:G:A, chr9:108069365:T:C, chr9:109809170:A:G, chr9:109636474:A:G, chr9:108069249:T:C, chr9:108069503:G:C, chr9:108254028:T:C, chr9:108254457:C:G,…	chr9:108982491:A:C, chr9:109671501:T:C, chr9:109203306:C:T, chr9:108071688:T:G, chr9:108966337:T:C, chr9:109954986:A:C, chr9:108107173:G:A, chr9:108453316:T:C, chr9:109210696:G:A, chr9:108449103:T:C, chr9:108373826:T:C, chr9:109661449:G:T, chr9:109667465:C:T, chr9:109678513:G:A, chr9:108825679:T:C, chr9:108825721:T:C, chr9:108839215:G:C, chr9:108839303:A:G, chr9:108840612:G:A, chr9:108851521:T:C,…	chr9:108549109:A:G, chr9:108880721:G:A, chr9:108885301:A:C, chr9:108885536:A:C, chr9:108896074:A:G, chr9:108896117:C:T, chr9:108148875:G:A, chr9:108509580:C:T, chr9:108424266:G:A, chr9:108516662:G:T, chr9:108787557:G:A, chr9:108787791:C:T, chr9:108787794:G:A, chr9:109665984:G:A, chr9:109415225:C:T, chr9:109737038:G:A, chr9:109001990:C:T, chr9:108102020:C:G, chr9:109476949:C:T, chr9:108904671:T:C,…
Acinar	CYP4F11	ENSG00000171903	chr19:15934939:G:A	1	3.4304e-09	-0.701124	0.0957881	0.993578	chr19:15934939:G:A
Acinar	DDX11	ENSG00000013573	chr12:31077494:T:G	50	3.81618e-07	-0.609099	0.10252	0.144392	chr12:31077494:T:G, chr12:31071606:C:T, chr12:31103434:G:T, chr12:31072410:A:G, chr12:31072451:C:T, chr12:31072477:G:A, chr12:31077486:T:C, chr12:31077859:A:G, chr12:31071917:G:C, chr12:31072905:T:C, chr12:31075804:G:A, chr12:31072279:A:G, chr12:31076551:C:G, chr12:31077366:G:C, chr12:31071731:G:C, chr12:31072075:G:C, chr12:31072165:C:A, chr12:31072296:T:C, chr12:31072540:A:G, chr12:31076383:T:C,…
Acinar	DNAH7	ENSG00000118997	chr2:196039422:A:C	4	9.1131e-09	0.70636	0.100439	0.829951	chr2:196039422:A:C, chr2:196046626:C:G, chr2:196065621:G:A, chr2:196071266:T:C
Acinar	DNAJC15	ENSG00000120675	chr13:43024186:C:G	9	4.75149e-08	-0.604403	0.0922764	0.878919	chr13:43024186:C:G, chr13:43026092:G:A, chr13:43023844:G:A, chr13:43024571:G:C, chr13:43024708:C:A, chr13:43027910:A:G, chr13:43027398:C:T, chr13:43027734:G:T, chr13:43027969:T:C
Acinar	ELP5	ENSG00000170291	chr17:7230810:A:G	1	9.77273e-10	-1.00589	0.130803	0.999751	chr17:7230810:A:G
Acinar	GPC6	ENSG00000183098	chr13:93458863:G:A	12	1.2118e-09	1.10623	0.145052	0.397015	chr13:93458863:G:A, chr13:93430201:G:A, chr13:93441641:G:T, chr13:93435869:G:A, chr13:93405539:T:C, chr13:93405617:C:G, chr13:93433556:G:A, chr13:93412933:T:G, chr13:93462752:T:C, chr13:93439434:C:T, chr13:93430078:G:C, chr13:93457001:G:A
Acinar	GSTT2B	ENSG00000133433	chr22:23924539:T:C	6	3.35277e-08	-0.802476	0.120642	0.366053	chr22:23924539:T:C, chr22:23924644:G:C, chr22:23924680:G:A, chr22:23927272:G:T, chr22:23913021:G:A, chr22:23923472:C:T
Acinar	HPS1	ENSG00000107521	chr10:98396356:G:A	1	3.18301e-07	-0.595632	0.0993652	0.971078	chr10:98396356:G:A
Acinar	IQCB1	ENSG00000173226	chr3:121787350:G:T	45	1.52247e-08	0.589687	0.0856795	0.139241	chr3:121787350:G:T, chr3:121813792:A:G, chr3:121813068:G:C, chr3:121815338:A:G, chr3:121761528:A:G, chr3:121767833:C:T, chr3:121785890:T:C, chr3:121833645:G:C, chr3:121825244:G:A, chr3:121786517:T:C, chr3:121770148:C:G, chr3:121766392:G:A, chr3:121776210:T:C, chr3:121778624:C:G, chr3:121778655:C:T, chr3:121783014:C:T, chr3:121783077:A:G, chr3:121803131:C:T, chr3:121821169:T:C, chr3:121830933:G:A,…
Acinar	KANSL1-AS1	ENSG00000214401	chr17:45628390:G:C	1182	2.09828e-09	0.976392	0.130808	0.0374697	chr17:45628390:G:C, chr17:45854683:C:T, chr17:46080616:A:T, chr17:46080626:T:C, chr17:46000484:G:A, chr17:46000485:T:A, chr17:45882386:A:T, chr17:45993928:T:C, chr17:45641777:A:G, chr17:45640970:T:C, chr17:45887389:C:T, chr17:45947294:G:C, chr17:45589454:G:A, chr17:45896988:G:A, chr17:45663601:C:T, chr17:45701314:T:A, chr17:45663490:C:T, chr17:46014520:C:T, chr17:45868857:G:A, chr17:46016598:T:C,…
Acinar	LINC00910	ENSG00000188825	chr17:43367777:G:A	35	7.54462e-07	0.663937	0.115639	0.561654	chr17:43367777:G:A, chr17:43338690:T:C, chr17:43348371:C:T, chr17:43365383:A:G, chr17:43350035:A:C, chr17:43334882:A:C, chr17:43357824:C:T, chr17:43351298:G:A, chr17:43339745:A:T, chr17:43347551:C:G, chr17:43338154:A:G, chr17:43358297:C:T, chr17:43331213:A:G, chr17:43326343:C:T, chr17:43333092:C:T, chr17:43342667:A:G, chr17:43325961:C:G, chr17:43336657:A:G, chr17:43325506:T:C, chr17:43323834:G:T,…
Acinar	MCOLN2	ENSG00000153898	chr1:85013513:C:T	26	1.09252e-08	0.882203	0.126397	0.23064	chr1:85013513:C:T, chr1:84973376:G:A, chr1:84973464:G:A, chr1:84976697:T:C, chr1:84989993:T:G, chr1:84996263:A:G, chr1:84956378:C:T, chr1:84960023:A:G, chr1:84970779:A:T, chr1:84975368:C:T, chr1:85036254:T:C, chr1:85026913:C:T, chr1:85032129:A:G, chr1:85043600:G:A, chr1:85040014:G:A, chr1:84985043:C:T, chr1:85057715:A:C, chr1:84999492:A:T, chr1:85008717:T:C, chr1:85073554:C:G, chr1:84993575:G:T, …
Acinar	MXRA7	ENSG00000182534	chr17:76664768:G:C	1088	1.98754e-08	1.28138	0.188313	0.767472	chr17:76664768:G:C, chr17:76668420:T:C, chr17:76668438:G:T, chr17:76716804:G:A, chr17:76702483:G:A, chr17:77324316:A:G, chr17:76714701:C:A, chr17:76929778:C:T, chr17:76939686:T:C, chr17:77321306:G:T, chr17:76929439:A:G, chr17:77316423:T:C, chr17:76941999:A:G, chr17:76710142:T:C, chr17:76710259:A:T, chr17:77315152:C:T, chr17:77578527:A:G, chr17:77579138:T:G, chr17:77314660:C:T, chr17:77166254:G:C,…
Acinar	MYADM	ENSG00000179820	chr19:53404560:T:C	1997	1.70216e-07	1.10938	0.179588	0.357475	chr19:53404560:T:C, chr19:53403673:G:A, chr19:53419034:T:C, chr19:53401212:T:C, chr19:53409295:T:C, chr19:53413399:T:C, chr19:53478750:T:C, chr19:53249942:A:G, chr19:53547339:C:A, chr19:53101472:T:C, chr19:53445841:A:G, chr19:53216295:G:A, chr19:53484035:T:C, chr19:53449769:G:A, chr19:53449782:T:G, chr19:53230323:C:T, chr19:53250178:A:G, chr19:53250120:T:C, chr19:53225122:T:C, chr19:53242810:T:A,…	chr19:53346497:G:A, chr19:53303134:G:C, chr19:53149763:A:T, chr19:54652454:C:T, chr19:54573499:A:G, chr19:54572689:A:T, chr19:53092506:G:A, chr19:52894439:C:T, chr19:53384261:A:G, chr19:53365726:C:G, chr19:53115445:C:T, chr19:53005329:T:A, chr19:54519553:G:A, chr19:54622451:C:T, chr19:52871731:A:G, chr19:54634655:C:G, chr19:52891866:C:A, chr19:54595978:C:A, chr19:52891869:G:T, chr19:54492322:C:T,…
Acinar	NUDT14	ENSG00000183828	chr14:105180133:C:T	3	1.00136e-11	0.74962	0.0826257	0.438727	chr14:105180133:C:T, chr14:105182269:G:A, chr14:105182271:T:C
Acinar	OXSM	ENSG00000151093	chr3:26212099:G:A	3127	1.90977e-07	-1.70542	0.277587	0.0138157	chr3:26212099:G:A, chr3:26222337:T:A, chr3:26207500:G:T, chr3:25328551:A:G, chr3:26216828:A:G, chr3:26216872:A:C, chr3:26218990:G:A, chr3:26204148:C:T, chr3:26216050:G:A, chr3:26209295:C:G, chr3:26209399:A:G, chr3:26202284:C:G, chr3:26202309:A:G, chr3:25325396:C:G, chr3:25329404:A:G, chr3:25322798:A:G, chr3:25330111:G:A, chr3:25330121:G:C, chr3:25325242:T:C, chr3:25328203:G:A, chr3:25329603:A:T, …	chr3:24830501:A:T, chr3:26496798:A:G, chr3:25686537:T:C, chr3:25457489:G:A, chr3:25425664:C:T, chr3:25457961:G:A, chr3:25458034:G:A, chr3:26574920:A:G, chr3:26573875:G:A, chr3:26573879:C:T, chr3:26573880:A:G, chr3:25327094:G:A, chr3:25327176:A:G, chr3:25663748:A:G, chr3:26530176:G:A, chr3:26502624:G:A, chr3:25458617:T:C, chr3:25458647:A:G, chr3:25055644:G:A, chr3:25888561:C:G, chr3:25041413:G:T, …
Acinar	REEP1	ENSG00000068615	chr2:86356069:T:C	173	1.80783e-07	-0.918604	0.14913	0.161644	chr2:86356069:T:C, chr2:86342281:A:G, chr2:86342298:T:C, chr2:86345398:C:T, chr2:86345157:G:C, chr2:86352562:T:G, chr2:86344292:G:A, chr2:86349102:A:G, chr2:86285865:G:A, chr2:86291126:A:C, chr2:86416574:G:A, chr2:86416610:G:A, chr2:86416646:G:C, chr2:86428339:G:T, chr2:86418339:C:T, chr2:86427768:C:T, chr2:86427237:T:C, chr2:86422646:G:A, chr2:86629399:G:C, chr2:86419316:G:A, chr2:86422624:T:C, …
Acinar	RP1-40E16.12	ENSG00000272277	chr6:3066769:G:A	4	3.93124e-09	-0.673524	0.092524	0.357935	chr6:3066769:G:A, chr6:3060031:C:G, chr6:3055518:C:T, chr6:3071766:T:C
Acinar	RP11-108M9.4	ENSG00000238142	chr1:16523518:T:C	2	1.8956e-08	0.473335	0.0694205	0.917926	chr1:16523518:T:C, chr1:16523165:G:C
Acinar	RP11-678G14.2	ENSG00000268081	chr19:21597988:C:G	12	5.71888e-08	-0.753694	0.116028	0.177035	chr19:21597988:C:G, chr19:21593850:C:G, chr19:21598210:C:A, chr19:21576638:C:T, chr19:21599172:G:T, chr19:21597153:T:C, chr19:21596713:G:C, chr19:21596957:A:G, chr19:21582632:C:A, chr19:21598200:G:A, chr19:21598416:G:C, chr19:21598316:G:A
Acinar	RP11-711K1.8	ENSG00000275119	chr12:11197057:A:G	28	6.28149e-08	-0.592391	0.091582	0.219579	chr12:11197057:A:G, chr12:11191389:A:G, chr12:11178495:T:C, chr12:11196542:T:C, chr12:11191466:G:T, chr12:11186351:A:G, chr12:11186414:T:A, chr12:10986084:C:T, chr12:11196653:G:C, chr12:11194291:A:G, chr12:11186144:C:T, chr12:11189667:T:C, chr12:11191715:C:T, chr12:11185983:T:G, chr12:11195814:C:T, chr12:11198000:A:C, chr12:11165893:C:T, chr12:11166921:C:A, chr12:11177646:C:G, chr12:11194530:T:C,…
Acinar	RP3-508I15.14	ENSG00000225450	chr22:38366605:C:A	673	1.00797e-06	1.10278	0.194965	0.169874	chr22:38366605:C:A, chr22:38373823:C:T, chr22:38349769:T:C, chr22:38349806:G:C, chr22:38993658:T:G, chr22:38389693:G:A, chr22:38370677:T:C, chr22:38357574:A:C, chr22:38370622:G:A, chr22:38352499:G:A, chr22:38378747:A:G, chr22:38424590:G:C, chr22:38360666:G:A, chr22:38357951:C:G, chr22:38430418:G:A, chr22:38400808:T:C, chr22:39554167:T:G, chr22:38955032:C:T, chr22:39495338:C:G, chr22:39580181:C:T,…
Acinar	RPS26	ENSG00000197728	chr12:56084874:A:C	1	1.28047e-12	-0.649298	0.0668416	0.999946	chr12:56084874:A:C
Acinar	SDHAF2	ENSG00000167985	chr11:60841366:T:C	2243	0.000145795	-0.726616	0.175088	0.0124289	chr11:60841366:T:C, chr11:61733015:C:T, chr11:61734120:A:G, chr11:60827422:G:A, chr11:61722461:G:A, chr11:61980797:C:T, chr11:62302067:G:A, chr11:62311141:A:T, chr11:62312422:T:C, chr11:62287596:G:T, chr11:61979317:A:G, chr11:61532824:G:A, chr11:61717509:C:A, chr11:62289561:A:G, chr11:60770105:T:C, chr11:62313385:C:T, chr11:61012356:C:A, chr11:61720472:G:A, chr11:61718495:C:G, chr11:62301660:G:A,…	chr11:60873007:C:A, chr11:61946118:A:G, chr11:60692846:T:C, chr11:60868238:A:G, chr11:61153622:C:T, chr11:62193355:T:C, chr11:62127628:T:C, chr11:62193337:C:A, chr11:61859449:G:T, chr11:60912882:G:C, chr11:60929690:G:A, chr11:60930993:G:A, chr11:60449276:C:T, chr11:60820763:C:T, chr11:60547909:C:T, chr11:62179110:T:A, chr11:62176404:G:T, chr11:60890046:C:T, chr11:60900435:A:G, chr11:60903374:C:T,…
Acinar	SH3BGR	ENSG00000185437	chr21:39425680:C:T	47	2.4568e-08	0.737923	0.109442	0.28317	chr21:39425680:C:T, chr21:39437439:C:T, chr21:39425814:C:T, chr21:39415474:C:G, chr21:39433591:T:C, chr21:39440015:T:G, chr21:39441855:T:C, chr21:39455656:G:A, chr21:39458135:A:G, chr21:39451507:A:T, chr21:39450562:A:G, chr21:39458350:A:T, chr21:39458544:G:A, chr21:39426311:C:T, chr21:39433011:A:C, chr21:39442400:A:G, chr21:39442679:C:T, chr21:39448275:T:C, chr21:39437844:C:T, chr21:39439062:T:C,…
Acinar	SH3YL1	ENSG00000035115	chr2:286756:C:G	10	7.99035e-10	-0.896879	0.115728	0.444913	chr2:286756:C:G, chr2:243929:G:A, chr2:269679:C:T, chr2:277003:A:G, chr2:221981:C:T, chr2:212548:C:T, chr2:268293:A:G, chr2:254215:G:A, chr2:262335:A:G, chr2:274672:C:G
Acinar	SLC22A31	ENSG00000259803	chr16:89182893:T:C	28	7.87493e-09	1.32342	0.187042	0.300439	chr16:89182893:T:C, chr16:89198052:C:T, chr16:89197759:C:T, chr16:89202660:C:G, chr16:89110470:G:A, chr16:89104566:G:T, chr16:89105136:A:G, chr16:89098132:G:A, chr16:89104448:C:T, chr16:89104453:C:T, chr16:89100016:T:C, chr16:89102797:C:G, chr16:89123504:C:T, chr16:89104610:C:G, chr16:89100199:C:G, chr16:89115887:G:A, chr16:89115696:A:G, chr16:89126307:C:T, chr16:89115810:A:G, chr16:89112365:A:G,…
Acinar	SMDT1	ENSG00000183172	chr22:42119633:G:C	25	3.78774e-09	-0.7013	0.0961951	0.334055	chr22:42119633:G:C, chr22:42088462:G:A, chr22:42069937:G:A, chr22:42122422:G:A, chr22:42080750:A:C, chr22:42108675:A:G, chr22:42117820:G:C, chr22:42119736:C:A, chr22:42119745:C:T, chr22:42114998:A:C, chr22:42110077:C:G, chr22:42108914:G:A, chr22:42110366:C:T, chr22:42118186:T:C, chr22:42096059:G:A, chr22:42079564:A:G, chr22:42096358:C:G, chr22:42080766:A:T, chr22:42123211:T:C, chr22:42138591:C:T,…
Acinar	SNHG17	ENSG00000196756	chr20:38414850:A:G	24	1.64243e-08	1.08987	0.158866	0.229451	chr20:38414850:A:G, chr20:38422361:A:G, chr20:38435993:G:A, chr20:38422313:C:A, chr20:38419488:T:A, chr20:38401547:G:A, chr20:38434992:C:G, chr20:38404935:T:C, chr20:38415226:C:T, chr20:38412870:A:G, chr20:38434831:G:A, chr20:38433940:C:T, chr20:38400365:C:T, chr20:38414348:G:A, chr20:38430801:G:T, chr20:38424935:T:C, chr20:38438477:G:A, chr20:38437497:A:G, chr20:38421231:C:T, chr20:38438846:G:A,…
Acinar	SNHG5	ENSG00000203875	chr6:85548896:G:A	23	2.42559e-07	0.594315	0.0978482	0.112375	chr6:85548896:G:A, chr6:85428170:C:T, chr6:85471208:A:G, chr6:85479802:T:C, chr6:85471014:A:C, chr6:85511868:A:T, chr6:85582217:G:A, chr6:85513598:T:C, chr6:85522992:G:A, chr6:85447701:G:A, chr6:85615914:C:T, chr6:85439443:C:G, chr6:85442190:G:A, chr6:85588345:A:G, chr6:85625432:A:T, chr6:85643903:A:G, chr6:85643904:A:C, chr6:85666868:G:A, chr6:85524666:C:T, chr6:85526898:G:A, chr6:85530429:G:A, …
Acinar	TPM1	ENSG00000140416	chr15:62885180:G:A	3	3.14981e-13	0.93264	0.0917901	0.62009	chr15:62885180:G:A, chr15:62884816:T:C, chr15:62881567:A:G
Acinar	TRAK1	ENSG00000182606	chr3:42153725:C:T	104	1.84265e-07	-0.744158	0.120919	0.928027	chr3:42153725:C:T, chr3:42209837:C:T, chr3:42207687:G:A, chr3:42193266:C:A, chr3:42206781:T:C, chr3:42211432:G:C, chr3:42187247:G:A, chr3:42212172:C:T, chr3:42179385:C:T, chr3:42181796:C:G, chr3:42215025:G:A, chr3:42161836:A:G, chr3:42184946:C:G, chr3:42177700:G:C, chr3:42165240:G:C, chr3:42225341:C:A, chr3:42176603:G:C, chr3:42182856:T:C, chr3:42182927:A:C, chr3:42180302:A:C, chr3:42175999:G:A, …
Acinar	WARS2	ENSG00000116874	chr1:119265128:A:G	2746	3.28242e-07	-1.19236	0.199213	0.157113	chr1:119265128:A:G, chr1:119281823:G:A, chr1:119258916:A:G, chr1:119262139:T:A, chr1:119277362:G:A, chr1:119284614:A:T, chr1:119276813:C:T, chr1:119289579:G:A, chr1:119259311:G:A, chr1:119260988:T:C, chr1:119220917:G:T, chr1:119253266:C:A, chr1:119254587:C:G, chr1:119280288:C:T, chr1:119283885:C:T, chr1:119261866:C:G, chr1:118914781:G:A, chr1:119036456:C:T, chr1:119261927:G:A, chr1:118970821:T:C,…	chr1:119565829:G:A, chr1:119019934:A:T, chr1:118543176:C:G, chr1:118561708:G:T, chr1:118804746:A:C, chr1:119930443:A:G, chr1:119976376:G:A, chr1:118408674:T:C, chr1:118503153:T:C, chr1:118705848:G:A, chr1:119678014:C:A, chr1:119903440:T:C, chr1:119543977:T:C, chr1:118653737:A:G, chr1:118560216:T:C, chr1:118428827:G:A, chr1:118804127:A:G, chr1:118605616:G:A, chr1:119212175:G:T, chr1:119113274:A:C,…
Acinar	WEE2-AS1	ENSG00000228775	chr7:141779930:A:G	127	2.3679e-07	0.75381	0.123964	0.106518	chr7:141779930:A:G, chr7:141775254:T:C, chr7:141758504:T:C, chr7:141742852:A:G, chr7:141740107:G:C, chr7:141755793:G:A, chr7:141760958:A:G, chr7:141764114:T:C, chr7:141818031:T:C, chr7:141844082:G:A, chr7:141773566:A:G, chr7:141735636:T:C, chr7:141758621:C:A, chr7:141765563:T:C, chr7:141804804:C:T, chr7:141877386:A:G, chr7:141756606:G:A, chr7:141743011:C:T, chr7:141759343:G:A, chr7:141762938:G:A,…
Acinar	XRRA1	ENSG00000166435	chr11:74778024:C:T	17	2.15306e-09	0.960446	0.128803	0.15189	chr11:74778024:C:T, chr11:74893549:A:G, chr11:74788779:G:A, chr11:74870974:T:C, chr11:74888549:C:T, chr11:74931506:G:A, chr11:74933260:C:T, chr11:74935168:T:C, chr11:74984130:T:G, chr11:74984167:A:G, chr11:74748310:C:A, chr11:74747001:G:A, chr11:74892136:G:A, chr11:74858894:G:A, chr11:74871086:T:C, chr11:74851333:C:T, chr11:74844011:C:T
Acinar	ZDHHC23	ENSG00000184307	chr3:113328587:G:T	1991	3.85325e-07	2.0206	0.340258	0.00759353	chr3:113328587:G:T, chr3:113330423:T:A, chr3:113877479:T:C, chr3:114545439:C:T, chr3:113354235:C:T, chr3:113089635:C:T, chr3:113214456:G:A, chr3:113338437:A:G, chr3:113346526:G:T, chr3:113346561:G:A, chr3:113372488:C:A, chr3:113372532:G:A, chr3:113377598:T:C, chr3:113379998:C:G, chr3:113379999:A:C, chr3:113229485:C:T, chr3:113311715:C:G, chr3:113321283:G:A, chr3:113348232:G:T, chr3:113376787:A:G,…	chr3:113299857:G:A, chr3:113435355:A:G, chr3:114173066:A:G, chr3:113481779:C:G, chr3:113122038:A:G, chr3:113254270:A:G, chr3:113191861:G:A, chr3:113701956:A:G, chr3:113470038:C:T, chr3:112990186:T:C, chr3:113935537:C:T, chr3:113565315:G:T, chr3:114175733:T:C, chr3:114160557:G:A, chr3:113569583:G:A, chr3:113846182:T:C, chr3:113162014:C:T, chr3:113603575:G:A, chr3:113427850:T:C, chr3:114108239:T:C,…
Acinar	ZNF749	ENSG00000186230	chr19:57438168:T:C	1	1.06054e-11	0.955143	0.105485	0.967228	chr19:57438168:T:C
