## Supplementary Table 16 for "Utilizing single-cell data for per-cell type eQTL mapping in the human pancreas"

### Sheet: Supp Table 16
cell_type	eGene	GeneID	top_variant	credible_set_size	top_variant_pval_nominal	top_variant_slope	top_variant_slope_se	top_variant_pip	variant_ids	variant_ids_2_cont
Ductal	ARL17B	ENSG00000228696	chr17:45592499:G:A	1228	1.11417e-11	1.66386	0.180011	0.0497607	chr17:45592499:G:A, chr17:46205410:G:A, chr17:45495530:T:G, chr17:45701314:T:A, chr17:45896988:G:A, chr17:45589454:G:A, chr17:46000484:G:A, chr17:46000485:T:A, chr17:45854683:C:T, chr17:46080616:A:T, chr17:46080626:T:C, chr17:45868857:G:A, chr17:45959042:T:G, chr17:45746982:T:C, chr17:45948522:C:A, chr17:46082189:C:A, chr17:46016130:A:G, chr17:45652018:G:A, chr17:45652066:C:T, chr17:45674061:T:C,…
Ductal	DNAJC15	ENSG00000120675	chr13:43039322:A:T	5	3.53229e-09	-0.920483	0.123863	0.791541	chr13:43039322:A:T, chr13:43037938:A:G, chr13:43042078:T:G, chr13:43042837:T:A, chr13:43034803:G:T
Ductal	ELP5	ENSG00000170291	chr17:7230810:A:G	1	4.52924e-08	-0.904174	0.135853	0.950971	chr17:7230810:A:G
Ductal	FBLN5	ENSG00000140092	chr14:91224461:G:T	3259	7.3823e-08	1.54953	0.2381	0.0799055	chr14:91224461:G:T, chr14:91223972:C:T, chr14:91415407:C:T, chr14:92122763:T:C, chr14:91921948:C:T, chr14:92122573:T:A, chr14:92536034:T:C, chr14:91924276:A:G, chr14:92114181:G:A, chr14:92114038:A:G, chr14:91415043:C:T, chr14:92114170:T:C, chr14:92665202:G:A, chr14:91903248:C:T, chr14:92635602:A:C, chr14:92876497:A:G, chr14:92878486:A:G, chr14:91922370:A:G, chr14:92116657:C:T, chr14:91923028:G:A,…	chr14:91395479:G:A, chr14:92227842:T:G, chr14:91454369:A:C, chr14:92231656:A:G, chr14:92343511:A:G, chr14:92168413:A:T, chr14:92348860:C:T, chr14:92349939:C:T, chr14:92548626:T:C, chr14:92543366:T:C, chr14:92362470:G:A, chr14:91913776:C:A, chr14:92810996:A:G, chr14:91920462:G:A, chr14:92475766:G:C, chr14:91943755:T:C, chr14:92228146:T:C, chr14:92225035:G:A, chr14:92225058:A:G, chr14:92356675:C:T,…
Ductal	GBP3	ENSG00000117226	chr1:89015900:C:T	18	1.45545e-07	-0.786757	0.124823	0.128359	chr1:89015900:C:T, chr1:89031622:G:A, chr1:89030662:G:A, chr1:88990976:C:G, chr1:89009547:T:G, chr1:89029028:T:C, chr1:89035839:T:C, chr1:89040410:G:A, chr1:89033890:A:G, chr1:89026518:C:T, chr1:89009452:C:T, chr1:89006209:C:T, chr1:89019515:C:T, chr1:89001559:C:G, chr1:89007492:T:C, chr1:88995265:C:T, chr1:89024232:A:G, chr1:89034843:G:T
Ductal	GPC6	ENSG00000183098	chr13:93458863:G:A	48	6.9346e-08	1.0623	0.16276	0.243057	chr13:93458863:G:A, chr13:93441641:G:T, chr13:93433556:G:A, chr13:93405617:C:G, chr13:93435869:G:A, chr13:93430201:G:A, chr13:93425236:G:A, chr13:93439434:C:T, chr13:93462752:T:C, chr13:93405539:T:C, chr13:93455508:A:G, chr13:93427148:A:T, chr13:93449164:T:C, chr13:93430078:G:C, chr13:93412933:T:G, chr13:93446963:T:G, chr13:93446964:G:T, chr13:93457001:G:A, chr13:93453413:A:C, chr13:93426289:A:G,…
Ductal	KANSL1	ENSG00000120071	chr17:46111398:T:C	1122	1.32586e-07	0.825765	0.13043	0.00571114	chr17:46111398:T:C, chr17:46131579:C:T, chr17:46132553:C:G, chr17:46126154:C:T, chr17:45917282:C:T, chr17:46101473:T:C, chr17:46784796:G:A, chr17:46126047:C:T, chr17:45589540:G:C, chr17:45859738:G:A, chr17:45905537:A:G, chr17:45910839:A:G, chr17:45760080:C:G, chr17:46108886:G:A, chr17:46101518:G:A, chr17:45882957:A:G, chr17:45882959:T:C, chr17:45883446:A:T, chr17:46782655:C:T, chr17:45950155:G:T,…
Ductal	KANSL1-AS1	ENSG00000214401	chr17:45630482:G:T	920	5.8411e-10	1.17904	0.147626	0.0244419	chr17:45630482:G:T, chr17:46205410:G:A, chr17:45946154:T:G, chr17:45940575:G:T, chr17:46076241:T:A, chr17:46076260:C:T, chr17:45980505:T:C, chr17:45871367:C:T, chr17:45947196:G:T, chr17:45630253:C:A, chr17:46108886:G:A, chr17:45646879:G:A, chr17:45969850:T:G, chr17:45980507:A:C, chr17:46059211:A:C, chr17:46101473:T:C, chr17:45639519:A:G, chr17:45691361:G:A, chr17:45864110:A:C, chr17:45864125:A:G,…
Ductal	LINC00960	ENSG00000242516	chr3:75822329:G:A	25	3.9273e-11	-1.11346	0.125996	0.233926	chr3:75822329:G:A, chr3:75849756:T:C, chr3:75877810:C:T, chr3:75783043:G:A, chr3:75803620:G:A, chr3:75812052:A:G, chr3:75814403:T:C, chr3:75816382:G:C, chr3:75816596:G:A, chr3:75808533:T:C, chr3:75868226:C:T, chr3:75869718:G:A, chr3:75867792:A:G, chr3:75767731:T:C, chr3:75842824:T:C, chr3:75873904:A:C, chr3:75877230:C:T, chr3:75853208:C:A, chr3:75805248:A:T, chr3:75855756:G:A, chr3:75854710:C:T, …
Ductal	PSMA1	ENSG00000129084	chr11:15136563:A:G	1	8.42347e-09	1.05473	0.147186	0.99308	chr11:15136563:A:G
Ductal	RNF144B	ENSG00000137393	chr6:18399519:T:C	2	3.85336e-09	-1.15988	0.156639	0.946072	chr6:18399519:T:C, chr6:18354532:A:G
Ductal	RPS26	ENSG00000197728	chr12:56084874:A:C	3	1.42418e-07	-0.446193	0.0707175	0.794589	chr12:56084874:A:C, chr12:55991020:G:A, chr12:56018703:T:G
Ductal	SH3YL1	ENSG00000035115	chr2:239969:C:T	19	2.37073e-08	-0.778122	0.113569	0.469988	chr2:239969:C:T, chr2:285471:G:A, chr2:277003:A:G, chr2:267367:G:T, chr2:228088:G:A, chr2:226933:A:G, chr2:271797:G:A, chr2:227201:C:T, chr2:227066:G:A, chr2:173602:C:T, chr2:230912:A:C, chr2:211317:C:T, chr2:268293:A:G, chr2:262335:A:G, chr2:268191:G:T, chr2:243929:G:A, chr2:286756:C:G, chr2:212548:C:T, chr2:254215:G:A
Ductal	SNHG17	ENSG00000196756	chr20:38430706:T:C	1336	6.54951e-08	1.22662	0.18744	0.100572	chr20:38430706:T:C, chr20:38422106:G:A, chr20:38422313:C:A, chr20:38420312:A:G, chr20:38430801:G:T, chr20:38419488:T:A, chr20:38433940:C:T, chr20:38424935:T:C, chr20:38426138:T:C, chr20:38426372:G:A, chr20:38430252:T:C, chr20:38430427:C:T, chr20:38421231:C:T, chr20:38422170:C:T, chr20:38431106:G:T, chr20:38438846:G:A, chr20:38438477:G:A, chr20:38435993:G:A, chr20:38422361:A:G, chr20:38434992:C:G,…
Ductal	SNHG5	ENSG00000203875	chr6:85548896:G:A	15	3.27704e-08	0.774462	0.114676	0.171282	chr6:85548896:G:A, chr6:85615914:C:T, chr6:85588345:A:G, chr6:85625432:A:T, chr6:85666868:G:A, chr6:85643903:A:G, chr6:85643904:A:C, chr6:85524666:C:T, chr6:85526898:G:A, chr6:85530429:G:A, chr6:85553837:T:C, chr6:85634578:G:A, chr6:85511868:A:T, chr6:85592316:A:G, chr6:85513598:T:C
Ductal	TSPAN15	ENSG00000099282	chr10:69508078:T:C	3	1.03528e-11	0.922931	0.0995933	0.458429	chr10:69508078:T:C, chr10:69510542:G:C, chr10:69512262:C:T
Ductal	UBE2U	ENSG00000177414	chr1:64184945:C:T	1	3.72517e-10	0.975584	0.120046	0.972622	chr1:64184945:C:T
Ductal	XRRA1	ENSG00000166435	chr11:74713013:T:C	35	2.98212e-07	0.600747	0.0987013	0.157837	chr11:74713013:T:C, chr11:74737482:C:T, chr11:74949098:G:C, chr11:74736593:T:C, chr11:74731305:G:A, chr11:74948744:G:C, chr11:74736504:A:G, chr11:74717535:C:T, chr11:74718942:G:A, chr11:74948257:A:T, chr11:74868704:A:C, chr11:74900390:C:T, chr11:74907656:C:G, chr11:74907820:G:C, chr11:74960055:T:A, chr11:74861527:C:T, chr11:74720232:T:C, chr11:74731886:G:A, chr11:74848863:G:T, chr11:74861965:G:A,…
