## Supplementary Table 21 for "Utilizing single-cell data for per-cell type eQTL mapping in the human pancreas"

### Sheet: Supp Table 21
SNP	Gene	GeneID	Tissue	Trait	PP.H0.abf	PP.H1.abf	PP.H2.abf	PP.H3.abf	PP.H4.abf	cond.PP.H4.abf
rs3791848	GALNT3	ENSG00000115339	Alpha	T2D	6.11891e-13	0.00372713	4.54072e-12	0.0266887	0.969584	0.973211
rs2168101	LMO1	ENSG00000166407	Alpha	FG	0.00327279	0.0368991	0.000313821	0.00258125	0.956933	0.99731
rs1195555099	ADCY5	ENSG00000173175	Alpha	T2D	2.53688e-87	0.049851	1.01799e-87	0.0190729	0.931076	0.979926
rs11708067	ADCY5	ENSG00000173175	Alpha	FI	0.000155019	0.0762182	3.39049e-05	0.0157622	0.907831	0.982934
rs11708067	ADCY5	ENSG00000173175	Alpha	FG	5.02431e-38	0.0758075	1.29317e-38	0.018606	0.905587	0.979868
rs11708067	ADCY5	ENSG00000173175	Alpha	2hrglu	2.73999e-17	0.0759872	7.05225e-18	0.0186524	0.90536	0.979814
rs11719201	ADCY5	ENSG00000173175	Alpha	HbA1c	2.47329e-13	0.0795783	6.11633e-14	0.0187777	0.901644	0.979599
rs708723	ENSG00000286619	ENSG00000286619	Beta	T2D	6.13559e-11	0.0132745	7.1599e-10	0.154074	0.832652	0.843854
rs5751191	SMDT1	ENSG00000183172	Acinar	scz	4.86897e-08	0.0966316	8.72759e-08	0.17248	0.730888	0.80907
rs708723	ENSG00000286619	ENSG00000286619	Acinar	T2D	2.60065e-10	0.0562658	2.25073e-09	0.486493	0.457241	0.484502
rs7585974	DCAF17	ENSG00000115827	Alpha	bmi	1.83057e-07	0.456974	4.41072e-08	0.109674	0.433352	0.798032
rs7585974	DCAF17	ENSG00000115827	Alpha	whradjbmi	1.83057e-07	0.456974	4.41072e-08	0.109674	0.433352	0.798032
rs708723	ENSG00000286619	ENSG00000286619	Alpha	T2D	7.64972e-11	0.0165503	2.59769e-09	0.561595	0.421855	0.428954
rs676387	LINC00910	ENSG00000188825	Acinar	T2D	7.67253e-07	0.678216	1.15336e-07	0.101731	0.220052	0.683852
rs708723	ENSG00000286619	ENSG00000286619	Ductal	T2D	2.94458e-09	0.637068	8.84391e-10	0.191168	0.171764	0.473267
rs4841132	TDH-AS1	ENSG00000255020	Acinar	T2D	2.3401e-15	0.244557	6.35656e-15	0.664215	0.0912279	0.120761
rs7110529	LMO1	ENSG00000166407	Alpha	T2D	8.67708e-22	0.767063	1.97174e-22	0.174245	0.0586917	0.251964
rs10830963	DEUP1	ENSG00000165325	Beta	T2D	5.37182e-118	0.743195	1.43426e-118	0.198372	0.0584326	0.227537
rs4738141	XKR9	ENSG00000221947	Alpha	bmi	4.34403e-33	0.170413	2.04566e-32	0.802471	0.027116	0.0326861
rs4738141	XKR9	ENSG00000221947	Alpha	whradjbmi	4.34403e-33	0.170413	2.04566e-32	0.802471	0.027116	0.0326861
