## Supplementary Table 22 for "Utilizing single-cell data for per-cell type eQTL mapping in the human pancreas"

### Sheet: Supp Table 22
SNP	Gene	GeneID	Tissue	Trait	PP.H0.abf	PP.H1.abf	PP.H2.abf	PP.H3.abf	PP.H4.abf	cond.PP.H4.abf
rs252761	LOC100422441	ENSG00000253558	Acinar	T2D	1.91023e-10	0.000117399	4.51339e-09	0.00177574	0.998107	0.998224
rs1127215	CD101	ENSG00000134256	Acinar	T2D	1.53074e-34	0.000452969	8.4714e-34	0.00150878	0.998038	0.998491
rs10514710	ZNF502	ENSG00000196653	Acinar	T2D	3.78735e-08	8.70031e-07	0.000142533	0.00227669	0.99758	0.997723
rs72951548	NUS1	ENSG00000153989	Ductal	T2D	2.4531e-25	4.44664e-08	2.23766e-20	0.00305918	0.996941	0.996941
rs989128	SPATA20	ENSG00000006282	Ductal	T2D	6.18161e-17	2.70453e-14	1.15711e-05	0.0040666	0.995922	0.995933
rs10405535	PDCD5	ENSG00000105185	Acinar	HbA1c	4.24225e-14	9.67477e-07	2.39176e-10	0.00445906	0.99554	0.995541
rs9376353	NHSL1	ENSG00000135540	Acinar	T2D	3.34753e-20	1.72616e-08	1.08717e-14	0.00461063	0.995389	0.995389
rs9376353	NHSL1	ENSG00000135540	Ductal	T2D	4.1784e-19	2.15459e-07	1.1813e-14	0.00509647	0.994903	0.994904
rs989128	SPATA20	ENSG00000006282	Acinar	T2D	3.28108e-24	1.43551e-21	1.47643e-05	0.00546506	0.99452	0.994535
rs4815607	LINC01730	ENSG00000275491	Ductal	T2D	2.4439e-05	0.000727699	0.000192606	0.00474075	0.994315	0.995255
rs11665674	FUT2	ENSG00000176920	Ductal	T2D	4.96373e-29	5.53287e-27	6.90852e-05	0.00670741	0.993224	0.993292
rs1127215	CD101	ENSG00000134256	Ductal	T2D	5.04182e-34	0.00149195	2.32489e-33	0.00588709	0.992621	0.994104
rs7924387	HMBS	ENSG00000256269	Ductal	T2D	2.90682e-17	2.8844e-10	9.58828e-10	0.00852286	0.991477	0.991477
rs7924387	HMBS	ENSG00000256269	Acinar	T2D	2.95003e-24	2.92728e-17	1.02701e-09	0.00920007	0.9908	0.9908
rs807067	ENSG00000228172	ENSG00000228172	Acinar	bmi	4.15104e-08	0.000105518	4.66638e-06	0.0108728	0.989017	0.989126
rs807067	ENSG00000228172	ENSG00000228172	Acinar	whradjbmi	4.15104e-08	0.000105518	4.66638e-06	0.0108728	0.989017	0.989126
rs199534	KANSL1-AS1	ENSG00000214401	Acinar	Sleepdur	1.8349e-44	1.2292e-42	0.000265244	0.0167859	0.982949	0.98321
rs199534	ENSG00000261575	ENSG00000261575	Acinar	Sleepdur	2.94235e-17	1.97109e-15	0.000273587	0.0173453	0.982381	0.98265
rs199534	ENSG00000261575	ENSG00000261575	Ductal	Sleepdur	7.63757e-15	5.11644e-13	0.000281826	0.0178978	0.98182	0.982097
rs10405535	PDCD5	ENSG00000105185	Ductal	HbA1c	5.83927e-10	0.0133169	3.18388e-10	0.00628067	0.980402	0.993635
rs28690107	OCIAD2	ENSG00000145247	Ductal	T2D	3.24202e-06	0.0172177	6.39636e-07	0.00241662	0.980362	0.997541
rs199534	LRRC37A	ENSG00000238083	Beta	Sleepdur	5.32627e-06	0.000356809	0.000328981	0.0210603	0.978249	0.978925
rs28534433	ENSG00000236296	ENSG00000236296	Ductal	T2D	6.09364e-06	0.00386409	3.66982e-05	0.0222972	0.973796	0.977615
rs199534	KANSL1-AS1	ENSG00000214401	Beta	Sleepdur	3.07146e-10	2.05758e-08	0.000404055	0.0260943	0.973502	0.973895
rs10790176	SIDT2	ENSG00000149577	Acinar	T2D	4.38401e-08	2.32021e-06	0.00054373	0.0278048	0.971649	0.97218
rs4275659	OGFOD2	ENSG00000111325	Acinar	T2D	1.01869e-17	0.00255904	1.19843e-16	0.0291373	0.968304	0.970788
rs4281883	ENSG00000273456	ENSG00000273456	Ductal	T2D	1.47609e-14	3.57731e-05	1.55557e-11	0.0367361	0.963228	0.963263
rs10514710	ZNF502	ENSG00000196653	Ductal	T2D	0.00101886	0.0234052	0.00063911	0.0137204	0.961216	0.985927
rs6496609	AP3S2	ENSG00000157823	Acinar	T2D	1.88032e-76	3.99076e-20	1.90897e-58	0.0395552	0.960445	0.960445
rs12888855	WARS1	ENSG00000140105	Acinar	FG	1.71729e-10	1.45405e-05	5.26633e-07	0.0436343	0.956351	0.956365
rs12888855	ENSG00000258666	ENSG00000258666	Ductal	FG	2.47128e-09	0.000209246	5.54781e-07	0.0460202	0.95377	0.95397
rs1385742	CD2AP-DT	ENSG00000270761	Acinar	alz	5.15138e-12	6.95176e-06	3.65301e-08	0.0483455	0.951648	0.951654
rs6496609	AP3S2	ENSG00000157823	Ductal	T2D	2.81469e-67	5.97386e-11	2.37098e-58	0.0493707	0.950629	0.950629
rs1385742	CD2AP-DT	ENSG00000270761	Ductal	alz	5.51531e-11	7.44287e-05	3.83038e-08	0.0507415	0.949184	0.949255
rs33952550	ENSG00000258666	ENSG00000258666	Acinar	HbA1c	6.70238e-08	1.91804e-05	0.000185923	0.0522588	0.947536	0.94773
rs33952550	ENSG00000258666	ENSG00000258666	Ductal	HbA1c	8.54588e-07	0.000244561	0.000191818	0.0539475	0.945615	0.946029
rs33952550	WARS1	ENSG00000140105	Acinar	HbA1c	6.29895e-08	1.80259e-05	0.000193162	0.0543323	0.945456	0.945656
rs9873519	SLC12A8	ENSG00000221955	Acinar	T2D	4.24538e-23	0.000242075	1.04275e-20	0.0585174	0.941241	0.941468
rs9939774	INO80E	ENSG00000169592	Ductal	T2D	3.91094e-14	0.0063608	3.59608e-13	0.0575509	0.936088	0.942081
rs12888855	ENSG00000258666	ENSG00000258666	Acinar	FG	2.87232e-10	2.43203e-05	7.96793e-07	0.066532	0.933443	0.933466
rs199534	MAPK8IP1P1	ENSG00000262500	Beta	Sleepdur	0.000553685	0.0370916	0.000488314	0.0317822	0.930084	0.966958
rs3744347	SNX11	ENSG00000002919	Acinar	T2D	1.00563e-19	1.91635e-08	3.7625e-13	0.0707698	0.92923	0.92923
rs4275659	ARL6IP4	ENSG00000182196	Acinar	T2D	9.17798e-17	0.0230558	1.9664e-16	0.0484689	0.928475	0.950387
rs3744347	SNX11	ENSG00000002919	Ductal	T2D	1.37099e-14	0.0026126	3.85737e-13	0.0725821	0.924805	0.927228
rs7924387	ENSG00000271751	ENSG00000271751	Ductal	T2D	9.41814e-12	9.34552e-05	7.68857e-09	0.0753683	0.924538	0.924625
rs34092621	ITIH4	ENSG00000055955	Ductal	HbA1c	1.37685e-09	1.13987e-06	9.25025e-05	0.0756566	0.92425	0.924336
rs8056890	ENSG00000251417	ENSG00000251417	Acinar	T2D	7.61341e-12	0.00287884	2.08337e-10	0.0778588	0.919262	0.921916
rs7150718	NOXRED1	ENSG00000165555	Ductal	T2D	6.49266e-06	0.000565382	0.000922828	0.079441	0.919064	0.92044
rs199534	ENSG00000232300	ENSG00000232300	Ductal	Sleepdur	0.000104729	0.00701582	0.00112666	0.0745582	0.917195	0.924822
rs10006596	LINC01099	ENSG00000251504	Alpha	T2D	9.85866e-12	5.04055e-09	0.000165418	0.0836591	0.916175	0.916327
rs10006596	LINC01099	ENSG00000251504	Beta	T2D	8.86444e-08	4.53222e-05	0.000188706	0.0955774	0.904189	0.9044
rs34092621	ITIH4-AS1	ENSG00000239799	Ductal	HbA1c	2.5741e-05	0.0213104	9.97757e-05	0.0817053	0.896859	0.916505
rs340874	ENSG00000274895	ENSG00000274895	Ductal	T2D	7.41454e-70	2.11324e-09	3.71433e-62	0.104968	0.895032	0.895032
rs17489568	CNTF	ENSG00000242689	Acinar	T2D	2.25636e-12	0.00201046	1.19103e-10	0.105231	0.892759	0.894557
rs2306593	GGNBP2	ENSG00000278311	Acinar	T2D	4.21413e-09	0.000826519	5.5034e-07	0.107046	0.892127	0.892865
rs2071167	ASB16-AS1	ENSG00000267080	Ductal	whr	1.5772e-05	0.000704791	0.00251215	0.111373	0.885394	0.888265
rs896854	INTS8	ENSG00000164941	Ductal	FG	4.29693e-05	0.0111915	0.000423234	0.109354	0.878989	0.889357
rs7147757	LINC00216	ENSG00000279636	Ductal	T2D	6.5679e-12	0.0051081	1.53587e-10	0.118574	0.876318	0.880817
rs1051447	OCIAD2	ENSG00000145247	Ductal	T2D	7.8835e-08	0.0297067	2.59142e-07	0.0967765	0.873516	0.900261
rs9939774	INO80E	ENSG00000169592	Acinar	T2D	6.52657e-14	0.0106149	7.43159e-13	0.119999	0.869386	0.878714
rs3737540	TTC3	ENSG00000182670	Acinar	T2D	2.73575e-11	2.1324e-09	0.00187042	0.144937	0.853192	0.854791
rs6980507	SMIM19	ENSG00000176209	Ductal	HbA1c	2.47323e-15	0.0256319	1.20744e-14	0.124286	0.850082	0.872444
rs7080579	AGAP5	ENSG00000172650	Acinar	T2D	2.22987e-07	0.0237247	1.19921e-06	0.12674	0.849534	0.87018
rs12898997	ULK3	ENSG00000140474	Ductal	FG	1.46033e-05	0.00919759	0.000265177	0.166191	0.824331	0.832219
rs17271305	ENSG00000259466	ENSG00000259466	Ductal	2hrglu	9.3887e-10	0.0301126	5.3021e-09	0.169255	0.800632	0.82549
rs2447198	CKMT1B	ENSG00000223572	Ductal	T2D	1.04371e-15	8.83335e-07	2.42902e-10	0.204784	0.795215	0.795216
rs4872527	C8orf58	ENSG00000241852	Ductal	T2D	5.55137e-14	0.00147522	8.08839e-12	0.214157	0.784368	0.785527
rs73155104	EXOC4	ENSG00000131558	Acinar	T2D	0.000495724	0.0773122	0.000959875	0.148928	0.772304	0.838338
rs8070260	GGNBP2	ENSG00000278311	Acinar	bmi	7.36989e-05	0.00158199	0.0104968	0.224557	0.763291	0.772681
rs8070260	GGNBP2	ENSG00000278311	Acinar	whradjbmi	7.36989e-05	0.00158199	0.0104968	0.224557	0.763291	0.772681
rs2393960	ZNF239	ENSG00000196793	Ductal	T2D	2.29775e-05	0.120623	2.91618e-05	0.152361	0.726964	0.82673
rs7803355	C1GALT1	ENSG00000106392	Ductal	T2D	1.91354e-14	5.39458e-11	0.000104738	0.294568	0.705327	0.705401
rs61607357	SNORA12	ENSG00000212464	Ductal	T2D	1.91634e-07	0.139788	2.16286e-07	0.157067	0.703145	0.817409
rs2109307	NDUFB2	ENSG00000090266	Acinar	T2D	1.39609e-16	3.93934e-05	1.05459e-12	0.296872	0.703089	0.703116
rs3737540	TTC3	ENSG00000182670	Ductal	T2D	2.23965e-11	1.7457e-09	0.00405317	0.315245	0.680702	0.683472
rs10151436	ENSG00000258376	ENSG00000258376	Ductal	HbA1c	3.89826e-07	0.0348641	3.34394e-06	0.298398	0.666734	0.690822
rs2469102	TIPIN	ENSG00000075131	Ductal	T2D	1.43142e-12	2.42469e-09	0.000203541	0.344122	0.655674	0.655807
rs2109307	NDUFB2	ENSG00000090266	Ductal	T2D	1.15923e-13	0.0327099	1.15349e-12	0.324839	0.642451	0.664177
rs1243522009	MIRLET7IHG	ENSG00000257354	Ductal	T2D	0.00286989	0.126018	0.00623634	0.273249	0.591627	0.68406
rs4986172	DCAKD	ENSG00000172992	Acinar	Insomnia	8.89776e-08	0.00678627	5.90245e-06	0.449633	0.543575	0.547292
rs4275659	ARL6IP4	ENSG00000182196	Ductal	T2D	5.79655e-16	0.145614	1.3289e-15	0.333309	0.521078	0.609885
rs550057	ABO	ENSG00000175164	Beta	2hrglu	3.46457e-06	0.00474776	0.000450138	0.61648	0.378318	0.380296
rs3966782	ZNF232	ENSG00000167840	Ductal	T2D	3.89198e-05	0.0177658	0.0013702	0.625102	0.355723	0.362677
rs8047587	IRX3	ENSG00000177508	Ductal	Sleepdur	1.56776e-08	0.0117307	8.58223e-07	0.641813	0.346456	0.350568
rs3822030	SLC26A1	ENSG00000145217	Acinar	alz	1.53959e-21	5.08994e-19	0.00201993	0.667467	0.330513	0.331182
rs2680700	RAD51C	ENSG00000108384	Acinar	alz	1.17417e-05	0.000263596	0.0300518	0.674354	0.295319	0.304556
rs3822030	SLC26A1	ENSG00000145217	Ductal	alz	1.15722e-11	3.82581e-09	0.00218158	0.720964	0.276854	0.277459
rs4833686	PRDM5	ENSG00000138738	Acinar	T2D	2.54344e-11	0.00304404	6.31073e-09	0.755039	0.241917	0.242655
rs2447198	ELL3	ENSG00000128886	Ductal	T2D	3.03634e-12	0.00256979	9.2084e-10	0.77913	0.2183	0.218863
rs13330163	CLEC18A	ENSG00000157322	Ductal	T2D	4.85828e-07	5.76806e-05	0.00660156	0.78357	0.20977	0.211176
rs2301436	RNASET2	ENSG00000026297	Acinar	T2D	7.59776e-11	0.000673179	9.13687e-08	0.809357	0.189969	0.190097
rs11659035	TEX14	ENSG00000121101	Ductal	T2D	7.07398e-11	3.42975e-05	1.70929e-06	0.82856	0.171404	0.17141
rs2007537	CCDC77	ENSG00000120647	Ductal	T2D	4.04542e-09	0.0052571	6.35536e-07	0.825722	0.16902	0.169913
rs199534	WNT3	ENSG00000108379	Ductal	Sleepdur	1.38058e-06	9.24856e-05	0.0125647	0.841568	0.145774	0.147642
rs10830963	VSTM5	ENSG00000214376	Ductal	HbA1c	5.13436e-30	0.538949	3.28626e-30	0.344839	0.116212	0.252058
rs3829109	SEC16A	ENSG00000148396	Acinar	HbA1c	5.91602e-11	9.52315e-10	0.0525882	0.846423	0.100989	0.106595
rs2680700	TEX14	ENSG00000121101	Ductal	alz	2.25392e-05	0.000505995	0.0383826	0.861571	0.0995181	0.103547
rs7163757	ENSG00000259466	ENSG00000259466	Ductal	T2D	7.03101e-52	0.150752	3.49898e-51	0.750117	0.0991309	0.116728
rs7163757	ENSG00000259466	ENSG00000259466	Ductal	FG	9.20328e-31	0.137714	5.20375e-30	0.778583	0.0837026	0.0970706
rs57402520	ZNF232-AS1	ENSG00000234327	Ductal	alz	1.77871e-11	2.59928e-05	6.28912e-07	0.918965	0.0810089	0.081011
rs1567096	IRAK1BP1	ENSG00000146243	Ductal	T2D	1.67765e-14	6.4703e-13	0.0237359	0.915377	0.0608867	0.062367
rs1567096	IRAK1BP1	ENSG00000146243	Acinar	T2D	7.92764e-17	3.05751e-15	0.0239525	0.923741	0.0523061	0.0535897
rs1800574	P2RX4	ENSG00000135124	Acinar	T2D	4.7093e-38	0.401092	6.46321e-38	0.550424	0.0484832	0.0809528
rs11257655	SEC61A2	ENSG00000065665	Acinar	T2D	5.22537e-169	0.140016	3.03688e-168	0.813698	0.0462865	0.0538225
rs11659035	TEX14	ENSG00000121101	Acinar	T2D	6.1804e-12	2.99651e-06	1.97047e-06	0.955318	0.0446768	0.044677
rs539515	SEC16B	ENSG00000120341	Ductal	T2D	1.85173e-27	0.53837	1.43613e-27	0.417497	0.0441327	0.095602
rs8066560	SHMT1	ENSG00000176974	Ductal	T2D	2.04499e-11	0.37328	3.20802e-11	0.585532	0.0411881	0.0657201
rs708723	SLC41A1	ENSG00000133065	Acinar	T2D	1.48932e-22	3.23489e-14	4.42036e-09	0.960091	0.0399091	0.0399091
rs1327123	TSEN15	ENSG00000198860	Ductal	T2D	1.38162e-13	0.428868	1.76654e-13	0.548327	0.0228057	0.0399308
rs2060914755	ENSG00000273188	ENSG00000273188	Acinar	T2D	2.92175e-24	0.371498	4.77466e-24	0.607071	0.021431	0.0340985
rs708723	PM20D1	ENSG00000162877	Acinar	T2D	5.55886e-40	1.20742e-31	4.51143e-09	0.979891	0.0201093	0.0201093
rs329122	LINC01843	ENSG00000251169	Ductal	T2D	7.23857e-20	0.413747	9.90955e-20	0.566397	0.0198557	0.0338689
rs9909940	FN3K	ENSG00000167363	Ductal	HbA1c	1.01288e-110	0.0724261	1.26964e-109	0.907838	0.0197358	0.0212768
rs12001437	ENSG00000233776	ENSG00000233776	Acinar	T2D	1.10805e-21	0.0286151	3.68532e-20	0.951707	0.0196783	0.020258
rs67723215	GAS8-AS1	ENSG00000221819	Acinar	T2D	3.39987e-11	0.063142	4.95542e-10	0.9203	0.0165581	0.017674
rs67723215	GAS8-AS1	ENSG00000221819	Ductal	T2D	3.82999e-11	0.0711303	4.9231e-10	0.914299	0.0145708	0.0156866
rs4275659	KMT5A	ENSG00000183955	Ductal	T2D	3.81748e-19	9.5898e-05	3.92772e-15	0.986659	0.0132453	0.0132466
rs2447198	ADAL	ENSG00000168803	Acinar	T2D	5.91137e-20	5.00306e-11	1.16806e-09	0.988568	0.0114318	0.0114318
rs10852284	AQP8	ENSG00000103375	Acinar	T2D	1.11833e-09	5.05412e-07	0.00218333	0.986711	0.0111051	0.0111294
rs17331151	RFT1	ENSG00000163933	Acinar	FI	3.62641e-11	1.52281e-08	0.0023514	0.987392	0.0102563	0.0102804
rs9895455	FN3KRP	ENSG00000141560	Ductal	T2D	7.37849e-17	1.75953e-13	0.000414899	0.989388	0.0101973	0.0102015
rs221800	ACHE	ENSG00000087085	Ductal	T2D	8.43263e-12	0.0129744	6.34987e-10	0.97698	0.0100458	0.0101778
rs3783164	ENSG00000176268	ENSG00000176268	Ductal	T2D	2.913e-06	0.000189907	0.014965	0.975604	0.009238	0.00938019
rs10853047	DDX42	ENSG00000198231	Ductal	T2D	1.55721e-11	0.165014	7.79276e-11	0.82577	0.00921627	0.0110376
rs9895455	FN3KRP	ENSG00000141560	Acinar	T2D	8.23762e-26	1.9644e-22	0.000415679	0.991251	0.00833362	0.00833708
rs1415287	ENSG00000228536	ENSG00000228536	Ductal	T2D	2.84761e-30	0.0982804	2.5937e-29	0.895166	0.00655371	0.00726801
rs6674544	ENSG00000228536	ENSG00000228536	Acinar	FI	1.27314e-15	0.111293	1.00918e-14	0.882178	0.00652973	0.00734744
rs1415287	ENSG00000228536	ENSG00000228536	Acinar	T2D	2.77364e-30	0.0957275	2.60252e-29	0.898209	0.00606357	0.00670547
rs7966976	HMGB1P49	ENSG00000230519	Ductal	T2D	2.32824e-67	0.0997221	2.08874e-66	0.894636	0.00564238	0.00626737
rs9357831	FAM83B	ENSG00000168143	Ductal	T2D	2.01312e-06	0.00119608	0.00167097	0.99279	0.00434128	0.00435378
rs9415106	LRMDA	ENSG00000148655	Ductal	bmi	3.06155e-08	0.0137097	2.19401e-06	0.98248	0.00380771	0.00386065
rs9415106	LRMDA	ENSG00000148655	Ductal	whradjbmi	3.06155e-08	0.0137097	2.19401e-06	0.98248	0.00380771	0.00386065
rs13330163	EXOSC6	ENSG00000223496	Ductal	T2D	9.24678e-08	1.09784e-05	0.00832337	0.988201	0.0034645	0.00349362
rs8056890	TUFM	ENSG00000178952	Acinar	T2D	1.00975e-17	3.81814e-09	2.63622e-09	0.996826	0.00317381	0.00317381
rs2084897724	YBEY	ENSG00000182362	Ductal	T2D	1.01929e-12	4.7104e-08	2.15838e-05	0.99744	0.00253886	0.00253891
rs1800574	GATC	ENSG00000257218	Acinar	T2D	4.25148e-39	0.03621	1.12871e-37	0.961321	0.00246952	0.0025623
rs2084897724	YBEY	ENSG00000182362	Acinar	T2D	2.56444e-27	1.18509e-22	2.15908e-05	0.997764	0.00221445	0.0022145
rs9939774	BOLA2	ENSG00000183336	Acinar	T2D	2.73291e-16	4.44484e-05	6.13564e-12	0.997905	0.00205006	0.00205015
rs4275659	SBNO1-AS1	ENSG00000256092	Ductal	T2D	1.65581e-17	0.00415952	3.95692e-15	0.994005	0.00183547	0.00184313
rs4275659	KMT5A	ENSG00000183955	Acinar	T2D	4.01866e-20	1.00952e-05	3.97384e-15	0.998256	0.00173413	0.00173415
rs3088050	RGS14	ENSG00000169220	Ductal	T2D	7.09664e-15	0.0176861	3.93487e-13	0.980637	0.00167658	0.00170676
rs3012060	LRMDA	ENSG00000148655	Ductal	T2D	1.86209e-12	0.0120717	1.52151e-10	0.986369	0.00155929	0.00157834
rs1437134	CLEC18C	ENSG00000157335	Beta	T2D	2.94462e-29	0.00289819	1.01171e-26	0.995752	0.00134939	0.00135332
rs3757974	RPL8	ENSG00000161016	Ductal	T2D	1.5853e-26	0.0265513	5.8043e-25	0.972129	0.00131943	0.00135542
rs2447198	ENSG00000249839	ENSG00000249839	Ductal	T2D	3.13789e-17	2.65573e-08	1.18005e-09	0.99873	0.00126992	0.00126992
rs429358	NECTIN2	ENSG00000130202	Ductal	T2D	9.95645e-36	0.00688216	1.43535e-33	0.992149	0.000968898	0.000975612
rs507666	ABO	ENSG00000175164	Beta	FG	3.10857e-12	0.00762858	4.04026e-10	0.991497	0.000874161	0.000880881
rs12185610	CEP68	ENSG00000011523	Ductal	T2D	1.10015e-39	0.00243888	4.49612e-37	0.996729	0.000832457	0.000834492
rs73347525	ENSG00000258666	ENSG00000258666	Ductal	T2D	9.72547e-28	0.00391044	2.47532e-25	0.995281	0.000808456	0.00081163
rs72802365	CTRB1	ENSG00000168925	Acinar	T2D	3.06155e-71	0.0102429	2.95611e-69	0.989012	0.000744619	0.000752325
rs10305492	GLP1R	ENSG00000112164	Ductal	FG	1.58785e-10	0.00661509	2.38287e-08	0.992717	0.000667545	0.00067199
rs10938397	GUF1	ENSG00000151806	Ductal	T2D	4.0937e-39	0.0122416	3.30095e-37	0.987103	0.000655451	0.000663574
rs13330163	CLEC18A	ENSG00000157322	Acinar	T2D	2.37053e-08	2.81445e-06	0.00834774	0.991097	0.000552425	0.000557077
rs12828318	ZNF605	ENSG00000196458	Acinar	T2D	1.20132e-10	0.00172102	6.96541e-08	0.99787	0.000408501	0.000409206
rs10406431	EML2-AS1	ENSG00000267757	Beta	T2D	1.38916e-83	0.00262203	5.28201e-81	0.996979	0.000398817	0.000399866
rs1260326	ATRAID	ENSG00000138085	Acinar	FG	3.50821e-60	0.00731314	4.7603e-58	0.992322	0.000365169	0.000367859
rs13330163	PDXDC2P	ENSG00000255185	Ductal	T2D	3.43786e-09	4.08165e-07	0.00834963	0.991322	0.00032812	0.000330882
rs1260326	ATRAID	ENSG00000138085	Acinar	T2D	2.35512e-82	0.00631939	3.7021e-80	0.993365	0.000316041	0.000318051
rs9808924	VPS8	ENSG00000156931	Acinar	T2D	0.0000000000000000000000000000000000000000000000000000000000000000000000000000000000000000000000000000000000000000000000000000000000000000000000000000000000000000000000000000000000000000000000000000000000000000000000000000000000000000000000000000000000000000000000000000000000000745543396052507	0.000240894	0.0000000000000000000000000000000000000000000000000000000000000000000000000000000000000000000000000000000000000000000000000000000000000000000000000000000000000000000000000000000000000000000000000000000000000000000000000000000000000000000000000000000000000000000000000000000003093257629548	0.999467	0.000291977	0.000292048
rs12001437	ENSG00000260947	ENSG00000260947	Acinar	T2D	1.03443e-22	0.00267139	3.86082e-20	0.997049	0.000279627	0.000280376
rs1106287	ST7L	ENSG00000007341	Ductal	T2D	1.20387e-10	6.90306e-06	1.74344e-05	0.999697	0.000278565	0.000278572
rs111456533	EEF1AKMT2	ENSG00000203791	Ductal	T2D	9.67118e-09	4.34261e-06	0.0022215	0.997509	0.000264961	0.000265552
rs2732469	RPL37P19	ENSG00000240399	Ductal	T2D	1.16311e-11	0.00011631	9.9963e-08	0.999622	0.00026147	0.000261501
rs6785040	ENSG00000224479	ENSG00000224479	Ductal	T2D	2.08383e-45	0.000682935	3.04857e-42	0.999109	0.000207691	0.000207833
rs199534	ARL17A	ENSG00000185829	Ductal	Sleepdur	3.7515e-11	2.51315e-09	0.0147051	0.985104	0.000191078	0.00019393
rs7012814	FAM86B3P	ENSG00000173295	Ductal	FI	9.82677e-17	1.22835e-11	7.99875e-06	0.999844	0.000147847	0.000147848
rs73347525	WARS1	ENSG00000140105	Acinar	T2D	6.56879e-29	0.000264119	2.48605e-25	0.999595	0.000140541	0.000140578
rs1163084	SFXN2	ENSG00000156398	Ductal	T2D	4.17684e-09	0.00060021	6.95387e-06	0.999268	0.000124495	0.000124571
rs1800574	C12orf43	ENSG00000157895	Acinar	T2D	1.66208e-40	0.0014156	1.17234e-37	0.998483	0.000101534	0.000101678
rs11133377	SRD5A3	ENSG00000128039	Acinar	whr	6.76825e-14	3.23939e-08	2.08917e-06	0.99991	8.75633e-05	8.75635e-05
rs12001437	ENSG00000227301	ENSG00000227301	Acinar	T2D	3.98828e-23	0.00102996	3.86795e-20	0.998889	8.09019e-05	8.09853e-05
rs73347525	ENSG00000258666	ENSG00000258666	Acinar	T2D	6.88368e-29	0.000276781	2.48619e-25	0.999652	7.07909e-05	7.08105e-05
rs11500477	PSMC3	ENSG00000165916	Acinar	alz	1.52494e-11	2.11292e-06	7.2167e-06	0.999931	5.99529e-05	5.99535e-05
rs13330163	EXOSC6	ENSG00000223496	Acinar	T2D	9.30928e-13	1.10526e-10	0.00835191	0.991593	5.5523e-05	5.59906e-05
rs4760682	RPL37P19	ENSG00000240399	Ductal	HbA1c	8.7745e-18	9.7406e-05	9.00694e-14	0.999863	3.96461e-05	3.965e-05
rs9909940	TBCD	ENSG00000141556	Acinar	HbA1c	6.05196e-113	0.000432746	1.39784e-109	0.999528	3.89598e-05	3.89767e-05
rs13330163	PDXDC2P	ENSG00000255185	Acinar	T2D	4.46996e-11	5.30703e-09	0.00835212	0.991618	3.03045e-05	3.05597e-05
rs1163084	AS3MT	ENSG00000214435	Ductal	T2D	8.17838e-12	1.17523e-06	6.95874e-06	0.999968	2.39278e-05	2.3928e-05
rs3744347	LRRC46	ENSG00000141294	Ductal	T2D	4.68712e-18	8.93189e-07	5.24752e-12	0.999979	1.96262e-05	1.96262e-05
rs1402837	SPC25	ENSG00000152253	Ductal	T2D	2.59799e-32	5.25823e-30	0.00491646	0.99507	1.35951e-05	1.36622e-05
rs6998504	VXN	ENSG00000169085	Acinar	T2D	2.03768e-15	2.55859e-12	0.000795766	0.999193	1.08366e-05	1.08452e-05
rs7302504	ENSG00000185684	ENSG00000185684	Ductal	T2D	9.34698e-18	4.50631e-14	0.000207375	0.999782	1.05113e-05	1.05135e-05
rs36098511	ZNF605	ENSG00000196458	Acinar	T2D	2.7882e-33	0.000106623	2.61471e-29	0.999886	7.31429e-06	7.31507e-06
rs550057	ABO	ENSG00000175164	Acinar	2hrglu	1.43448e-27	1.96577e-24	0.00072919	0.999265	6.03851e-06	6.04292e-06
rs36027158	VPS53	ENSG00000141252	Acinar	T2D	4.33218e-14	1.6309e-08	2.65629e-06	0.999992	5.69596e-06	5.69598e-06
rs10853047	DDX42	ENSG00000198231	Acinar	T2D	2.56242e-19	2.71534e-09	9.43681e-11	0.999995	5.2378e-06	5.2378e-06
rs2056857	ANGEL1	ENSG00000013523	Acinar	T2D	7.33279e-30	1.12953e-17	6.49185e-13	0.999997	2.66641e-06	2.66641e-06
rs11610045	FBRSL1	ENSG00000112787	Acinar	FG	1.089e-17	2.79918e-11	3.89042e-07	0.999998	1.63347e-06	1.63347e-06
rs1437134	NPIPB14P	ENSG00000226232	Ductal	T2D	1.10333e-33	1.08593e-07	1.01602e-26	0.999999	1.36515e-06	1.36515e-06
rs3829109	SEC16A	ENSG00000148396	Acinar	FG	5.02215e-18	1.12497e-09	4.46425e-09	0.999999	6.73148e-07	6.73148e-07
rs13267937	ENSG00000254859	ENSG00000254859	Ductal	T2D	1.7609e-29	4.21901e-26	0.000417199	0.999582	4.99726e-07	4.99935e-07
rs75179845	ABO	ENSG00000175164	Acinar	FI	5.54598e-29	1.96716e-24	2.8192e-05	0.999971	4.14467e-07	4.14479e-07
rs67723215	FANCA	ENSG00000187741	Ductal	T2D	2.86985e-15	5.32985e-06	5.38445e-10	0.999994	3.50562e-07	3.50563e-07
rs7966976	KLHL42	ENSG00000087448	Ductal	T2D	9.0477e-72	3.87527e-06	2.33472e-66	0.999996	2.25868e-07	2.25868e-07
rs2850960	FLJ20021	ENSG00000254531	Acinar	T2D	2.34761e-15	8.44333e-08	2.78043e-08	1	1.61205e-07	1.61205e-07
rs10938397	GUF1	ENSG00000151806	Acinar	T2D	8.08919e-43	2.41896e-06	3.34407e-37	0.999997	1.34479e-07	1.34479e-07
rs10401019	NUP85	ENSG00000125450	Ductal	T2D	1.81222e-28	5.91761e-24	3.06232e-05	0.999969	3.06316e-08	3.06325e-08
rs2227199	SUCO	ENSG00000094975	Acinar	T2D	9.75464e-22	1.53206e-14	6.367e-08	1	2.9354e-08	2.9354e-08
rs6091115	LINC01273	ENSG00000231742	Acinar	T2D	7.39837e-44	2.21082e-09	3.34644e-35	1	2.40539e-08	2.40539e-08
rs28505901	SEC16A	ENSG00000148396	Acinar	T2D	2.51163e-98	1.84812e-09	1.35902e-89	1	1.33184e-08	1.33184e-08
rs651007	ABO	ENSG00000175164	Acinar	HbA1c	6.84305e-33	1.96722e-24	3.47854e-09	1	1.0836e-08	1.0836e-08
rs9909940	FN3KRP	ENSG00000141560	Ductal	HbA1c	3.03922e-122	2.1732e-13	1.3985e-109	1	7.13996e-09	7.13996e-09
rs8066560	FAM106A	ENSG00000273018	Ductal	T2D	1.17558e-18	2.14583e-08	5.47844e-11	1	5.28661e-09	5.28661e-09
rs10853047	FTSJ3	ENSG00000108592	Ductal	T2D	1.53454e-18	1.62612e-08	9.43685e-11	1	2.04641e-09	2.04641e-09
rs12746673	AGMAT	ENSG00000116771	Acinar	T2D	1.98491e-24	4.62411e-13	4.29253e-12	1	1.22391e-09	1.22391e-09
rs11248914	ARHGDIG	ENSG00000242173	Ductal	HbA1c	5.96547e-20	2.12008e-12	2.81379e-08	1	8.22941e-10	8.22941e-10
rs11248914	ARHGDIG	ENSG00000242173	Acinar	HbA1c	7.65665e-25	2.72112e-17	2.81379e-08	1	8.22786e-10	8.22786e-10
rs77704424	LINC01806	ENSG00000227403	Ductal	T2D	2.56922e-61	1.58132e-53	1.62473e-08	1	5.88002e-10	5.88002e-10
rs77704424	LY75	ENSG00000054219	Ductal	T2D	6.38412e-33	3.98307e-25	1.60281e-08	1	2.79921e-11	2.79921e-11
rs1800574	COQ5	ENSG00000110871	Ductal	T2D	2.83798e-47	2.41711e-10	1.17412e-37	1	2.16051e-11	2.16051e-11
rs507666	ABO	ENSG00000175164	Acinar	FG	8.01623e-34	1.96722e-24	4.0749e-10	1	1.15815e-11	1.15815e-11
rs7110529	TRIM66	ENSG00000166436	Ductal	T2D	6.96515e-38	6.47568e-17	1.07558e-21	1	1.19806e-12	1.19806e-12
rs80234489	DDX11	ENSG00000013573	Ductal	T2D	2.70865e-93	4.41996e-84	6.12821e-10	1	7.18263e-13	7.18263e-13
rs55857387	ARHGDIG	ENSG00000242173	Ductal	T2D	2.75324e-37	7.08569e-13	3.88563e-25	1	1.09958e-13	1.09958e-13
rs7966976	KLHL42	ENSG00000087448	Acinar	T2D	9.28379e-79	3.9764e-13	2.33473e-66	1	2.15627e-14	2.15627e-14
rs55857387	PDIA2	ENSG00000185615	Acinar	T2D	4.52822e-42	1.16537e-17	3.88563e-25	1	6.9953e-15	6.9953e-15
rs55857387	ARHGDIG	ENSG00000242173	Acinar	T2D	2.50268e-42	6.44084e-18	3.88563e-25	1	6.99123e-15	6.99123e-15
rs1437134	CLEC18A	ENSG00000157322	Ductal	T2D	3.26842e-44	3.21688e-18	1.01602e-26	1	6.62661e-15	6.62661e-15
rs7110529	TRIM66	ENSG00000166436	Acinar	T2D	1.29609e-41	1.20501e-20	1.07558e-21	1	6.14492e-15	6.14492e-15
rs10501320	LRP4	ENSG00000134569	Acinar	FG	2.23847e-38	6.70348e-16	3.33926e-23	1	1.74409e-15	1.74409e-15
rs9909940	FN3KRP	ENSG00000141560	Acinar	HbA1c	3.78244e-131	2.70464e-22	1.3985e-109	1	4.08428e-16	4.08428e-16
rs1437134	EXOSC6	ENSG00000223496	Acinar	T2D	3.10696e-41	3.05796e-15	1.01602e-26	1	2.48366e-16	2.48366e-16
rs72802365	CTRB2	ENSG00000168928	Acinar	T2D	1.10013e-84	3.68065e-16	2.98895e-69	1	6.76028e-17	6.76028e-17
rs867230	EPHX2	ENSG00000120915	Acinar	alz	1.2573e-42	3.07678e-16	4.08643e-27	1	1.65716e-17	1.65716e-17
rs505922	ABO	ENSG00000175164	Acinar	T2D	1.14034e-53	3.549e-24	3.21313e-30	1	8.42798e-20	8.42798e-20
rs1437134	CLEC18A	ENSG00000157322	Acinar	T2D	8.61259e-50	8.47678e-24	1.01602e-26	1	2.52587e-20	2.52587e-20
rs17476364	STOX1	ENSG00000165730	Acinar	HbA1c	0.0000000000000000000000000000000000000000000000000000000000000000000000000000000000000000000000000000000000000000000000000000000000000000000000000000000000000000000000000000000000000000000000000000000000000000000000000000000000000000000000000000000000000000000000000000000000000000000000000000380100422435471	9.89273e-21	0.0000000000000000000000000000000000000000000000000000000000000000000000000000000000000000000000000000000000000000000000000000000000000000000000000000000000000000000000000000000000000000000000000000000000000000000000000000000000000000000000000000000000000000000000000000000000000000000000000000384221959465389	1	8.65263e-22	8.65263e-22
rs256904	SETD9	ENSG00000155542	Ductal	T2D	2.74603e-125	1.47337e-32	1.86378e-93	1	7.35844e-34	7.35844e-34
rs256904	SETD9	ENSG00000155542	Acinar	T2D	9.37049e-135	5.02768e-42	1.86378e-93	1	2.94314e-43	2.94314e-43
